# Identification and binding-site mapping of RNA-binding proteins interacting with microRNA precursors in Arabidopsis

**DOI:** 10.64898/2026.07.28.741191

**Authors:** Andreas R. Winkel, Valentin W. Bitterer, Martin Lewinski, Marlene Reichel, Janina Lüders, Marion Scheibe, Maria Kalyna, Tom Laloum, Paula Duque, Dorothee Staiger, Falk Butter, Tino Köster

**Affiliations:** RNA Biology and Molecular Physiology, Faculty of Biology, Bielefeld University, 33615 Bielefeld, Germany; Institute of Molecular Biology (IMB), Ackermannweg 4, 55128 Mainz, Germany; Friedrich-Löffler-Institut (FLI), Südufer 10, 17493 Greifswald, Germany; Institute of Molecular Plant Biology, Department of Biotechnology and Food Science, University of Natural Resources and Life Sciences (BOKU), 1190 Vienna, Austria; GIMM - Gulbenkian Institute for Molecular Medicine, Lisbon, Portugal

**Author notes:** Correspondence: Dr. Tino Köster. Authors contributed equally to this work (Andreas R. Winkel, Valentin W. Bitterer). Section for Computational and RNA Biology, Department of Biology, University of Copenhagen, 2200 Copenhagen N, Denmark. Université Côte d’Azur, Nice, France (Tom Laloum).

**Keywords:** miRNAs, SR proteins, *Arabidopsis thaliana*, pri-miRNA processing, RNA pulldown, RNA-binding protein, iCLIP

## Abstract

**Background:** MicroRNAs (miRNAs) play key roles in modulating gene expression. Upon transcription, primary miRNA transcripts (pri-miRNAs or *MIRNAs*) fold into stem-loop structures. Endonucleolytic cleavage releases a miRNA/miRNA* duplex from the stem, which is subsequently matured. In higher plants, the pri-miRNA hairpins vary widely in length and structure. Pri-miRNA processing is extensively regulated by RNA-binding proteins (RBPs) and the range of underlying mechanisms continues to expand.

**Results:** Here, we performed an unbiased screen to identify *Arabidopisis thaliana* RBPs that interact with pri-miRNAs, using *pri-miRNA159a* and *pri-miRNA398b* as paradigms. Nucleoplasmic proteins were significantly enriched in pulldowns with bead-immobilized *in vitro* transcripts of the stem-loop regions of these pri-miRNAs compared with pulldowns using empty beads. The enriched proteins included several members of the family of the serine/arginine-rich (SR) splicing factor family, including RS31 and SR34a. Mutant analysis indicated that selected candidate interactors affect pri-miRNA and/or mature miRNA accumulation. To validate interactions with pri-miRNAs *in vivo*, we performed individual-nucleotide resolution crosslinking and immunoprecipitation (iCLIP). Whereas our conventional plant iCLIP procedure detected only a few crosslink sites on pri-miRNAs, likely because of the low abundance of these transcripts, our improved plant iCLIP2 protocol enabled the identification of binding sites on numerous pri-miRNAs. RS31 and SR34a bound overlapping sets of pri-miRNAs and contacted both stem-loop regions and flanking regions upstream and downstream of the stem-loop. RS31 and SR34 bound both overlapping and distinct regions of pri-miRNAs.

**Conclusion:** *In vitro* pulldowns of nucleoplasmic proteins identified RBPs associated with pri-miRNA stem-loops, and the improved plant iCLIP2 protocol revealed *in vivo* binding of RS31 and SR34a to a subset of pri-miRNAs. Together, these findings expand the repertoire of RBPs implicated in plant miRNA biogenesis and support a role for SR proteins as candidate regulators of pri-miRNA processing.
