## Additional file 1 for "Identification and binding-site mapping of RNA-binding proteins interacting with microRNA precursors in Arabidopsis"

### Sheet: Table S1
Table S1: gBlocks® and oligonucleotides used for template generation and in vitro transcription. The sequence and plasmid maps contain detailed information on regulatory elements, restriction sites and primer binding sites.
Name	sequence (5'-3')
gBlock_T7-Csy4-MIR159a-SL	CGGCCAGTGAATTCTAATACGACTCACTATAGGGTTCACTGCCGTATAGGCAGATAGTCGTAGAGCTCCTTAAAGTTCAAACATGAGTTGAGCAGGGTAAAGAAAAGCTGCTAAGCUATGGATCCCATAAGCCCTAATCCTTGTAAAGTAAAAAAGGATTTGGTTATATGGATTGCATATCTCAGGAGCTTTAACTTGCCCTTTAATGGCTTTTACTCTTCTTTGGATTGAAGGGAGCTCTACCCGGGGATCCTCTAGAGTCGACCTGCAGGCATGCAAGCTTGGCGT
gBlock_T7-MIR398b-SL	CGGCCAGTGAATTCTAATACGACTCACTATAGGGAAGGTAGTGGATCTCGACAGGGTTGATATGAGAACACACGAGTAATCAACGGCTGTAATGACGCTACGTCATTGTTACAGCTCTCGTTTTCATGTGTTCTCAGGTCACCCCTGCTGAGCTCTTTCTCTACCGTCTAGAGTCGACC
Oligos used for PCR:
Name	sequence (5'-3')
T7-MIR159a-SL_for	CAGTGAATTCTAATACGACTCACTATAGGGTAGAGCTCCTTAAAGTTCAAAC
MIR159a-SL_rev	GTAGAGCTCCCTTCAATCC

### Sheet: Table S2
Table S2: Biotinylated DNA-oligos used for miRNA detection via Northern blotting
Name	sequence (5'-3')
as_miR398	Biotin-CAGGGGTGACCTGAGAACACA
as_miR159	Biotin-TAGAGCTCCCTTCAATCCAA

### Sheet: Table S3
Table S3: Oligonucleotides used for RT-qPCR
Primers used for RT-qPCR:
Name	sequence (5'-3')	AGI
PP2A_for	CGATAGTCGACCAAGCGGTT	AT1G13320
PP2A_rev	TACCGAACATCAACATCTGG	AT1G13320
pri-miR398b_for	GTTTCCAGCATGTTTGAGAC	AT5G14545
pri-miR398b_rev	TTAAAGCATATATTACACATAG	AT5G14545
pri-miR398c_for	AAACTCAAACTGTAACAGTC	AT5G14565
pri-miR398c_rev	ACCATTTGGTAAATGAATAGAAG	AT5G14565
pri-miR159a_for	AGCAGGGTAAAGAAAAGCTGCTA	AT1G73687
pri-miR159a_rev	AAAGGGCAAGTTAAAGCTCCTGA	AT1G73687
