## Additional file 2 for "Identification and binding-site mapping of RNA-binding proteins interacting with microRNA precursors in Arabidopsis"

### Sheet: Table S4
Table S4: Genomic location of MIRNAs.
chrom	start	end	strand	miRNA
chr1	23122	31227	+	MIR838_oLS
chr1	78665	79037	-	MIR165A_LS
chr1	232841	237905	-	MIR2112_oLS
chr1	1647576	1659611	-	MIR5640_oLS
chr1	1726559	1728520	+	MIR5656_oLS
chr1	2165442	2165746	+	MIR847_M2
chr1	3960932	3961705	-	MIR171B_M2
chr1	4177726	4182700	-	MIR472_M2
chr1	4525272	4526204	-	MIR8166_oLS
chr1	4820356	4820549	-	MIR830A_LS
chr1	6220116	6221228	+	MIR159B_M2
chr1	6520722	6523368	+	MIR837_oLS
chr1	6694770	6695703	-	MIR169H_M2
chr1	6738485	6740591	+	MIR864_LS
chr1	7057791	7059689	+	MIR394A_LS
chr1	7400712	7400992	-	MIR5999_oM2
chr1	7421149	7423673	-	MIR781B_oLS
chr1	7423438	7423672	+	MIR781A_oM2
chr1	9363197	9363380	-	MIR395A_M2
chr1	9364472	9364597	+	MIR395B_M2
chr1	9367052	9367218	+	MIR395C_M2
chr1	10226983	10228838	+	MIR399A_M2
chr1	11137493	11137915	+	MIR167D_M2
chr1	11230464	11230612	-	MIR404_LS
chr1	11499385	11499883	+	MIR5648_oM2
chr1	11785807	11788286	+	MIR400_oM2
chr1	11785807	11788286	+	MIR5654_oLS
chr1	11833870	11834226	-	MIR829_M2
chr1	11901410	11901716	+	MIR2933A_oM2
chr1	11955657	11957730	+	MIR856_LS
chr1	12011144	12011269	-	MIR5630A_oM2
chr1	12023518	12023643	-	MIR5630B_oM2
chr1	12035014	12035164	+	MIR5666_oM2
chr1	13050668	13050881	-	MIR773B_oM2
chr1	13067239	13067362	+	MIR773A_M2
chr1	16116573	16117041	+	MIR5645D_oM2
chr1	16764393	16767685	-	MIR5024_oLS
chr1	16993874	16994045	+	MIR5025_oM2
chr1	17386796	17387008	+	MIR5664_oM2
chr1	17825658	17826678	+	MIR161_LS
chr1	18026812	18027119	-	MIR157D_M2
chr1	18549171	18550036	+	MIR5636_oLS
chr1	18686797	18686992	-	MIR5663_oM2
chr1	19025643	19027059	-	MIR5653_oLS
chr1	19430079	19430498	-	MIR406_LS
chr1	19806877	19807113	-	MIR156I_oM2
chr1	20038321	20039616	-	MIR169D_LS
chr1	20041519	20041771	+	MIR169E_M2
chr1	20622539	20624794	-	MIR5635B_oLS
chr1	20772194	20772302	+	MIR158B_M2
chr1	21360152	21360348	+	MIR5649A_oM2
chr1	21360152	21360358	-	MIR5649B_oM2
chr1	22084250	22084683	-	MIR5647_oM2
chr1	22107240	22107456	+	MIR426_M2
chr1	22149719	22149877	+	MIR859_M2
chr1	22149937	22150062	+	MIR774A_M2
chr1	22150129	22150266	+	MIR774B_oM2
chr1	22372425	22372578	+	MIR5022_oM2
chr1	22372671	22372812	+	MIR4227_oM2
chr1	22576382	22578354	+	MIR842_oM2
chr1	22576382	22578354	+	MIR846_M2
chr1	22795546	22795738	+	MIR776_M2
chr1	22929568	22930427	-	MIR171C_M2
chr1	23056387	23058156	+	MIR413_LS
chr1	23344496	23345537	-	MIR399B_M2
chr1	23412990	23413447	-	MIR5652_oM2
chr1	24543741	24544014	-	MIR5018_oM2
chr1	24551808	24557730	+	MIR5014A_oLS
chr1	24605428	24606722	-	MIR5014B_oLS
chr1	24721122	24721449	+	MIR783_oM2
chr1	24884067	24892046	+	MIR163_LS
chr1	24913071	24913718	-	MIR157A_M2
chr1	24920938	24922239	+	MIR157B_M2
chr1	25137112	25137937	-	MIR414_M2
chr1	25278945	25280146	-	MIR839A_LS
chr1	26269973	26270126	-	MIR395D_M2
chr1	26272777	26272890	-	MIR395E_M2
chr1	26273628	26274145	+	MIR395F_M2
chr1	26638001	26642268	+	MIR777_LS
chr1	26772479	26773725	+	MIR858B_oLS
chr1	26773540	26773764	-	MIR858A_oM2
chr1	27712704	27713690	-	MIR159A_LS
chr1	27986798	27987856	+	MIR415_oLS
chr1	28544339	28545708	-	MIR835_LS
chr1	28568809	28570240	+	MIR394B_LS
chr1	28889205	28890886	+	MIR4228_oLS
chr1	29016121	29019768	+	MIR402_oM2
chr1	29422096	29422691	+	MIR775_oM2
chr1	29523882	29526284	+	MIR833A_oM2
chr1	29523983	29526363	-	MIR833B_oLS
chr2	1026	3176	+	MIR5642B_oLS
chr2	771152	773552	-	MIR840_LS
chr2	1040894	1041050	+	MIR398A_M2
chr2	2063849	2064061	-	MIR8180_oLS
chr2	3517341	3517477	-	MIR5646_oM2
chr2	3740798	3740985	+	MIR8175_oLS
chr2	4142324	4142483	-	MIR396A_M2
chr2	4674301	4674698	+	MIR855_oM2
chr2	4770498	4770646	+	MIR5020C_oM2
chr2	5080635	5080714	+	MIR8168_oLS
chr2	7008508	7008646	+	MIR416_M2
chr2	7166818	7166975	+	MIR5013_oM2
chr2	8389611	8397939	-	MIR5632_oLS
chr2	8412517	8412667	-	MIR156G_M2
chr2	8432649	8432796	+	MIR5012_oM2
chr2	8894933	8895006	+	MIR8167A_oLS
chr2	9560112	9561148	+	MIR779_M2
chr2	9634958	9635283	-	MIR405A_M2
chr2	9917444	9920197	+	MIR5016_oLS
chr2	9940743	9942932	-	MIR844_oLS
chr2	10026911	10027050	-	MIR5595A_oM2
chr2	10026911	10027050	+	MIR5995B_oM2
chr2	10244746	10247462	+	MIR831_LS
chr2	10356783	10357163	+	MIR5639_oM2
chr2	10403231	10403424	+	MIR5019_oM2
chr2	10634281	10634727	-	MIR836_M2
chr2	10673958	10677064	-	MIR156A_M2
chr2	10713767	10723986	+	MIR862_oM2
chr2	11157119	11159845	+	MIR825_LS
chr2	11941516	11943611	-	MIR172A_M2
chr2	11974712	11974881	-	MIR5021_oLS
chr2	12264929	12270763	-	MIR5637_oLS
chr2	13708705	13708864	-	MIR417_M2
chr2	13866132	13866467	+	MIR407_M2
chr2	14098779	14100623	+	MIR8170_oLS
chr2	14442710	14443179	-	MIR399D_M2
chr2	14443464	14443612	+	MIR399E_M2
chr2	14444998	14445209	+	MIR399F_M2
chr2	15608698	15612934	+	MIR1886_oLS
chr2	16061955	16064115	+	MIR390A_LS
chr2	16339854	16341886	+	MIR160A_M2
chr2	16587971	16588110	-	MIR8121_oLS
chr2	16652028	16652572	+	MIR393A_M2
chr2	16798585	16798900	+	MIR5662_oM2
chr2	16890447	16890567	+	MIR8171_oLS
chr2	17029702	17030810	+	MIR319C_LS
chr2	17347305	17355085	-	MIR778_oM2
chr2	17588993	17589098	-	MIR156J_oM2
chr2	18902542	18904325	+	MIR5655_oLS
chr2	18994633	18994856	+	MIR159C_LS
chr2	19175222	19177895	+	MIR166A_LS
chr2	19319815	19320031	+	MIR408_LS
chr2	19415013	19416330	+	MIR403_LS
chr2	19520716	19520864	+	MIR164A_M2
chr2	19686334	19687664	+	MIR5650_oLS
chr3	1306623	1306905	-	MIR167C_M2
chr3	2854285	2854452	+	MIR2111A_M2
chr3	3360712	3366498	-	MIR158A_LS
chr3	3599777	3599908	-	MIR172C_LS
chr3	4358180	4359219	-	MIR169A_LS
chr3	4494980	4496965	-	MIR823_LS
chr3	4805215	4805948	-	MIR169F_M2
chr3	5496986	5497119	-	MIR5023_oM2
chr3	5500033	5500152	-	MIR2934_oLS
chr3	5500038	5503573	+	MIR782_oLS
chr3	6216488	6217755	+	MIR3440B_oLS
chr3	6243831	6244826	-	MIR157C_M2
chr3	6488235	6491429	+	MIR868_LS
chr3	6516219	6516354	+	MIR418_M2
chr3	8108073	8109870	+	MIR167A_LS
chr3	8236154	8237055	+	MIR173_LS
chr3	8345771	8347142	+	MIR853_oLS
chr3	8836257	8836384	+	MIR8169_oLS
chr3	9871738	9872165	-	MIR169I_M2
chr3	9872334	9872590	-	MIR169J_M2
chr3	9875464	9875737	-	MIR169K_M2
chr3	9875894	9876165	-	MIR169L_M2
chr3	9878169	9878441	-	MIR169M_M2
chr3	9878541	9878754	-	MIR169N_LS
chr3	10706693	10706908	+	MIR5997_oM2
chr3	11747716	11747831	-	MIR8183_oLS
chr3	14195448	14197125	+	MIR5642A_oLS
chr3	14742422	14742804	+	MIR5645C_oM2
chr3	15336706	15337818	-	MIR5638A_oLS
chr3	16072450	16072711	-	MIR849_M2
chr3	16538238	16539244	-	MIR8165_oLS
chr3	16589415	16589526	-	MIR8174_oLS
chr3	17178448	17180559	+	MIR5651_oLS
chr3	17402739	17402873	-	MIR2933B_oM2
chr3	17418777	17419220	+	MIR5645A_oM2
chr3	17469947	17470020	-	MIR8167B_oLS
chr3	17742099	17742315	+	MIR843_M2
chr3	17838136	17838332	-	MIR861_M2
chr3	18843650	18843723	-	MIR8167C_oLS
chr3	19073388	19074852	+	MIR171A_LS
chr3	19544752	19545106	+	MIR5633_oLS
chr3	19658609	19659751	-	MIR771_M2
chr3	19658609	19659835	-	MIR851_M2
chr3	20587816	20588027	+	MIR172D_M2
chr3	20690760	20691806	+	MIR393B_LS
chr3	22122761	22122936	-	MIR827A_LS
chr3	22535677	22538684	+	MIR1888B_oLS
chr3	22678035	22680509	+	MIR8182_oLS
chr3	22922078	22923571	+	MIR166B_LS
chr3	23406169	23406330	+	MIR167B_oM2
chr4	369826	370012	-	MIR165B_M2
chr4	1023771	1024149	+	MIR5635D_oM2
chr4	1046043	1047105	-	MIR2936_oLS
chr4	1340412	1340656	+	MIR826_M2
chr4	1340522	1340614	-	MIR826B_oLS
chr4	1523307	1523645	-	MIR447C_M2
chr4	1523948	1528370	-	MIR447A_LS
chr4	1535427	1535841	-	MIR447B_M2
chr4	2179001	2179123	+	MIR3932A_oM2
chr4	2184136	2185139	+	MIR841B_oLS
chr4	2625951	2626091	+	MIR397A_M2
chr4	2789606	2789741	-	MIR405D_M2
chr4	4889422	4889914	+	MIR5645B_oM2
chr4	5020238	5020486	-	MIR401_LS
chr4	5292627	5292820	-	MIR5660_oM2
chr4	5321228	5321643	+	MIR5645E_oM2
chr4	6413011	6413342	+	MIR832A_LS
chr4	6546648	6546827	-	MIR5028_oM2
chr4	6787004	6787153	-	MIR5020B_oM2
chr4	6791302	6791502	-	MIR5020A_oM2
chr4	7102462	7102632	-	MIR8172_oLS
chr4	7160244	7163427	-	MIR8179_oLS
chr4	7843218	7846774	+	MIR5026_oM2
chr4	7843218	7846774	+	MIR850_oM2
chr4	7845158	7846899	+	MIR863_LS
chr4	7878078	7878561	-	MIR857_M2
chr4	7878653	7878943	-	MIR397B_M2
chr4	7879559	7883926	-	MIR5996_oLS
chr4	7885252	7885572	-	MIR841A_M2
chr4	7890250	7893761	-	MIR3932B_oLS
chr4	8334056	8337640	+	MIR852_oLS
chr4	8459529	8460925	+	MIR4221_oLS
chr4	8504142	8504314	-	MIR780A_LS
chr4	9888475	9890279	+	MIR160B_LS
chr4	10449292	10449410	+	MIR5661_oM2
chr4	10578553	10580175	+	MIR168A_LS
chr4	10711559	10711762	-	MIR4240_oM2
chr4	11368753	11368874	+	MIR4239_oM2
chr4	11370264	11370379	+	MIR1887_oM2
chr4	11375338	11375588	+	MIR867_M2
chr4	11482880	11483500	-	MIR169G_M2
chr4	11795105	11796015	+	MIR8176_oLS
chr4	11960230	11963171	-	MIR5017_oLS
chr4	12214070	12216333	-	MIR845B_LS
chr4	12217407	12219713	-	MIR845A_LS
chr4	12352775	12353319	+	MIR319A_LS
chr4	12625015	12626347	+	MIR824_LS
chr4	13316755	13316939	-	MIR5635C_oM2
chr4	13844060	13847272	+	MIR828_LS
chr4	14982321	14982545	+	MIR5634_oM2
chr4	15074900	15075520	+	MIR156B_LS
chr4	15413219	15415888	-	MIR156C_LS
chr4	15656682	15660548	+	MIR419_LS
chr4	18087206	18087442	+	MIR8178_oLS
chr4	18484794	18486949	-	MIR5658_oLS
chr5	287448	289327	+	MIR164B_M2
chr5	400359	400524	+	MIR2111B_LS
chr5	897021	897513	-	MIR822_M2
chr5	1187501	1188916	-	MIR172B_M2
chr5	2631517	2635212	-	AT5G08185.1_LS
chr5	2641395	2650125	-	MIR834_LS
chr5	2838635	2838840	+	MIR166C_M2
chr5	2840506	2840734	+	MIR166D_M2
chr5	3247229	3247424	-	MIR5998B_oM2
chr5	3247237	3247432	+	MIR5998A_oM2
chr5	3311963	3312070	-	MIR8184_oLS
chr5	3455403	3457627	-	MIR156D_oLS
chr5	3799409	3803216	+	MIR5629_oLS
chr5	3867171	3867323	+	MIR156E_M2
chr5	4478788	4481149	-	MIR848_oLS
chr5	4690746	4691331	+	MIR398B_M2
chr5	4694540	4695061	+	MIR398C_M2
chr5	5169936	5170148	+	MIR865_M2
chr5	6921510	6926446	+	MIR5635A_oLS
chr5	7057158	7057231	+	MIR8167D_oLS
chr5	7116456	7125831	-	MIR5631_oLS
chr5	7168107	7170961	+	MIR1888A_oLS
chr5	7478570	7479991	-	MIR8173_oLS
chr5	7579157	7588322	-	MIR3434_oLS
chr5	7740599	7740708	-	MIR162B_LS
chr5	8527405	8527649	+	MIR169B_M2
chr5	9022837	9023366	+	MIR5641_oM2
chr5	9096452	9099185	+	MIR860_LS
chr5	9135914	9138264	+	MIR156F_M2
chr5	9362560	9362655	-	MIR8177_oLS
chr5	9789544	9789666	+	MIR5657_oM2
chr5	9852675	9853758	+	MIR164C_LS
chr5	10940036	10944062	+	MIR5027_oLS
chr5	11324371	11324624	-	MIR854B_oM2
chr5	11667798	11667898	+	MIR5643A_oM2
chr5	11689862	11690114	-	MIR854D_oM2
chr5	11757045	11757326	-	MIR5643B_oM2
chr5	11837981	11838316	+	MIR854C_oM2
chr5	11847620	11847939	+	MIR854A_oM2
chr5	11942468	11942735	+	MIR854E_oM2
chr5	12267965	12268697	+	MIR5029_oLS
chr5	13611799	13611933	+	MIR396B_M2
chr5	13622417	13622838	+	MIR2937_oM2
chr5	14099738	14100205	+	MIR5638B_oM2
chr5	14946672	14947169	-	MIR5645F_oM2
chr5	15757718	15758192	+	MIR3933_oLS
chr5	15870591	15871000	-	MIR169C_LS
chr5	15891580	15891873	-	MIR869A_LS
chr5	16157824	16158048	-	MIR866_M2
chr5	16409795	16409906	-	MIR5659_oM2
chr5	16649995	16651835	+	MIR5644_oLS
chr5	16660096	16660967	-	MIR319B_M2
chr5	16775521	16775789	-	MIR166E_M2
chr5	17516198	17516405	+	MIR166F_M2
chr5	17984528	17986431	+	MIR5628_oLS
chr5	18358789	18361213	-	MIR168B_LS
chr5	19008920	19009334	-	MIR160C_M2
chr5	19499056	19499533	-	MIR5665_oM2
chr5	19566961	19567084	+	MIR2939_oM2
chr5	19567195	19567386	+	MIR4243_oM2
chr5	20554781	20555758	-	MIR5015_oLS
chr5	20632515	20632836	+	MIR405B_M2
chr5	21161133	21165565	+	MIR4245_oLS
chr5	21395536	21395750	-	MIR870_M2
chr5	21640810	21643666	-	MIR8181_oLS
chr5	22248370	22252191	-	MIR2938_oLS
chr5	22594618	22597117	-	MIR156H_LS
chr5	23431704	23431777	-	MIR8167E_oLS
chr5	23636849	23637200	+	MIR390B_M2
chr5	23988071	23988886	+	MIR172E_M2
chr5	24002240	24002313	-	MIR8167F_oLS
chr5	24292964	24293298	+	MIR391_M2
chr5	24962484	24962610	+	MIR399C_M2
chr5	25229939	25231844	-	MIR420_oLS
chr5	25504799	25506013	+	MIR166G_LS
chr5	26411581	26414609	-	MIR170_LS
