## Additional file 6 for "Identification and binding-site mapping of RNA-binding proteins interacting with microRNA precursors in Arabidopsis"

### Sheet: Table S7 
Table S7: Gene ontology (GO) term analysis of MIR159a-SL interactors.
GO: Molecular Function (MF)
GO Term	p-value	Matches	AGIs	GO ID
RNA binding	2.31852e-19	56	AT1G01080,AT1G04170,AT1G07910,AT1G09640,AT1G15690,AT1G17760,AT1G24450,AT1G27090,AT1G29400,AT1G30230,AT1G49760,AT1G56110,AT1G57720,AT1G70070,AT1G71800,AT2G23350,AT2G32080,AT2G35410,AT2G37220,AT2G42520,AT2G45730,AT2G46610,AT2G47580,AT3G01540,AT3G02830,AT3G04610,AT3G05060,AT3G13160,AT3G26420,AT3G52380,AT3G52660,AT3G53460,AT3G57180,AT3G58510,AT3G58570,AT4G09040,AT4G16990,AT4G26000,AT4G31580,AT4G36020…	GO:0003723
mRNA binding	1.83373e-13	41	AT1G01080,AT1G07910,AT1G15690,AT1G17760,AT1G27090,AT1G29400,AT1G49760,AT1G70070,AT1G71800,AT2G23350,AT2G32080,AT2G35410,AT2G37220,AT2G42520,AT3G02830,AT3G04610,AT3G05060,AT3G13160,AT3G26420,AT3G52380,AT3G52660,AT3G53460,AT3G57180,AT3G58510,AT3G58570,AT4G09040,AT4G16990,AT4G26000,AT4G31580,AT4G36020,AT5G04280,AT5G04430,AT5G06770,AT5G08610,AT5G18550,AT5G20920,AT5G24850,AT5G27120,AT5G60390,AT5G60980…	GO:0003729
nucleic acid binding	1.46493e-07	59	AT1G01080,AT1G04170,AT1G07910,AT1G09640,AT1G15690,AT1G17760,AT1G24090,AT1G24450,AT1G27090,AT1G29400,AT1G30230,AT1G31010,AT1G49760,AT1G56110,AT1G57720,AT1G70070,AT1G71800,AT2G23350,AT2G32080,AT2G35410,AT2G37220,AT2G42520,AT2G45730,AT2G46610,AT2G47580,AT3G01540,AT3G02830,AT3G04610,AT3G05060,AT3G13160,AT3G26420,AT3G52380,AT3G52660,AT3G53460,AT3G57180,AT3G58510,AT3G58570,AT4G09040,AT4G16990,AT4G26000…	GO:0003676
heterocyclic compound binding	3.41725e-06	75	AT1G01080,AT1G04170,AT1G07910,AT1G09640,AT1G10290,AT1G14830,AT1G15690,AT1G17760,AT1G24090,AT1G24450,AT1G27090,AT1G29400,AT1G30230,AT1G31010,AT1G49760,AT1G56110,AT1G57720,AT1G59610,AT1G70070,AT1G71800,AT1G72970,AT1G80770,AT2G22870,AT2G23350,AT2G27170,AT2G32080,AT2G34810,AT2G35410,AT2G37220,AT2G42520,AT2G45730,AT2G46610,AT2G47580,AT3G01540,AT3G02830,AT3G04610,AT3G04680,AT3G05060,AT3G13160,AT3G26420…	GO:1901363
organic cyclic compound binding	4.17718e-06	75	AT1G01080,AT1G04170,AT1G07910,AT1G09640,AT1G10290,AT1G14830,AT1G15690,AT1G17760,AT1G24090,AT1G24450,AT1G27090,AT1G29400,AT1G30230,AT1G31010,AT1G49760,AT1G56110,AT1G57720,AT1G59610,AT1G70070,AT1G71800,AT1G72970,AT1G80770,AT2G22870,AT2G23350,AT2G27170,AT2G32080,AT2G34810,AT2G35410,AT2G37220,AT2G42520,AT2G45730,AT2G46610,AT2G47580,AT3G01540,AT3G02830,AT3G04610,AT3G04680,AT3G05060,AT3G13160,AT3G26420…	GO:0097159
translation factor activity, RNA binding	3.9522e-05	10	AT1G04170,AT1G09640,AT1G30230,AT1G49760,AT1G57720,AT2G23350,AT2G45730,AT5G19510,AT5G20920,AT5G60390	GO:0008135
translation regulator activity, nucleic acid binding	9.6105e-05	10	AT1G04170,AT1G09640,AT1G30230,AT1G49760,AT1G57720,AT2G23350,AT2G45730,AT5G19510,AT5G20920,AT5G60390	GO:0090079
translation regulator activity	0.000126737	10	AT1G04170,AT1G09640,AT1G30230,AT1G49760,AT1G57720,AT2G23350,AT2G45730,AT5G19510,AT5G20920,AT5G60390	GO:0045182
purine nucleoside binding	0.000178668	12	AT1G04170,AT1G10290,AT1G14830,AT1G59610,AT1G80770,AT2G22870,AT3G60190,AT4G02510,AT5G05000,AT5G11480,AT5G42080,AT5G60390	GO:0001883
GTP binding	0.000178668	12	AT1G04170,AT1G10290,AT1G14830,AT1G59610,AT1G80770,AT2G22870,AT3G60190,AT4G02510,AT5G05000,AT5G11480,AT5G42080,AT5G60390	GO:0005525
purine ribonucleoside binding	0.000178668	12	AT1G04170,AT1G10290,AT1G14830,AT1G59610,AT1G80770,AT2G22870,AT3G60190,AT4G02510,AT5G05000,AT5G11480,AT5G42080,AT5G60390	GO:0032550
nucleoside binding	0.000223801	12	AT1G04170,AT1G10290,AT1G14830,AT1G59610,AT1G80770,AT2G22870,AT3G60190,AT4G02510,AT5G05000,AT5G11480,AT5G42080,AT5G60390	GO:0001882
ribonucleoside binding	0.000223801	12	AT1G04170,AT1G10290,AT1G14830,AT1G59610,AT1G80770,AT2G22870,AT3G60190,AT4G02510,AT5G05000,AT5G11480,AT5G42080,AT5G60390	GO:0032549
guanyl nucleotide binding	0.000371615	12	AT1G04170,AT1G10290,AT1G14830,AT1G59610,AT1G80770,AT2G22870,AT3G60190,AT4G02510,AT5G05000,AT5G11480,AT5G42080,AT5G60390	GO:0019001
guanyl ribonucleotide binding	0.000371615	12	AT1G04170,AT1G10290,AT1G14830,AT1G59610,AT1G80770,AT2G22870,AT3G60190,AT4G02510,AT5G05000,AT5G11480,AT5G42080,AT5G60390	GO:0032561
RNA helicase activity	0.00246856	7	AT1G70070,AT2G42520,AT3G01540,AT3G58510,AT3G58570,AT5G08610,AT5G08620	GO:0003724
hydrolase activity	0.00274485	40	AT1G04170,AT1G07910,AT1G10290,AT1G14830,AT1G15690,AT1G24090,AT1G24450,AT1G33811,AT1G59610,AT1G65590,AT1G70070,AT1G80770,AT2G04160,AT2G05920,AT2G32230,AT2G33530,AT2G40410,AT2G42520,AT3G01540,AT3G02830,AT3G12700,AT3G13790,AT3G55430,AT3G58510,AT3G58570,AT3G60190,AT4G02510,AT4G16990,AT4G23820,AT4G39640,AT5G05000,AT5G07030,AT5G08610,AT5G08620,AT5G11480,AT5G42080,AT5G51750,AT5G60390,AT5G63420,AT5G67240	GO:0016787
GTPase activity	0.00431563	9	AT1G04170,AT1G10290,AT1G14830,AT1G59610,AT3G60190,AT4G02510,AT5G05000,AT5G42080,AT5G60390	GO:0003924
translation elongation factor activity	0.0202447	5	AT1G09640,AT1G30230,AT1G57720,AT5G19510,AT5G60390	GO:0003746
pyrophosphatase activity	0.031887	17	AT1G04170,AT1G10290,AT1G14830,AT1G15690,AT1G59610,AT1G70070,AT2G42520,AT3G01540,AT3G58510,AT3G58570,AT3G60190,AT4G02510,AT5G05000,AT5G08610,AT5G08620,AT5G42080,AT5G60390	GO:0016462
hydrolase activity, acting on acid anhydrides, in phosphorus-containing anhydrides	0.0332561	17	AT1G04170,AT1G10290,AT1G14830,AT1G15690,AT1G59610,AT1G70070,AT2G42520,AT3G01540,AT3G58510,AT3G58570,AT3G60190,AT4G02510,AT5G05000,AT5G08610,AT5G08620,AT5G42080,AT5G60390	GO:0016818
hydrolase activity, acting on acid anhydrides	0.036673	17	AT1G04170,AT1G10290,AT1G14830,AT1G15690,AT1G59610,AT1G70070,AT2G42520,AT3G01540,AT3G58510,AT3G58570,AT3G60190,AT4G02510,AT5G05000,AT5G08610,AT5G08620,AT5G42080,AT5G60390	GO:0016817
GO: Biological Process (BP)
GO Term	p-value	Matches	AGIs	GO ID
RNA processing	2.67331e-07	25	AT1G01080,AT1G07910,AT1G17760,AT1G24450,AT1G29400,AT1G70070,AT1G71800,AT2G32230,AT2G37220,AT2G45730,AT2G46610,AT2G47580,AT3G01540,AT3G04680,AT3G52380,AT3G53460,AT3G57180,AT4G26000,AT4G31580,AT5G04280,AT5G04430,AT5G20160,AT5G44500,AT5G60940,AT5G63420	GO:0006396
chloroplast rRNA processing	4.77288e-06	6	AT1G01080,AT1G70070,AT2G37220,AT3G52380,AT3G53460,AT3G57180	GO:1901259
mRNA metabolic process	5.61825e-05	17	AT1G17760,AT1G29400,AT1G70070,AT1G71800,AT2G37220,AT2G46610,AT2G47580,AT3G01540,AT3G04680,AT3G52380,AT3G53460,AT4G26000,AT4G31580,AT5G04280,AT5G20160,AT5G44500,AT5G60940	GO:0016071
mRNA processing	9.7417e-05	15	AT1G17760,AT1G29400,AT1G70070,AT1G71800,AT2G37220,AT2G46610,AT2G47580,AT3G04680,AT3G52380,AT3G53460,AT4G31580,AT5G04280,AT5G20160,AT5G44500,AT5G60940	GO:0006397
mitochondrial fission	0.000113677	5	AT1G10290,AT1G14830,AT1G59610,AT3G60190,AT5G42080	GO:0000266
ncRNA metabolic process	0.000184563	16	AT1G01080,AT1G07910,AT1G17760,AT1G24450,AT1G70070,AT1G71800,AT2G32230,AT2G37220,AT2G45730,AT3G01540,AT3G04680,AT3G52380,AT3G53460,AT3G57180,AT5G20160,AT5G63420	GO:0034660
ncRNA processing	0.00128752	14	AT1G01080,AT1G07910,AT1G24450,AT1G70070,AT2G32230,AT2G37220,AT2G45730,AT3G01540,AT3G04680,AT3G52380,AT3G53460,AT3G57180,AT5G20160,AT5G63420	GO:0034470
RNA splicing	0.00174408	12	AT1G07910,AT1G29400,AT1G70070,AT2G46610,AT2G47580,AT3G04680,AT3G53460,AT4G31580,AT5G04280,AT5G04430,AT5G20160,AT5G44500	GO:0008380
ribonucleoprotein complex biogenesis	0.0084162	14	AT1G01080,AT1G04170,AT1G56110,AT1G70070,AT2G37220,AT3G01540,AT3G05060,AT3G52380,AT3G53460,AT3G57180,AT5G20160,AT5G20920,AT5G27120,AT5G63420	GO:0022613
ribosome biogenesis	0.0403556	12	AT1G01080,AT1G56110,AT1G70070,AT2G37220,AT3G01540,AT3G05060,AT3G52380,AT3G53460,AT3G57180,AT5G20160,AT5G27120,AT5G63420	GO:0042254

### Sheet: Table S8
Table S8: Gene ontology (GO) term analysis of MIR398b-SL interactors.
GO: Molecular Function (MF)
GO Term	p-value	Matches	AGIs	GO ID
RNA binding	1.75866e-50	128	AT1G01080,AT1G02150,AT1G02840,AT1G04170,AT1G06220,AT1G07360,AT1G07910,AT1G09760,AT1G13690,AT1G14410,AT1G14650,AT1G15200,AT1G20220,AT1G20580,AT1G20960,AT1G23860,AT1G24450,AT1G26110,AT1G27090,AT1G27650,AT1G29250,AT1G29400,AT1G31280,AT1G32790,AT1G35680,AT1G48410,AT1G48570,AT1G48650,AT1G48920,AT1G49760,AT1G54310,AT1G56110,AT1G60200,AT1G67440,AT1G69250,AT1G70070,AT1G73530,AT1G74230,AT1G75560,AT1G76010…	GO:0003723
nucleic acid binding	1.46497e-41	160	AT1G01080,AT1G02150,AT1G02840,AT1G04170,AT1G06220,AT1G07360,AT1G07910,AT1G09760,AT1G09770,AT1G10930,AT1G12370,AT1G13690,AT1G14410,AT1G14650,AT1G14900,AT1G15200,AT1G20220,AT1G20580,AT1G20960,AT1G23860,AT1G24450,AT1G26110,AT1G27090,AT1G27650,AT1G29250,AT1G29400,AT1G31280,AT1G32790,AT1G35680,AT1G43700,AT1G48410,AT1G48570,AT1G48620,AT1G48650,AT1G48920,AT1G49480,AT1G49760,AT1G50840,AT1G52500,AT1G54310…	GO:0003676
mRNA binding	3.1793e-34	92	AT1G01080,AT1G02150,AT1G02840,AT1G07360,AT1G07910,AT1G13690,AT1G14410,AT1G15200,AT1G20220,AT1G23860,AT1G26110,AT1G27090,AT1G29250,AT1G29400,AT1G31280,AT1G32790,AT1G35680,AT1G48410,AT1G48570,AT1G48650,AT1G48920,AT1G49760,AT1G69250,AT1G70070,AT1G73530,AT1G74230,AT1G75560,AT1G76010,AT1G76940,AT2G02740,AT2G03270,AT2G21660,AT2G23350,AT2G24590,AT2G32000,AT2G32080,AT2G34040,AT2G35410,AT2G35920,AT2G37220…	GO:0003729
heterocyclic compound binding	1.39368e-22	174	AT1G01080,AT1G02150,AT1G02280,AT1G02840,AT1G04170,AT1G06220,AT1G07360,AT1G07910,AT1G09760,AT1G09770,AT1G10290,AT1G10930,AT1G12370,AT1G13690,AT1G14410,AT1G14650,AT1G14830,AT1G14900,AT1G15200,AT1G20090,AT1G20220,AT1G20580,AT1G20960,AT1G23860,AT1G24450,AT1G26110,AT1G27090,AT1G27650,AT1G29250,AT1G29400,AT1G31280,AT1G32790,AT1G35680,AT1G43700,AT1G48410,AT1G48570,AT1G48620,AT1G48650,AT1G48920,AT1G49480…	GO:1901363
organic cyclic compound binding	2.31698e-22	174	AT1G01080,AT1G02150,AT1G02280,AT1G02840,AT1G04170,AT1G06220,AT1G07360,AT1G07910,AT1G09760,AT1G09770,AT1G10290,AT1G10930,AT1G12370,AT1G13690,AT1G14410,AT1G14650,AT1G14830,AT1G14900,AT1G15200,AT1G20090,AT1G20220,AT1G20580,AT1G20960,AT1G23860,AT1G24450,AT1G26110,AT1G27090,AT1G27650,AT1G29250,AT1G29400,AT1G31280,AT1G32790,AT1G35680,AT1G43700,AT1G48410,AT1G48570,AT1G48620,AT1G48650,AT1G48920,AT1G49480…	GO:0097159
binding	1.24817e-07	198	AT1G01080,AT1G02150,AT1G02280,AT1G02840,AT1G04170,AT1G04680,AT1G06220,AT1G07360,AT1G07910,AT1G09760,AT1G09770,AT1G10290,AT1G10930,AT1G12370,AT1G13690,AT1G14410,AT1G14650,AT1G14830,AT1G14900,AT1G15200,AT1G20090,AT1G20220,AT1G20580,AT1G20960,AT1G23010,AT1G23860,AT1G24450,AT1G26110,AT1G27090,AT1G27650,AT1G29250,AT1G29400,AT1G31280,AT1G32790,AT1G35680,AT1G43700,AT1G48410,AT1G48570,AT1G48620,AT1G48650…	GO:0005488
RNA helicase activity	2.49358e-07	13	AT1G20960,AT1G48650,AT1G70070,AT2G33730,AT2G35920,AT2G42520,AT3G01540,AT3G58510,AT3G58570,AT5G08610,AT5G08620,AT5G26742,AT5G62190	GO:0003724
helicase activity	1.16631e-06	17	AT1G10930,AT1G20960,AT1G48650,AT1G70070,AT2G01440,AT2G03270,AT2G33730,AT2G35920,AT2G38770,AT2G42520,AT3G01540,AT3G58510,AT3G58570,AT5G08610,AT5G08620,AT5G26742,AT5G62190	GO:0004386
catalytic activity, acting on RNA	1.11716e-05	26	AT1G07910,AT1G20960,AT1G24450,AT1G48410,AT1G48650,AT1G70070,AT2G32230,AT2G33730,AT2G35920,AT2G39740,AT2G40410,AT2G42520,AT2G45330,AT2G45730,AT3G01410,AT3G01540,AT3G57000,AT3G58510,AT3G58570,AT5G08610,AT5G08620,AT5G14600,AT5G26742,AT5G51080,AT5G52470,AT5G62190	GO:0140098
nucleoside-triphosphatase activity	3.55912e-05	32	AT1G02280,AT1G04170,AT1G06220,AT1G10290,AT1G10930,AT1G14830,AT1G20090,AT1G20960,AT1G48650,AT1G59610,AT1G67440,AT1G70070,AT2G01440,AT2G03270,AT2G33730,AT2G35920,AT2G38770,AT2G42520,AT3G01540,AT3G10270,AT3G10690,AT3G58510,AT3G58570,AT3G60190,AT4G02510,AT5G08610,AT5G08620,AT5G22010,AT5G26742,AT5G42080,AT5G60390,AT5G62190	GO:0017111
poly(U) RNA binding	0.000125011	7	AT1G49760,AT2G23350,AT2G37220,AT3G53460,AT4G24770,AT4G34110,AT5G50250	GO:0008266
pyrophosphatase activity	0.00017153	32	AT1G02280,AT1G04170,AT1G06220,AT1G10290,AT1G10930,AT1G14830,AT1G20090,AT1G20960,AT1G48650,AT1G59610,AT1G67440,AT1G70070,AT2G01440,AT2G03270,AT2G33730,AT2G35920,AT2G38770,AT2G42520,AT3G01540,AT3G10270,AT3G10690,AT3G58510,AT3G58570,AT3G60190,AT4G02510,AT5G08610,AT5G08620,AT5G22010,AT5G26742,AT5G42080,AT5G60390,AT5G62190	GO:0016462
hydrolase activity, acting on acid anhydrides, in phosphorus-containing anhydrides	0.000184792	32	AT1G02280,AT1G04170,AT1G06220,AT1G10290,AT1G10930,AT1G14830,AT1G20090,AT1G20960,AT1G48650,AT1G59610,AT1G67440,AT1G70070,AT2G01440,AT2G03270,AT2G33730,AT2G35920,AT2G38770,AT2G42520,AT3G01540,AT3G10270,AT3G10690,AT3G58510,AT3G58570,AT3G60190,AT4G02510,AT5G08610,AT5G08620,AT5G22010,AT5G26742,AT5G42080,AT5G60390,AT5G62190	GO:0016818
hydrolase activity, acting on acid anhydrides	0.000219655	32	AT1G02280,AT1G04170,AT1G06220,AT1G10290,AT1G10930,AT1G14830,AT1G20090,AT1G20960,AT1G48650,AT1G59610,AT1G67440,AT1G70070,AT2G01440,AT2G03270,AT2G33730,AT2G35920,AT2G38770,AT2G42520,AT3G01540,AT3G10270,AT3G10690,AT3G58510,AT3G58570,AT3G60190,AT4G02510,AT5G08610,AT5G08620,AT5G22010,AT5G26742,AT5G42080,AT5G60390,AT5G62190	GO:0016817
single-stranded DNA binding	0.000244375	10	AT1G14410,AT1G74230,AT2G02740,AT2G21660,AT2G26470,AT4G13850,AT4G20010,AT4G36020,AT5G15170,AT5G44785	GO:0003697
snRNA binding	0.000290297	6	AT1G06220,AT1G07360,AT1G80070,AT2G47580,AT3G50670,AT5G27720	GO:0017069
poly-pyrimidine tract binding	0.000327964	7	AT1G49760,AT2G23350,AT2G37220,AT3G53460,AT4G24770,AT4G34110,AT5G50250	GO:0008187
catalytic activity, acting on DNA	0.000417334	15	AT1G10930,AT1G12370,AT1G50840,AT1G52500,AT2G01440,AT2G03270,AT2G32000,AT2G40410,AT3G10270,AT3G10690,AT3G20540,AT4G31210,AT5G15170,AT5G22010,AT5G24850	GO:0140097
single-stranded RNA binding	0.00979949	8	AT1G48920,AT1G49760,AT2G23350,AT2G37220,AT3G53460,AT4G24770,AT4G34110,AT5G50250	GO:0003727
GTPase activity	0.0143701	12	AT1G02280,AT1G04170,AT1G06220,AT1G10290,AT1G14830,AT1G20090,AT1G59610,AT1G67440,AT3G60190,AT4G02510,AT5G42080,AT5G60390	GO:0003924
snoRNA binding	0.0260517	5	AT1G56110,AT2G20490,AT3G05060,AT3G06530,AT5G52470	GO:0030515
purine nucleoside binding	0.0303551	14	AT1G02280,AT1G04170,AT1G06220,AT1G10290,AT1G14830,AT1G20090,AT1G59610,AT1G67440,AT1G80770,AT2G22870,AT3G60190,AT4G02510,AT5G42080,AT5G60390	GO:0001883
GTP binding	0.0303551	14	AT1G02280,AT1G04170,AT1G06220,AT1G10290,AT1G14830,AT1G20090,AT1G59610,AT1G67440,AT1G80770,AT2G22870,AT3G60190,AT4G02510,AT5G42080,AT5G60390	GO:0005525
purine ribonucleoside binding	0.0303551	14	AT1G02280,AT1G04170,AT1G06220,AT1G10290,AT1G14830,AT1G20090,AT1G59610,AT1G67440,AT1G80770,AT2G22870,AT3G60190,AT4G02510,AT5G42080,AT5G60390	GO:0032550
pectate lyase activity	0.0322093	5	AT1G04680,AT1G67750,AT3G07010,AT4G24780,AT5G63180	GO:0030570
nucleoside binding	0.0382931	14	AT1G02280,AT1G04170,AT1G06220,AT1G10290,AT1G14830,AT1G20090,AT1G59610,AT1G67440,AT1G80770,AT2G22870,AT3G60190,AT4G02510,AT5G42080,AT5G60390	GO:0001882
ribonucleoside binding	0.0382931	14	AT1G02280,AT1G04170,AT1G06220,AT1G10290,AT1G14830,AT1G20090,AT1G59610,AT1G67440,AT1G80770,AT2G22870,AT3G60190,AT4G02510,AT5G42080,AT5G60390	GO:0032549
GO: Biological Process (BP)
GO Term	p-value	Matches	AGIs	GO ID
RNA processing	3.75776e-48	85	AT1G01080,AT1G02840,AT1G04510,AT1G06220,AT1G07910,AT1G09760,AT1G09770,AT1G14650,AT1G15200,AT1G20580,AT1G20960,AT1G23860,AT1G24450,AT1G26110,AT1G27650,AT1G29250,AT1G29400,AT1G48920,AT1G60200,AT1G70070,AT1G73530,AT1G74230,AT1G77180,AT1G80070,AT1G80930,AT2G16860,AT2G18740,AT2G20490,AT2G21660,AT2G24590,AT2G27100,AT2G30260,AT2G32230,AT2G33340,AT2G33730,AT2G37220,AT2G37990,AT2G38770,AT2G39740,AT2G43970…	GO:0006396
mRNA processing	2.18039e-45	62	AT1G02840,AT1G04510,AT1G06220,AT1G09760,AT1G09770,AT1G14650,AT1G15200,AT1G20580,AT1G20960,AT1G23860,AT1G26110,AT1G27650,AT1G29400,AT1G60200,AT1G70070,AT1G73530,AT1G74230,AT1G77180,AT1G80070,AT1G80930,AT2G16860,AT2G18740,AT2G21660,AT2G24590,AT2G27100,AT2G30260,AT2G33340,AT2G33730,AT2G37220,AT2G38770,AT2G39740,AT2G47580,AT3G07590,AT3G13200,AT3G13570,AT3G18165,AT3G18790,AT3G49430,AT3G50670,AT3G52380…	GO:0006397
mRNA metabolic process	1.45712e-43	66	AT1G02840,AT1G04510,AT1G06220,AT1G09760,AT1G09770,AT1G14650,AT1G15200,AT1G20580,AT1G20960,AT1G23860,AT1G26110,AT1G27650,AT1G29400,AT1G60200,AT1G70070,AT1G73530,AT1G74230,AT1G77180,AT1G80070,AT1G80930,AT2G16860,AT2G18740,AT2G21660,AT2G24590,AT2G27100,AT2G30260,AT2G33340,AT2G33730,AT2G37220,AT2G38770,AT2G39740,AT2G47580,AT3G01540,AT3G07590,AT3G13200,AT3G13460,AT3G13570,AT3G18165,AT3G18790,AT3G49430…	GO:0016071
RNA splicing	2.36659e-43	55	AT1G02840,AT1G04510,AT1G06220,AT1G07910,AT1G09760,AT1G09770,AT1G14650,AT1G15200,AT1G20580,AT1G20960,AT1G23860,AT1G27650,AT1G29400,AT1G70070,AT1G77180,AT1G80070,AT1G80930,AT2G18740,AT2G21660,AT2G24590,AT2G27100,AT2G30260,AT2G33340,AT2G33730,AT2G38770,AT2G45330,AT2G47580,AT3G07590,AT3G13200,AT3G13570,AT3G18165,AT3G18790,AT3G49430,AT3G50670,AT3G53460,AT3G53500,AT3G55220,AT3G55460,AT3G62840,AT4G15900…	GO:0008380
RNA splicing, via transesterification reactions	5.27217e-42	49	AT1G02840,AT1G04510,AT1G06220,AT1G09760,AT1G09770,AT1G14650,AT1G20580,AT1G20960,AT1G23860,AT1G27650,AT1G29400,AT1G70070,AT1G77180,AT1G80070,AT1G80930,AT2G18740,AT2G21660,AT2G24590,AT2G27100,AT2G30260,AT2G33340,AT2G33730,AT2G38770,AT2G47580,AT3G07590,AT3G13200,AT3G13570,AT3G18790,AT3G49430,AT3G50670,AT3G53500,AT3G55220,AT3G55460,AT4G15900,AT4G21110,AT4G31580,AT4G39260,AT5G04280,AT5G06160,AT5G16780…	GO:0000375
RNA splicing, via transesterification reactions with bulged adenosine as nucleophile	5.27217e-42	49	AT1G02840,AT1G04510,AT1G06220,AT1G09760,AT1G09770,AT1G14650,AT1G20580,AT1G20960,AT1G23860,AT1G27650,AT1G29400,AT1G70070,AT1G77180,AT1G80070,AT1G80930,AT2G18740,AT2G21660,AT2G24590,AT2G27100,AT2G30260,AT2G33340,AT2G33730,AT2G38770,AT2G47580,AT3G07590,AT3G13200,AT3G13570,AT3G18790,AT3G49430,AT3G50670,AT3G53500,AT3G55220,AT3G55460,AT4G15900,AT4G21110,AT4G31580,AT4G39260,AT5G04280,AT5G06160,AT5G16780…	GO:0000377
mRNA splicing, via spliceosome	2.53142e-41	47	AT1G02840,AT1G04510,AT1G06220,AT1G09760,AT1G09770,AT1G14650,AT1G20580,AT1G20960,AT1G23860,AT1G27650,AT1G29400,AT1G77180,AT1G80070,AT1G80930,AT2G18740,AT2G21660,AT2G24590,AT2G27100,AT2G30260,AT2G33340,AT2G33730,AT2G38770,AT2G47580,AT3G07590,AT3G13200,AT3G13570,AT3G18790,AT3G49430,AT3G50670,AT3G53500,AT3G55220,AT3G55460,AT4G15900,AT4G21110,AT4G31580,AT4G39260,AT5G04280,AT5G06160,AT5G16780,AT5G27720…	GO:0000398
nucleic acid metabolic process	4.46204e-27	121	AT1G01080,AT1G02840,AT1G04510,AT1G06220,AT1G07910,AT1G09760,AT1G09770,AT1G10930,AT1G12370,AT1G14410,AT1G14650,AT1G14900,AT1G15200,AT1G20580,AT1G20960,AT1G23860,AT1G24450,AT1G26110,AT1G27650,AT1G29250,AT1G29400,AT1G43700,AT1G48620,AT1G48920,AT1G50840,AT1G52500,AT1G60200,AT1G61730,AT1G70070,AT1G73530,AT1G74230,AT1G76030,AT1G77180,AT1G80070,AT1G80930,AT2G01440,AT2G02740,AT2G06210,AT2G16860,AT2G18740…	GO:0090304
nucleobase-containing compound metabolic process	3.48896e-23	121	AT1G01080,AT1G02840,AT1G04510,AT1G06220,AT1G07910,AT1G09760,AT1G09770,AT1G10930,AT1G12370,AT1G14410,AT1G14650,AT1G14900,AT1G15200,AT1G20580,AT1G20960,AT1G23860,AT1G24450,AT1G26110,AT1G27650,AT1G29250,AT1G29400,AT1G43700,AT1G48620,AT1G48920,AT1G50840,AT1G52500,AT1G60200,AT1G61730,AT1G70070,AT1G73530,AT1G74230,AT1G76030,AT1G77180,AT1G80070,AT1G80930,AT2G01440,AT2G02740,AT2G06210,AT2G16860,AT2G18740…	GO:0006139
RNA metabolic process	7.21087e-22	107	AT1G01080,AT1G02840,AT1G04510,AT1G06220,AT1G07910,AT1G09760,AT1G09770,AT1G14410,AT1G14650,AT1G14900,AT1G15200,AT1G20580,AT1G20960,AT1G23860,AT1G24450,AT1G26110,AT1G27650,AT1G29250,AT1G29400,AT1G43700,AT1G48620,AT1G48920,AT1G60200,AT1G61730,AT1G70070,AT1G73530,AT1G74230,AT1G76030,AT1G77180,AT1G80070,AT1G80930,AT2G02740,AT2G06210,AT2G16860,AT2G18740,AT2G20490,AT2G21660,AT2G24590,AT2G27100,AT2G30260…	GO:0016070
heterocycle metabolic process	5.02597e-21	122	AT1G01080,AT1G02840,AT1G04510,AT1G06220,AT1G07910,AT1G09760,AT1G09770,AT1G10930,AT1G12370,AT1G14410,AT1G14650,AT1G14900,AT1G15200,AT1G20580,AT1G20960,AT1G23860,AT1G24450,AT1G26110,AT1G27650,AT1G29250,AT1G29400,AT1G43700,AT1G48620,AT1G48920,AT1G50840,AT1G52500,AT1G60200,AT1G61730,AT1G70070,AT1G73530,AT1G74230,AT1G76030,AT1G77180,AT1G80070,AT1G80930,AT2G01440,AT2G02740,AT2G06210,AT2G16860,AT2G18740…	GO:0046483
cellular aromatic compound metabolic process	5.45677e-19	121	AT1G01080,AT1G02840,AT1G04510,AT1G06220,AT1G07910,AT1G09760,AT1G09770,AT1G10930,AT1G12370,AT1G14410,AT1G14650,AT1G14900,AT1G15200,AT1G20580,AT1G20960,AT1G23860,AT1G24450,AT1G26110,AT1G27650,AT1G29250,AT1G29400,AT1G43700,AT1G48620,AT1G48920,AT1G50840,AT1G52500,AT1G60200,AT1G61730,AT1G70070,AT1G73530,AT1G74230,AT1G76030,AT1G77180,AT1G80070,AT1G80930,AT2G01440,AT2G02740,AT2G06210,AT2G16860,AT2G18740…	GO:0006725
organic cyclic compound metabolic process	9.50344e-19	122	AT1G01080,AT1G02840,AT1G04510,AT1G06220,AT1G07910,AT1G09760,AT1G09770,AT1G10930,AT1G12370,AT1G14410,AT1G14650,AT1G14900,AT1G15200,AT1G20580,AT1G20960,AT1G23860,AT1G24450,AT1G26110,AT1G27650,AT1G29250,AT1G29400,AT1G43700,AT1G48620,AT1G48920,AT1G50840,AT1G52500,AT1G60200,AT1G61730,AT1G70070,AT1G73530,AT1G74230,AT1G76030,AT1G77180,AT1G80070,AT1G80930,AT2G01440,AT2G02740,AT2G06210,AT2G16860,AT2G18740…	GO:1901360
ribonucleoprotein complex biogenesis	6.697e-17	40	AT1G01080,AT1G04170,AT1G04510,AT1G20580,AT1G20960,AT1G29250,AT1G48920,AT1G56110,AT1G67440,AT1G70070,AT1G80070,AT2G18740,AT2G20490,AT2G30260,AT2G33340,AT2G37220,AT2G37990,AT3G01540,AT3G05060,AT3G06530,AT3G07590,AT3G18790,AT3G52380,AT3G53460,AT3G57000,AT3G57150,AT3G57180,AT4G24770,AT4G32720,AT5G16780,AT5G20920,AT5G26742,AT5G27720,AT5G28740,AT5G41770,AT5G50250,AT5G51410,AT5G52470,AT5G63420,AT5G64270	GO:0022613
gene expression	1.1199e-16	119	AT1G01080,AT1G02840,AT1G04170,AT1G04510,AT1G06220,AT1G07910,AT1G09760,AT1G09770,AT1G14410,AT1G14650,AT1G14900,AT1G15200,AT1G20580,AT1G20960,AT1G23860,AT1G24450,AT1G26110,AT1G27650,AT1G29250,AT1G29400,AT1G31280,AT1G35680,AT1G43700,AT1G48410,AT1G48620,AT1G48920,AT1G49760,AT1G60200,AT1G61730,AT1G70070,AT1G73100,AT1G73530,AT1G74230,AT1G76030,AT1G77180,AT1G80070,AT1G80790,AT1G80930,AT2G02740,AT2G06210…	GO:0010467
cellular nitrogen compound metabolic process	2.4203e-16	131	AT1G01080,AT1G02840,AT1G04170,AT1G04510,AT1G06220,AT1G07910,AT1G09760,AT1G09770,AT1G10930,AT1G12370,AT1G14410,AT1G14650,AT1G14900,AT1G15200,AT1G20580,AT1G20960,AT1G23860,AT1G24450,AT1G26110,AT1G27650,AT1G29250,AT1G29400,AT1G31280,AT1G35680,AT1G43700,AT1G48410,AT1G48620,AT1G48920,AT1G49760,AT1G50840,AT1G52500,AT1G60200,AT1G61730,AT1G70070,AT1G73530,AT1G74230,AT1G76030,AT1G77180,AT1G80070,AT1G80930…	GO:0034641
alternative mRNA splicing, via spliceosome	1.20168e-12	14	AT1G02840,AT1G23860,AT1G80070,AT2G21660,AT2G24590,AT2G27100,AT3G13570,AT3G49430,AT3G53500,AT3G55460,AT4G31580,AT4G39260,AT5G52040,AT5G64200	GO:0000380
mRNA cis splicing, via spliceosome	6.6733e-12	13	AT1G02840,AT1G23860,AT2G24590,AT2G30260,AT3G13200,AT3G13570,AT3G49430,AT3G53500,AT3G55460,AT4G31580,AT5G16780,AT5G52040,AT5G64200	GO:0045292
ncRNA processing	2.3525e-10	30	AT1G01080,AT1G07910,AT1G24450,AT1G29250,AT1G48920,AT1G70070,AT2G20490,AT2G27100,AT2G32230,AT2G33730,AT2G37220,AT2G37990,AT2G45330,AT2G45730,AT3G01540,AT3G06530,AT3G52380,AT3G53460,AT3G57000,AT3G57150,AT3G57180,AT4G24770,AT4G32720,AT5G14600,AT5G16780,AT5G26742,AT5G50250,AT5G52040,AT5G52470,AT5G63420	GO:0034470
regulation of RNA splicing	3.53677e-10	13	AT1G02840,AT1G23860,AT2G18740,AT2G24590,AT2G27100,AT3G13570,AT3G49430,AT3G53500,AT3G55460,AT4G31580,AT5G04280,AT5G52040,AT5G64200	GO:0043484
regulation of mRNA splicing, via spliceosome	1.06309e-09	12	AT1G02840,AT1G23860,AT2G24590,AT2G27100,AT3G13570,AT3G49430,AT3G53500,AT3G55460,AT4G31580,AT5G04280,AT5G52040,AT5G64200	GO:0048024
cellular component organization or biogenesis	1.91393e-09	83	AT1G01080,AT1G04170,AT1G04510,AT1G10290,AT1G10930,AT1G14410,AT1G14830,AT1G14900,AT1G20090,AT1G20580,AT1G20960,AT1G24450,AT1G26110,AT1G26770,AT1G29250,AT1G29400,AT1G35680,AT1G48620,AT1G48920,AT1G50840,AT1G56110,AT1G59610,AT1G67440,AT1G70070,AT1G73100,AT1G76030,AT1G80070,AT2G01440,AT2G06210,AT2G18740,AT2G20490,AT2G21660,AT2G28950,AT2G30260,AT2G32000,AT2G33340,AT2G37220,AT2G37990,AT2G47980,AT3G01540…	GO:0071840
regulation of mRNA metabolic process	2.05894e-09	14	AT1G02840,AT1G23860,AT2G24590,AT2G27100,AT3G13460,AT3G13570,AT3G49430,AT3G53500,AT3G55460,AT4G31580,AT4G34110,AT5G04280,AT5G52040,AT5G64200	GO:1903311
regulation of alternative mRNA splicing, via spliceosome	3.6867e-09	11	AT1G02840,AT1G23860,AT2G24590,AT2G27100,AT3G13570,AT3G49430,AT3G53500,AT3G55460,AT4G31580,AT5G52040,AT5G64200	GO:0000381
macromolecule metabolic process	6.71357e-09	149	AT1G01080,AT1G02840,AT1G04170,AT1G04510,AT1G04680,AT1G06220,AT1G07910,AT1G09760,AT1G09770,AT1G10930,AT1G12370,AT1G14410,AT1G14650,AT1G14900,AT1G15200,AT1G20580,AT1G20960,AT1G23860,AT1G24450,AT1G26110,AT1G27650,AT1G29250,AT1G29400,AT1G31280,AT1G35680,AT1G43700,AT1G48410,AT1G48620,AT1G48920,AT1G49760,AT1G50840,AT1G52500,AT1G60200,AT1G61730,AT1G67750,AT1G70070,AT1G73100,AT1G73530,AT1G74230,AT1G76030…	GO:0043170
ncRNA metabolic process	9.88251e-09	30	AT1G01080,AT1G07910,AT1G24450,AT1G29250,AT1G48920,AT1G70070,AT2G20490,AT2G27100,AT2G32230,AT2G33730,AT2G37220,AT2G37990,AT2G45330,AT2G45730,AT3G01540,AT3G06530,AT3G52380,AT3G53460,AT3G57000,AT3G57150,AT3G57180,AT4G24770,AT4G32720,AT5G14600,AT5G16780,AT5G26742,AT5G50250,AT5G52040,AT5G52470,AT5G63420	GO:0034660
ribonucleoprotein complex assembly	9.93714e-09	18	AT1G04170,AT1G04510,AT1G20580,AT1G20960,AT1G48920,AT1G67440,AT1G80070,AT2G18740,AT2G30260,AT2G33340,AT3G07590,AT3G18790,AT5G20920,AT5G27720,AT5G28740,AT5G41770,AT5G51410,AT5G64270	GO:0022618
regulation of mRNA processing	1.16869e-08	12	AT1G02840,AT1G23860,AT2G24590,AT2G27100,AT3G13570,AT3G49430,AT3G53500,AT3G55460,AT4G31580,AT5G04280,AT5G52040,AT5G64200	GO:0050684
ribonucleoprotein complex subunit organization	1.321e-08	18	AT1G04170,AT1G04510,AT1G20580,AT1G20960,AT1G48920,AT1G67440,AT1G80070,AT2G18740,AT2G30260,AT2G33340,AT3G07590,AT3G18790,AT5G20920,AT5G27720,AT5G28740,AT5G41770,AT5G51410,AT5G64270	GO:0071826
chloroplast rRNA processing	2.30166e-07	8	AT1G01080,AT1G70070,AT2G37220,AT3G52380,AT3G53460,AT3G57180,AT4G24770,AT5G50250	GO:1901259
cellular component biogenesis	2.0386e-06	47	AT1G01080,AT1G04170,AT1G04510,AT1G14900,AT1G20580,AT1G20960,AT1G26110,AT1G29250,AT1G48620,AT1G48920,AT1G56110,AT1G67440,AT1G70070,AT1G76030,AT1G80070,AT2G18740,AT2G20490,AT2G30260,AT2G33340,AT2G37220,AT2G37990,AT3G01540,AT3G05060,AT3G06530,AT3G07590,AT3G18790,AT3G52380,AT3G53460,AT3G57000,AT3G57150,AT3G57180,AT4G14940,AT4G24770,AT4G32720,AT5G16780,AT5G20920,AT5G26742,AT5G27720,AT5G28740,AT5G41770…	GO:0044085
rRNA processing	2.95747e-06	21	AT1G01080,AT1G29250,AT1G48920,AT1G70070,AT2G20490,AT2G37220,AT2G37990,AT3G01540,AT3G06530,AT3G52380,AT3G53460,AT3G57000,AT3G57150,AT3G57180,AT4G24770,AT4G32720,AT5G16780,AT5G26742,AT5G50250,AT5G52470,AT5G63420	GO:0006364
rRNA metabolic process	3.81747e-06	21	AT1G01080,AT1G29250,AT1G48920,AT1G70070,AT2G20490,AT2G37220,AT2G37990,AT3G01540,AT3G06530,AT3G52380,AT3G53460,AT3G57000,AT3G57150,AT3G57180,AT4G24770,AT4G32720,AT5G16780,AT5G26742,AT5G50250,AT5G52470,AT5G63420	GO:0016072
ribosome biogenesis	6.3876e-06	24	AT1G01080,AT1G29250,AT1G48920,AT1G56110,AT1G67440,AT1G70070,AT2G20490,AT2G37220,AT2G37990,AT3G01540,AT3G05060,AT3G06530,AT3G52380,AT3G53460,AT3G57000,AT3G57150,AT3G57180,AT4G24770,AT4G32720,AT5G16780,AT5G26742,AT5G50250,AT5G52470,AT5G63420	GO:0042254
negative regulation of macromolecule metabolic process	2.94521e-05	29	AT1G14410,AT1G14900,AT1G24450,AT1G26110,AT1G31280,AT1G48410,AT1G48620,AT1G70070,AT1G80790,AT2G27100,AT2G33730,AT2G39740,AT2G45640,AT3G01540,AT3G07590,AT3G13460,AT3G20550,AT3G53460,AT4G13850,AT4G15900,AT4G24770,AT4G34110,AT4G39100,AT5G04280,AT5G10010,AT5G22010,AT5G27720,AT5G52040,AT5G60980	GO:0010605
spliceosomal conformational changes to generate catalytic conformation	5.47087e-05	5	AT1G04510,AT1G20960,AT2G33340,AT3G18790,AT5G28740	GO:0000393
posttranscriptional regulation of gene expression	7.98635e-05	19	AT1G04170,AT1G24450,AT1G26110,AT1G31280,AT1G48410,AT1G49760,AT1G70070,AT1G80930,AT2G23350,AT2G27100,AT2G33730,AT2G39740,AT3G07590,AT3G13460,AT3G20550,AT3G53460,AT4G24770,AT4G34110,AT5G52040	GO:0010608
mitochondrial fission	0.000122156	6	AT1G10290,AT1G14830,AT1G59610,AT2G01440,AT3G60190,AT5G42080	GO:0000266
negative regulation of metabolic process	0.000126872	29	AT1G14410,AT1G14900,AT1G24450,AT1G26110,AT1G31280,AT1G48410,AT1G48620,AT1G70070,AT1G80790,AT2G27100,AT2G33730,AT2G39740,AT2G45640,AT3G01540,AT3G07590,AT3G13460,AT3G20550,AT3G53460,AT4G13850,AT4G15900,AT4G24770,AT4G34110,AT4G39100,AT5G04280,AT5G10010,AT5G22010,AT5G27720,AT5G52040,AT5G60980	GO:0009892
cellular component organization	0.000179537	65	AT1G04170,AT1G04510,AT1G10290,AT1G10930,AT1G14410,AT1G14830,AT1G14900,AT1G20090,AT1G20580,AT1G20960,AT1G24450,AT1G26110,AT1G26770,AT1G29400,AT1G35680,AT1G48620,AT1G48920,AT1G50840,AT1G59610,AT1G67440,AT1G73100,AT1G76030,AT1G80070,AT2G01440,AT2G06210,AT2G18740,AT2G20490,AT2G21660,AT2G28950,AT2G30260,AT2G32000,AT2G33340,AT2G47980,AT3G07590,AT3G10270,AT3G10690,AT3G18790,AT3G20540,AT3G24480,AT3G57180…	GO:0016043
DNA metabolic process	0.000436527	23	AT1G04510,AT1G09770,AT1G10930,AT1G12370,AT1G14410,AT1G14900,AT1G48620,AT1G50840,AT1G52500,AT2G01440,AT2G02740,AT2G31320,AT2G32000,AT2G33340,AT2G40410,AT3G10270,AT3G10690,AT3G14890,AT3G20540,AT4G31210,AT5G15170,AT5G22010,AT5G24850	GO:0006259
nitrogen compound metabolic process	0.000497795	142	AT1G01080,AT1G02840,AT1G04170,AT1G04510,AT1G06220,AT1G07910,AT1G09760,AT1G09770,AT1G10930,AT1G12370,AT1G14410,AT1G14650,AT1G14900,AT1G15200,AT1G20580,AT1G20960,AT1G23860,AT1G24450,AT1G26110,AT1G27650,AT1G29250,AT1G29400,AT1G31280,AT1G35680,AT1G43700,AT1G48410,AT1G48620,AT1G48920,AT1G49760,AT1G50840,AT1G52500,AT1G60200,AT1G61730,AT1G70070,AT1G73100,AT1G73530,AT1G74230,AT1G76030,AT1G77180,AT1G80070…	GO:0006807
negative regulation of gene expression	0.000565073	25	AT1G14900,AT1G24450,AT1G26110,AT1G31280,AT1G48410,AT1G48620,AT1G70070,AT1G80790,AT2G27100,AT2G33730,AT2G39740,AT2G45640,AT3G01540,AT3G07590,AT3G13460,AT3G20550,AT4G13850,AT4G15900,AT4G34110,AT5G04280,AT5G10010,AT5G22010,AT5G27720,AT5G52040,AT5G60980	GO:0010629
gene silencing	0.000687599	16	AT1G14900,AT1G24450,AT1G31280,AT1G48410,AT1G48620,AT1G70070,AT1G80790,AT2G27100,AT2G33730,AT2G39740,AT3G07590,AT3G20550,AT5G10010,AT5G22010,AT5G52040,AT5G60980	GO:0016458
cellular protein-containing complex assembly	0.00671552	21	AT1G04170,AT1G04510,AT1G14900,AT1G20580,AT1G20960,AT1G48620,AT1G48920,AT1G67440,AT1G76030,AT1G80070,AT2G18740,AT2G30260,AT2G33340,AT3G07590,AT3G18790,AT5G20920,AT5G27720,AT5G28740,AT5G41770,AT5G51410,AT5G64270	GO:0034622
generation of catalytic spliceosome for first transesterification step	0.00831802	3	AT1G04510,AT2G33340,AT5G28740	GO:0000349
regulation of gene expression	0.0094072	58	AT1G02840,AT1G04170,AT1G09770,AT1G14410,AT1G14900,AT1G23860,AT1G24450,AT1G26110,AT1G31280,AT1G43700,AT1G48410,AT1G48620,AT1G49760,AT1G61730,AT1G70070,AT1G73100,AT1G76030,AT1G77180,AT1G80790,AT1G80930,AT2G02740,AT2G06210,AT2G18740,AT2G23350,AT2G24590,AT2G27100,AT2G32080,AT2G33730,AT2G39740,AT2G45640,AT3G01540,AT3G06250,AT3G06530,AT3G07590,AT3G13460,AT3G13570,AT3G20550,AT3G49430,AT3G53460,AT3G53500…	GO:0010468
mitochondrial DNA replication	0.0110338	4	AT1G50840,AT3G20540,AT4G20010,AT5G44785	GO:0006264
negative regulation of biological process	0.0210436	33	AT1G14410,AT1G14900,AT1G24450,AT1G26110,AT1G31280,AT1G43700,AT1G48410,AT1G48620,AT1G70070,AT1G76030,AT1G80790,AT2G06210,AT2G27100,AT2G33730,AT2G39740,AT2G45640,AT3G01540,AT3G07590,AT3G13460,AT3G20550,AT3G53460,AT3G55560,AT4G13850,AT4G15900,AT4G24770,AT4G34110,AT4G39100,AT5G04280,AT5G10010,AT5G22010,AT5G27720,AT5G52040,AT5G60980	GO:0048519
primary metabolic process	0.0232669	151	AT1G01080,AT1G02840,AT1G04170,AT1G04510,AT1G04680,AT1G06220,AT1G07910,AT1G09760,AT1G09770,AT1G10930,AT1G12370,AT1G14410,AT1G14650,AT1G14900,AT1G15200,AT1G20580,AT1G20960,AT1G23860,AT1G24450,AT1G26110,AT1G27650,AT1G29250,AT1G29400,AT1G31280,AT1G33811,AT1G35680,AT1G43700,AT1G48410,AT1G48620,AT1G48920,AT1G49760,AT1G50840,AT1G52500,AT1G60200,AT1G61730,AT1G67750,AT1G70070,AT1G73100,AT1G73530,AT1G74230…	GO:0044238
gene silencing by RNA	0.0241369	12	AT1G24450,AT1G31280,AT1G48410,AT1G70070,AT1G80790,AT2G27100,AT2G33730,AT2G39740,AT3G07590,AT3G20550,AT5G52040,AT5G60980	GO:0031047
cellular response to DNA damage stimulus	0.0268054	17	AT1G04510,AT1G09770,AT1G10930,AT1G12370,AT1G14410,AT1G50840,AT1G52500,AT2G01440,AT2G02740,AT2G26470,AT2G31320,AT2G33340,AT3G14890,AT3G20540,AT5G15170,AT5G22010,AT5G24850	GO:0006974
protein-containing complex subunit organization	0.0338735	23	AT1G04170,AT1G04510,AT1G14900,AT1G20580,AT1G20960,AT1G48620,AT1G48920,AT1G67440,AT1G76030,AT1G80070,AT2G18740,AT2G30260,AT2G33340,AT3G07590,AT3G18790,AT4G13850,AT4G26370,AT5G20920,AT5G27720,AT5G28740,AT5G41770,AT5G51410,AT5G64270	GO:0043933
DNA repair	0.0342377	16	AT1G04510,AT1G09770,AT1G10930,AT1G12370,AT1G14410,AT1G50840,AT1G52500,AT2G01440,AT2G02740,AT2G31320,AT2G33340,AT3G14890,AT3G20540,AT5G15170,AT5G22010,AT5G24850	GO:0006281
spliceosomal complex assembly	0.0357846	5	AT2G30260,AT3G18790,AT5G41770,AT5G51410,AT5G64270	GO:0000245
protein-containing complex assembly	0.049742	21	AT1G04170,AT1G04510,AT1G14900,AT1G20580,AT1G20960,AT1G48620,AT1G48920,AT1G67440,AT1G76030,AT1G80070,AT2G18740,AT2G30260,AT2G33340,AT3G07590,AT3G18790,AT5G20920,AT5G27720,AT5G28740,AT5G41770,AT5G51410,AT5G64270	GO:0065003
