## Additional file 8 for "Identification and binding-site mapping of RNA-binding proteins interacting with microRNA precursors in Arabidopsis"

### Sheet: Table S10
Table S10: Protein domain enrichment of MIR159a-SL interactors.
Protein domain enrichment
Protein domains	p-value	matches	AGIs	domain IDs
Nucleotide-binding alpha-beta plait domain superfamily	7.43375e-12	18	AT1G01080,AT1G29400,AT1G49760,AT1G71800,AT2G23350,AT2G35410,AT2G37220,AT2G46610,AT2G47580,AT3G26420,AT3G52380,AT3G52660,AT3G53460,AT4G09040,AT4G31580,AT5G04280,AT5G60980,AT5G67240	IPR012677
RNA-binding domain superfamily	8.4565e-12	18	AT1G01080,AT1G29400,AT1G49760,AT1G71800,AT2G23350,AT2G35410,AT2G37220,AT2G46610,AT2G47580,AT3G26420,AT3G52380,AT3G52660,AT3G53460,AT4G09040,AT4G31580,AT5G04280,AT5G60980,AT5G67240	IPR035979
RNA recognition motif domain	3.38958e-11	17	AT1G01080,AT1G29400,AT1G49760,AT1G71800,AT2G23350,AT2G35410,AT2G37220,AT2G46610,AT2G47580,AT3G26420,AT3G52380,AT3G52660,AT3G53460,AT4G09040,AT4G31580,AT5G04280,AT5G60980	IPR000504
Dynamin, GTPase region, conserved site	2.53728e-06	5	AT1G10290,AT1G14830,AT1G59610,AT3G60190,AT5G42080	IPR019762
Dynamin stalk domain	5.05467e-06	5	AT1G10290,AT1G14830,AT1G59610,AT3G60190,AT5G42080	IPR000375
Dynamin GTPase effector	5.05467e-06	5	AT1G10290,AT1G14830,AT1G59610,AT3G60190,AT5G42080	IPR003130
GTPase effector domain	5.05467e-06	5	AT1G10290,AT1G14830,AT1G59610,AT3G60190,AT5G42080	IPR020850
P-loop containing nucleoside triphosphate hydrolase	1.38214e-05	23	AT1G04170,AT1G10290,AT1G14830,AT1G59610,AT1G70070,AT1G80770,AT2G22870,AT2G27170,AT2G42520,AT3G01540,AT3G04680,AT3G54670,AT3G58510,AT3G58570,AT3G60190,AT4G02510,AT4G16990,AT5G05000,AT5G08610,AT5G08620,AT5G11480,AT5G42080,AT5G60390	IPR027417
Dynamin, GTPase domain	2.55096e-05	5	AT1G10290,AT1G14830,AT1G59610,AT3G60190,AT5G42080	IPR001401
Dynamin superfamily	5.90634e-05	5	AT1G10290,AT1G14830,AT1G59610,AT3G60190,AT5G42080	IPR022812
Dynamin-type guanine nucleotide-binding (G) domain	5.90634e-05	5	AT1G10290,AT1G14830,AT1G59610,AT3G60190,AT5G42080	IPR030381
Protein EXORDIUM-like	0.000305269	4	AT4G08950,AT5G09440,AT5G51550,AT5G64260	IPR006766
11-S seed storage protein, conserved site	0.000949811	3	AT1G03880,AT4G28520,AT5G44120	IPR022379
RNA helicase, DEAD-box type, Q motif	0.00249654	6	AT2G42520,AT3G01540,AT3G58510,AT3G58570,AT5G08610,AT5G08620	IPR014014
DEAD/DEAH box helicase domain	0.00355261	7	AT1G70070,AT2G42520,AT3G01540,AT3G58510,AT3G58570,AT5G08610,AT5G08620	IPR011545
NOP5, N-terminal	0.00942866	3	AT1G56110,AT3G05060,AT5G27120	IPR012974
11-S seed storage protein, plant	0.0187893	3	AT1G03880,AT4G28520,AT5G44120	IPR006044
Nop, C-terminal domain	0.0187893	3	AT1G56110,AT3G05060,AT5G27120	IPR042239
Nop domain	0.0327591	3	AT1G56110,AT3G05060,AT5G27120	IPR002687
NOSIC	0.0327591	3	AT1G56110,AT3G05060,AT5G27120	IPR012976
Nop domain superfamily	0.0327591	3	AT1G56110,AT3G05060,AT5G27120	IPR036070
Helicase, C-terminal	0.0620809	7	AT1G70070,AT2G42520,AT3G01540,AT3G58510,AT3G58570,AT5G08610,AT5G08620	IPR001650
K Homology domain, type 1	0.0712601	4	AT3G04610,AT4G26000,AT5G04430,AT5G06770	IPR004088
Helicase superfamily 1/2, ATP-binding domain	0.0806826	7	AT1G70070,AT2G42520,AT3G01540,AT3G58510,AT3G58570,AT5G08610,AT5G08620	IPR014001
K Homology domain	0.082812	4	AT3G04610,AT4G26000,AT5G04430,AT5G06770	IPR004087
Helix hairpin bin domain superfamily	0.111057	3	AT1G56110,AT3G05060,AT5G27120	IPR029012
Elongation factor 1B gamma, C-terminal	0.201636	2	AT1G09640,AT1G57720	IPR001662
Elongation factor EF1B gamma, C-terminal domain superfamily	0.201636	2	AT1G09640,AT1G57720	IPR036433
K Homology domain, type 1 superfamily	0.231215	4	AT3G04610,AT4G26000,AT5G04430,AT5G06770	IPR036612
Zinc finger, CCHC-type superfamily	0.28758	4	AT3G26420,AT4G31580,AT4G36020,AT5G04280	IPR036875
GTP-binding protein, ribosome biogenesis, YsxC	0.60274	2	AT2G22870,AT5G11480	IPR019987
EngB-type guanine nucleotide-binding (G) domain	0.60274	2	AT2G22870,AT5G11480	IPR030393

### Sheet: Table S11
Table S10: Protein domain enrichment of MIR398b-SL interactors.
Protein domain enrichment
Protein domains	p-value	matches	AGIs	domain IDs
RNA-binding domain superfamily	2.88299e-45	51	AT1G01080,AT1G02840,AT1G07360,AT1G13690,AT1G23860,AT1G27650,AT1G29400,AT1G32790,AT1G48920,AT1G49760,AT1G60200,AT1G69250,AT1G73530,AT1G74230,AT1G76940,AT2G21440,AT2G21660,AT2G23350,AT2G24590,AT2G30260,AT2G35410,AT2G37220,AT2G43970,AT2G47580,AT3G13570,AT3G25150,AT3G26420,AT3G49430,AT3G50670,AT3G52380,AT3G53460,AT3G53500,AT3G55460,AT4G09040,AT4G13850,AT4G24270,AT4G24770,AT4G31580,AT4G32720,AT4G34110…	IPR035979
Nucleotide-binding alpha-beta plait domain superfamily	5.3323e-44	50	AT1G01080,AT1G02840,AT1G07360,AT1G13690,AT1G23860,AT1G27650,AT1G29400,AT1G32790,AT1G48920,AT1G49760,AT1G60200,AT1G69250,AT1G73530,AT1G74230,AT1G76940,AT2G21440,AT2G21660,AT2G23350,AT2G24590,AT2G30260,AT2G35410,AT2G37220,AT2G43970,AT2G47580,AT3G13570,AT3G25150,AT3G26420,AT3G49430,AT3G50670,AT3G52380,AT3G53460,AT3G53500,AT3G55460,AT4G09040,AT4G13850,AT4G24270,AT4G24770,AT4G31580,AT4G32720,AT4G34110…	IPR012677
RNA recognition motif domain	6.14827e-43	48	AT1G01080,AT1G02840,AT1G07360,AT1G13690,AT1G23860,AT1G27650,AT1G29400,AT1G32790,AT1G48920,AT1G49760,AT1G60200,AT1G73530,AT1G74230,AT1G76940,AT2G21440,AT2G21660,AT2G23350,AT2G24590,AT2G30260,AT2G35410,AT2G37220,AT2G47580,AT3G13570,AT3G25150,AT3G26420,AT3G49430,AT3G50670,AT3G52380,AT3G53460,AT3G53500,AT3G55460,AT4G09040,AT4G13850,AT4G24270,AT4G24770,AT4G31580,AT4G32720,AT4G34110,AT4G39260,AT5G02530…	IPR000504
DEAD/DEAH box helicase domain	6.50471e-10	15	AT1G10930,AT1G20960,AT1G48650,AT1G70070,AT2G01440,AT2G33730,AT2G35920,AT2G42520,AT3G01540,AT3G58510,AT3G58570,AT5G08610,AT5G08620,AT5G26742,AT5G62190	IPR011545
Helicase superfamily 1/2, ATP-binding domain	5.54943e-08	16	AT1G10930,AT1G20960,AT1G48650,AT1G70070,AT2G01440,AT2G03270,AT2G33730,AT2G35920,AT2G42520,AT3G01540,AT3G58510,AT3G58570,AT5G08610,AT5G08620,AT5G26742,AT5G62190	IPR014001
Helicase, C-terminal	3.67331e-07	15	AT1G10930,AT1G20960,AT1G48650,AT1G70070,AT2G01440,AT2G33730,AT2G35920,AT2G42520,AT3G01540,AT3G58510,AT3G58570,AT5G08610,AT5G08620,AT5G26742,AT5G62190	IPR001650
Zinc finger, CCHC-type superfamily	1.38107e-06	9	AT1G23860,AT1G75560,AT2G24590,AT3G26420,AT3G53500,AT4G31580,AT4G36020,AT5G04280,AT5G26742	IPR036875
RNA recognition motif domain, eukaryote	2.30131e-05	7	AT1G27650,AT1G49760,AT1G73530,AT2G21440,AT2G23350,AT4G34110,AT5G64200	IPR003954
Zinc finger, CCHC-type	2.74562e-05	9	AT1G23860,AT1G75560,AT2G24590,AT3G26420,AT3G53500,AT4G31580,AT4G36020,AT5G04280,AT5G26742	IPR001878
RNA helicase, DEAD-box type, Q motif	5.45238e-05	9	AT2G33730,AT2G42520,AT3G01540,AT3G58510,AT3G58570,AT5G08610,AT5G08620,AT5G26742,AT5G62190	IPR014014
P-loop containing nucleoside triphosphate hydrolase	9.46756e-05	34	AT1G02280,AT1G04170,AT1G06220,AT1G10290,AT1G10930,AT1G14830,AT1G20090,AT1G20960,AT1G48650,AT1G59610,AT1G67440,AT1G70070,AT1G76030,AT1G80770,AT2G01440,AT2G03270,AT2G22870,AT2G33730,AT2G35920,AT2G38770,AT2G42520,AT3G01540,AT3G58510,AT3G58570,AT3G60190,AT4G02510,AT4G16990,AT5G08610,AT5G08620,AT5G22010,AT5G26742,AT5G42080,AT5G60390,AT5G62190	IPR027417
Dynamin, GTPase region, conserved site	0.000127162	5	AT1G10290,AT1G14830,AT1G59610,AT3G60190,AT5G42080	IPR019762
Dynamin stalk domain	0.000252135	5	AT1G10290,AT1G14830,AT1G59610,AT3G60190,AT5G42080	IPR000375
Dynamin GTPase effector	0.000252135	5	AT1G10290,AT1G14830,AT1G59610,AT3G60190,AT5G42080	IPR003130
GTPase effector domain	0.000252135	5	AT1G10290,AT1G14830,AT1G59610,AT3G60190,AT5G42080	IPR020850
Dynamin, GTPase domain	0.00125475	5	AT1G10290,AT1G14830,AT1G59610,AT3G60190,AT5G42080	IPR001401
LSM domain, eukaryotic/archaea-type	0.00205797	6	AT1G20580,AT2G18740,AT3G07590,AT3G62840,AT5G27720,AT5G44500	IPR001163
LSM domain superfamily	0.00213756	7	AT1G20580,AT1G26110,AT2G18740,AT3G07590,AT3G62840,AT5G27720,AT5G44500	IPR010920
Dynamin superfamily	0.00287732	5	AT1G10290,AT1G14830,AT1G59610,AT3G60190,AT5G42080	IPR022812
Dynamin-type guanine nucleotide-binding (G) domain	0.00287732	5	AT1G10290,AT1G14830,AT1G59610,AT3G60190,AT5G42080	IPR030381
Pectate lyase	0.057383	5	AT1G04680,AT1G67750,AT3G07010,AT4G24780,AT5G63180	IPR002022
AmbAllergen	0.057383	5	AT1G04680,AT1G67750,AT3G07010,AT4G24780,AT5G63180	IPR018082
Like-Sm (LSM) domain containing protein, LSm4/SmD1/SmD3	0.0974804	3	AT1G20580,AT3G07590,AT5G27720	IPR027141
DNA/RNA-binding protein Alba-like	0.335906	3	AT1G20220,AT1G29250,AT1G76010	IPR002775
Polyadenylate binding protein, human types 1, 2, 3, 4	0.335906	3	AT1G49760,AT2G23350,AT4G34110	IPR006515
Alba-like domain superfamily	0.335906	3	AT1G20220,AT1G29250,AT1G76010	IPR036882
Polyadenylate-binding protein/Hyperplastic disc protein	0.533131	3	AT1G49760,AT2G23350,AT4G34110	IPR002004
TOPRIM domain	0.533131	3	AT2G32000,AT3G10270,AT4G31210	IPR006171
PABC (PABP) domain	0.533131	3	AT1G49760,AT2G23350,AT4G34110	IPR036053
Ras GTPase-activating protein-binding protein	0.793274	3	AT1G69250,AT3G25150,AT5G60980	IPR039539
Zinc finger, PARP-type	0.957597	2	AT2G31320,AT3G14890	IPR001510
GUCT	0.957597	2	AT5G26742,AT5G62190	IPR012562
Pre-mRNA-splicing factor 19	0.957597	2	AT1G04510,AT2G33340	IPR013915
Zinc finger, PARP-type superfamily	0.957597	2	AT2G31320,AT3G14890	IPR036957
Pre-mRNA-processing factor 19	0.957597	2	AT1G04510,AT2G33340	IPR038959
