## Additional file 9 for "Identification and binding-site mapping of RNA-binding proteins interacting with microRNA precursors in Arabidopsis"

### Sheet: Table S12
Table S12: FPKM expression values and statistical analysis of pri-miRNA expression across RS31 transcript levels.
Column A lists gene identifiers (gene_id). Columns B - D show the mean FPKM (Fragments Per Kilobase of transcript per Million mapped reads) values for wildtype, rs31-1, and RS31-ox samples, respectively. Columns E - H present the results of two-sample t-tests comparing conditions (wildtype vs. rs31-1 and wildtype vs. RS31-ox) and their corresponding log₂ fold changes. Columns I - T contain FPKM v…
	mean FPKM			testing p-value + log2 Fold Change				Replicate FPKM									standard deviations
gene_id	mean_rs31	mean_wt	mean_RS31OX	p_value_RS31OX	l2FC_RS31OX	p_value_rs31	l2FC_rs31	rs31_rep1	rs31_rep2	rs31_rep3	wt_rep1	wt_rep2	wt_rep3	RS31OX_rep1	RS31OX_rep2	RS31OX_rep3	sd_rs31	sd_wt	sd_RS31OX
MIR162a_LS	5311.11	6635.18	5316.22	0.235018	-0.319735	0.242274	-0.32112	4406.3	5512.18	6014.86	5169.18	6821.91	7914.45	5059.38	5048.83	5840.43	822.914	1382.13	454.015
MIR156A_M2	460.51	429.025	410.714	0.749507	-0.0629266	0.568499	0.102172	398.938	548.768	433.824	445.022	446.712	395.34	350.725	374.708	506.709	78.3987	29.1842	83.994
MIR156B_LS	132.465	136.444	87.3998	0.362124	-0.64261	0.945034	-0.0426961	82.2655	198.497	116.633	136.956	208.43	63.9469	86.4436	64.5095	111.246	59.7113	72.2429	23.383
MIR156C_LS	396.177	329.529	245.083	0.0320937	-0.427133	0.00782665	0.265741	378.896	396.879	412.755	347.718	317.447	323.421	240.141	280.952	214.156	16.9405	16.0332	33.6715
MIR156D_oLS	1117.06	1195.6	1058.4	0.490379	-0.17584	0.756272	-0.0980189	765.322	1401.01	1184.86	1054.27	1481.84	1050.68	1249.69	874.123	1051.4	323.222	247.896	187.88
MIR156E_M2	20.1927	12.2141	3.46912	0.435482	-1.81591	0.605391	0.725281	13.1148	41.9221	5.5412	29.4564	0	7.18602	0	10.4074	0	19.1954	15.3584	6.00869
MIR156F_M2	21.577	18.8836	13.5976	0.614971	-0.473784	0.874391	0.192363	49.6896	11.1403	3.90118	12.6492	12.4981	31.5034	0	15.551	25.2417	24.6138	10.9293	12.7337
MIR156G_M2	0	0	3.07179	0.42265	#NUM!	#NUM!	#NUM!	0	0	0	0	0	0	0	0	9.21536	0	0	5.32049
MIR156H_LS	943.823	766.612	956.669	0.362277	0.319523	0.219596	0.300019	1024.73	945.637	861.102	881.684	855.543	562.611	656.239	1118.36	1095.4	81.8296	177.153	260.433
MIR156I_oM2	1283.22	1601	554.167	0.071552	-1.53058	0.447466	-0.319205	1037.92	1519.21	1292.52	1317.88	1225.49	2259.62	294.969	698.909	668.623	240.78	572.255	224.982
MIR156J_oM2	3055.05	3543.29	2213.02	0.0432863	-0.679073	0.412886	-0.213894	2414.66	2930.37	3820.11	3130.58	4216.38	3282.91	1925.98	2393.03	2320.05	710.972	587.866	251.248
MIR157A_M2	739.315	892.719	576.705	0.112135	-0.630372	0.357097	-0.272016	749.422	625.314	843.209	817.699	722.03	1138.43	483.305	545.106	701.704	109.299	218.1	112.577
MIR157B_M2	16.4401	35.3527	49.7343	0.556243	0.492421	0.407064	-1.1046	1.5074	41.1976	6.61514	67.1184	15.9393	23.0003	51.2909	21.7958	76.1162	21.5923	27.7356	27.1937
MIR157C_M2	81.1863	99.5177	56.3999	0.142705	-0.819262	0.522349	-0.293717	84.4671	48.1252	110.967	64.0347	106.497	128.022	32.2093	78.4481	58.5422	31.5489	32.5594	23.1938
MIR157D_M2	0	0	0.459139	0.42265	#NUM!	#NUM!	#NUM!	0	0	0	0	0	0	0	0	1.37742	0	0	0.795253
MIR158A_LS	7238.73	6208.64	4722.44	0.274617	-0.394744	0.468158	0.22146	7524.94	8477.4	5713.86	7165.96	7235.6	4224.36	3818.47	5537.8	4811.06	1403.82	1718.79	863.086
MIR158B_M2	26.2153	67.7726	28.6873	0.585013	-1.24029	0.545879	-1.3703	0	40.8164	37.8294	21.9265	0	181.391	86.0618	0	0	22.7521	99.0056	49.6878
MIR159A_LS	98.3478	85.6247	78.2807	0.856261	-0.129369	0.784405	0.199867	48.9403	125.926	120.178	145.798	23.4141	87.6616	88.8437	64.2444	81.754	42.8846	61.2175	12.6621
MIR159B_M2	3220.41	2893.28	2308.01	0.311428	-0.326058	0.692534	0.154542	2138	3220.08	4303.16	3651.63	2137.26	2890.94	2570.46	2241.09	2112.47	1082.58	757.184	236.216
MIR159C_LS	0	0	0	#NUM!	#NUM!	#NUM!	#NUM!	0	0	0	0	0	0	0	0	0	0	0	0
MIR160A_M2	439.542	403.749	199.592	0.00942317	-1.0164	0.483555	0.122542	390.411	503.317	424.897	448.528	421.446	341.272	201.721	233.184	163.871	57.8597	55.7749	34.7056
MIR160B_LS	404.367	290.078	100.141	0.0921654	-1.5344	0.395012	0.479225	212.24	460.188	540.675	166.892	381.175	322.167	85.2837	90.9557	124.185	171.185	110.686	21.0144
MIR160C_M2	1804.49	1632.94	727.419	0.0101337	-1.16661	0.425761	0.144121	1695.14	2082.95	1635.39	1464.78	1896.48	1537.56	627.745	711.219	843.294	242.993	231.112	108.684
MIR161_LS	44.6476	36.2749	22.9525	0.466916	-0.660322	0.723269	0.299609	10.6585	54.1374	69.1468	61.3297	16.9053	30.5898	42.6612	11.0714	15.1248	30.377	22.7514	17.1881
MIR162B_LS	136.674	99.8941	71.2873	0.608752	-0.486756	0.517498	0.452272	133.15	119.049	157.824	181.111	18.9589	99.6122	70.2211	94.737	48.9037	19.6265	81.0766	22.9352
MIR163_LS	349.983	415.796	295.226	0.246948	-0.494057	0.483001	-0.248591	323.25	406.715	319.983	272.175	527.238	447.975	270.437	256.459	358.782	49.1589	130.541	55.4829
MIR164A_M2	15.0748	0	0	#NUM!	#NUM!	0.202611	#NUM!	30.6691	3.6928	10.8626	0	0	0	0	0	0	13.9727	0	0
MIR164B_M2	450.194	491.958	225.117	0.136866	-1.12786	0.752623	-0.127989	464.488	450.129	435.965	386.657	722.724	366.493	171.724	297.517	206.11	14.2616	200.103	65.0148
MIR164C_LS	7.97655	21.8587	20.8346	0.930528	-0.0692313	0.111459	-1.45437	8.32309	0	15.6066	14.5201	19.442	31.6141	23.6616	3.03967	35.8024	7.80905	8.7995	16.5633
MIR165A_LS	182.137	143.682	112.627	0.546231	-0.351331	0.652698	0.342149	78.5726	160.116	307.724	193.735	171.414	65.8967	158.872	102.667	76.3411	116.152	68.2821	42.1572
MIR165B_M2	0	0	0	#NUM!	#NUM!	#NUM!	#NUM!	0	0	0	0	0	0	0	0	0	0	0	0
MIR166A_LS	224.249	221.704	207.604	0.69393	-0.0948063	0.93277	0.0164613	241.053	173.293	258.399	227.463	205.655	231.996	149.709	219.914	253.188	44.9728	14.0829	52.8267
MIR166B_LS	793.409	784.704	687.913	0.379595	-0.189922	0.955357	0.015917	619.597	744.791	1015.84	778.3	638.414	937.397	691.566	649.028	723.145	202.546	149.594	37.1935
MIR166C_M2	19.6829	50.8134	10.2597	0.23483	-2.30823	0.327328	-1.36827	15.002	12.0577	31.989	30.4964	22.7988	99.145	5.57938	7.65321	17.5464	10.7586	42.033	6.39512
MIR166D_M2	0	0	0	#NUM!	#NUM!	#NUM!	#NUM!	0	0	0	0	0	0	0	0	0	0	0	0
MIR166E_M2	159.971	250.518	92.811	0.0409947	-1.43255	0.143934	-0.647105	101.327	208.753	169.833	177.187	268.382	305.987	95.3185	67.165	115.949	54.3877	66.2322	24.4887
MIR166F_M2	38.214	32.6446	0	0.237564	#NUM!	0.837111	0.227255	6.40783	50.3368	57.8974	30.2031	0	67.7308	0	0	0	27.8031	33.9313	0
MIR166G_LS	0	0	2.75908	0.42265	#NUM!	#NUM!	#NUM!	0	0	0	0	0	0	8.27723	0	0	0	0	4.77886
MIR167A_LS	455.497	663.431	331.533	0.0832812	-1.00079	0.211855	-0.542506	371.367	596.813	398.311	609.688	883.432	497.173	238.38	326.483	429.737	123.123	198.658	95.7784
MIR167B_oM2	891.657	1353.08	679.438	0.187199	-0.993836	0.320794	-0.60169	562.352	1028.84	1083.78	820.794	2007.4	1231.06	517.553	724.439	796.321	286.506	602.64	144.73
MIR167C_M2	6.57817	8.38796	11.726	0.810926	0.483324	0.807565	-0.350635	3.05351	0	16.681	8.92777	16.2361	0	35.1781	0	0	8.88151	8.13151	20.3101
MIR167D_M2	1378.8	1813.72	1658.67	0.795176	-0.12893	0.425696	-0.395539	1374.08	2045.62	716.706	1791.58	2346.55	1303.04	800.598	1784.23	2391.17	664.468	522.112	802.686
MIR168A_LS	968.673	1400.94	1092.29	0.228706	-0.359029	0.170534	-0.532308	628.318	1012.72	1264.99	1269.87	1759.1	1173.83	1108.21	1038.22	1130.45	320.611	313.873	48.1291
MIR168B_LS	723.951	612.86	522.739	0.395316	-0.229465	0.251592	0.240335	826.175	756.912	588.766	651.09	625.314	562.175	457.653	422.352	688.213	122.088	45.7471	144.387
MIR169A_LS	335.464	355.662	389.343	0.835469	0.130535	0.902334	-0.0843509	262.467	452.955	290.969	204.84	631.128	231.019	309.587	380.883	477.56	102.744	238.919	84.3053
MIR169B_M2	17.9786	7.23568	10.1081	0.74018	0.482311	0.476631	1.31308	0.956502	40.5532	12.4261	0	2.38755	19.3195	5.17415	4.44011	20.71	20.374	10.5328	9.18887
MIR169C_LS	4.98889	0	11.0208	0.42265	#NUM!	0.184339	#NUM!	7.14462	7.82205	0	0	0	0	33.0624	0	0	4.33376	0	19.0886
MIR169D_LS	494.918	489.974	259.062	0.0852229	-0.91941	0.963154	0.0144842	454.436	610.23	420.088	379.818	648.1	442.004	228.245	344.903	204.036	101.329	140.427	75.3198
MIR169E_M2	9.16545	0	0	#NUM!	#NUM!	0.336594	#NUM!	0	23.6122	3.88411	0	0	0	0	0	0	12.6611	0	0
MIR169F_M2	0	0	0	#NUM!	#NUM!	#NUM!	#NUM!	0	0	0	0	0	0	0	0	0	0	0	0
MIR169G_M2	0	0	0	#NUM!	#NUM!	#NUM!	#NUM!	0	0	0	0	0	0	0	0	0	0	0	0
MIR169H_M2	816.561	585.701	877.325	0.237187	0.582948	0.269696	0.479398	853.18	875.079	721.425	868.865	338.666	549.571	621.112	898.319	1112.55	83.115	266.94	246.388
MIR169I_M2	5.85935	3.96147	6.42313	0.763721	0.697241	0.761363	0.564705	14.2016	0	3.37645	0	11.8844	0	0	0	19.2694	7.41922	6.86147	11.1252
MIR169J_M2	0	10.9735	3.2226	0.55875	-1.76773	0.42265	#NUM!	0	0	0	0	32.9206	0	9.66781	0	0	0	19.0067	5.58171
MIR169K_M2	36.1705	17.2593	22.1495	0.73255	0.359895	0.190439	1.06744	32.126	37.6381	38.7475	34.0804	17.6976	0	39.1712	8.57327	18.7039	3.54631	17.0444	15.5873
MIR169L_M2	5.75611	0	0	#NUM!	#NUM!	0.00846072	#NUM!	5.27703	6.82006	5.17125	0	0	0	0	0	0	0.922918	0	0
MIR169M_M2	0	0	0	#NUM!	#NUM!	#NUM!	#NUM!	0	0	0	0	0	0	0	0	0	0	0	0
MIR169N_LS	0	0	0	#NUM!	#NUM!	#NUM!	#NUM!	0	0	0	0	0	0	0	0	0	0	0	0
MIR170_LS	3054.96	2302.56	2800.45	0.426227	0.282419	0.201926	0.407915	2790.87	3183.95	3190.06	2922.48	1524.41	2460.79	3261.03	3101.48	2038.83	228.727	712.343	664.387
MIR171A_LS	144.778	242.328	130.004	0.0840206	-0.898405	0.0525208	-0.743117	122.101	174.265	137.969	298.195	212.801	215.987	105.855	78.6774	205.479	26.7404	48.4088	66.7609
MIR171B_M2	184.215	173.3	54.3662	0.0802076	-1.67249	0.837229	0.0881222	137.609	180.383	234.654	108.604	163.023	248.273	60.0532	7.76059	95.2849	48.6363	70.3995	44.0384
MIR171C_M2	108.52	181.413	47.1641	0.0781126	-1.94352	0.253449	-0.741317	101.146	66.3929	158.022	134.764	272.011	137.465	22.3856	24.51	94.5965	46.2576	78.4712	41.0914
MIR172A_M2	24.4889	39.5938	16.8628	0.106284	-1.23143	0.156854	-0.693148	34.5338	12.4206	26.5122	46.0666	28.1102	44.6047	34.2319	6.43863	9.91792	11.1946	9.97195	15.1423
MIR172B_M2	252.953	326.616	116.925	0.0903403	-1.48202	0.473207	-0.36873	134.383	297.873	326.601	247.245	264.348	468.255	152.013	101.569	97.1926	103.684	122.961	30.4657
MIR172C_LS	3.41411	0	0	#NUM!	#NUM!	0.42265	#NUM!	0	10.2423	0	0	0	0	0	0	0	5.91341	0	0
MIR172D_M2	0	4.16063	0	0.42265	#NUM!	0.42265	#NUM!	0	0	0	0	0	12.4819	0	0	0	0	7.20642	0
MIR172E_M2	6.4769	4.28782	13.9239	0.306409	1.69925	0.445133	0.595061	3.0693	5.45219	10.9092	4.16324	4.15566	4.54456	18.6836	23.0881	0	4.01916	0.222375	12.2579
MIR173_LS	0.690696	4.71913	0.89321	0.274248	-2.40145	0.256092	-2.7724	0	0	2.07209	0	8.90988	5.24752	2.67963	0	0	1.19632	4.47838	1.54708
MIR1886_oLS	847.506	790.392	681.951	0.323047	-0.212899	0.504878	0.100656	840.312	865.795	836.411	678.847	921.496	770.832	608.528	811.994	625.332	15.9585	122.502	112.933
MIR1887_oM2	0	0	0	#NUM!	#NUM!	#NUM!	#NUM!	0	0	0	0	0	0	0	0	0	0	0	0
MIR1888A_oLS	5676.24	5228.79	5351.71	0.761927	0.0335236	0.16319	0.118458	5668.17	5449.04	5911.5	4802.89	5450.44	5433.04	4745.99	5765.13	5544.02	231.335	368.941	536.096
MIR1888B_oLS	1601.51	1603.48	1906.83	0.22324	0.24997	0.993097	-0.00177352	1314.81	1792.86	1696.87	1506.66	1909.52	1394.27	1626.11	2053.53	2040.85	252.887	270.929	243.195
MIR2111A_M2	26.1498	0	0	#NUM!	#NUM!	0.42265	#NUM!	0	0	78.4493	0	0	0	0	0	0	45.2927	0	0
MIR2111B_LS	21.938	13.4202	2.00248	0.0227078	-2.74455	0.735935	0.709027	0	0	65.8139	11.4152	18.1807	10.6646	6.00742	0	0	37.9976	4.13983	3.46839
MIR2112_oLS	2886.64	2263.75	1991.32	0.569067	-0.184991	0.231415	0.350673	2882.16	3010.75	2767	2991.01	2016.74	1783.5	2400.1	1938.1	1635.76	121.941	640.532	384.939
MIR2933A_oM2	0	0	0	#NUM!	#NUM!	#NUM!	#NUM!	0	0	0	0	0	0	0	0	0	0	0	0
MIR2933B_oM2	0	0	0	#NUM!	#NUM!	#NUM!	#NUM!	0	0	0	0	0	0	0	0	0	0	0	0
MIR2934_oLS	0	0	0	#NUM!	#NUM!	#NUM!	#NUM!	0	0	0	0	0	0	0	0	0	0	0	0
MIR2936_oLS	22060.9	27199.9	45451.4	0.0686269	0.740721	0.407449	-0.302114	25566.8	20052.3	20563.5	28145.3	18315.3	35139.2	56422.8	39962.5	39968.9	3047	8451.7	9501.48
MIR2937_oM2	0	0	0	#NUM!	#NUM!	#NUM!	#NUM!	0	0	0	0	0	0	0	0	0	0	0	0
MIR2938_oLS	669.595	688.475	758.181	0.502991	0.139138	0.85147	-0.0401145	709.918	709.157	589.711	852.075	632.617	580.732	740.662	827.581	706.3	69.1832	144.038	62.5093
MIR2939_oM2	0	0	0	#NUM!	#NUM!	#NUM!	#NUM!	0	0	0	0	0	0	0	0	0	0	0	0
MIR319A_LS	30.7433	61.347	2.43555	0.177593	-4.65468	0.402318	-0.996722	45.6862	31.73	14.8136	12.6234	112.401	59.0163	0.899385	3.7606	2.64665	15.46	49.9297	1.44224
MIR319B_M2	275.409	365.033	149.981	0.0088358	-1.28325	0.0137079	-0.406452	246.941	279.567	299.719	355.268	381.236	358.594	194.705	105.622	149.614	26.6335	14.131	44.5426
MIR319C_LS	3.84764	8.05273	0	0.180316	#NUM!	0.43266	-1.0655	0	2.82095	8.72197	5.20299	3.04244	15.9128	0	0	0	4.4507	6.89218	0
MIR3434_oLS	993.176	827.696	818.194	0.918956	-0.0166582	0.0998948	0.262947	888.026	1093.66	997.844	855.065	894.63	733.394	686.196	934.751	833.636	102.895	84.0303	124.995
MIR3440B_oLS	260.588	341.428	252.309	0.457694	-0.43639	0.487595	-0.389812	240.523	253.082	288.158	197.155	522.151	304.978	245.542	191.823	319.561	24.6882	165.535	64.1373
MIR390A_LS	19.5953	31.8919	18.1362	0.390979	-0.814322	0.431088	-0.702683	15.4259	6.12535	37.2347	51.2693	29.54	14.8666	35.3453	17.0058	2.05741	15.9683	18.315	16.6727
MIR390B_M2	8.15182	0	0	#NUM!	#NUM!	0.366685	#NUM!	22.1777	2.27772	0	0	0	0	0	0	0	12.2001	0	0
MIR391_M2	7.49809	7.57229	7.19817	0.968947	-0.0730999	0.993278	-0.0142067	2.5358	0	19.9585	17.9886	0	4.72826	21.5945	0	0	10.8652	9.32544	12.4676
MIR3932A_oM2	0	0	0	#NUM!	#NUM!	#NUM!	#NUM!	0	0	0	0	0	0	0	0	0	0	0	0
MIR3932B_oLS	363.178	326.596	350.64	0.46448	0.102485	0.407439	0.15317	409.229	301.159	379.146	344.02	352.718	283.05	311.303	377.51	363.108	55.7765	37.9621	34.8201
MIR3933_oLS	0	0	0	#NUM!	#NUM!	#NUM!	#NUM!	0	0	0	0	0	0	0	0	0	0	0	0
MIR393A_M2	4.48167	8.32584	2.43908	0.513434	-1.77126	0.659711	-0.893559	0	7.78828	5.65673	22.9602	0	2.01736	0	0	7.31724	4.02491	12.7138	4.22461
MIR393B_LS	18.9731	7.81327	12.7308	0.30905	0.704328	0.152745	1.27996	9.80627	20.0602	27.0528	11.495	0.518215	11.4266	10.3157	14.2297	13.6471	8.67452	6.3178	2.11177
MIR394A_LS	41.1076	41.0414	23.6394	0.494249	-0.795884	0.998031	0.00232487	10.5626	46.9802	65.7799	69.0045	4.15172	49.9679	43.9511	2.0174	24.9497	28.0732	33.3352	20.9976
MIR394B_LS	49.8385	92.1375	46.5576	0.257831	-0.984771	0.286292	-0.886526	68.5888	53.3431	27.5837	69.4894	150.524	56.3993	37.4635	34.6029	67.6065	20.726	50.9858	18.2849
MIR395A_M2	2.89722	0.64142	1.65653	0.61352	1.36882	0.520313	2.17533	0	0	8.69166	0	0	1.92426	0	4.96959	0	5.01813	1.11097	2.86919
MIR395B_M2	13.6919	8.48461	0	0.190156	#NUM!	0.648804	0.690403	0	31.4416	9.63412	14.3616	0	11.0922	0	0	0	16.1088	7.52753	0
MIR395C_M2	26.5111	0	0	#NUM!	#NUM!	0.215204	#NUM!	18.2423	6.02474	55.2664	0	0	0	0	0	0	25.6411	0	0
MIR395D_M2	9.00345	0.645365	0	0.42265	#NUM!	0.451371	3.80229	27.0104	0	0	0	0	1.93609	0	0	0	15.5944	1.1178	0
MIR395E_M2	0	44.3833	0	0.142452	#NUM!	0.142452	#NUM!	0	0	0	10.4824	47.147	75.5205	0	0	0	0	32.607	0
MIR395F_M2	0	0	0	#NUM!	#NUM!	#NUM!	#NUM!	0	0	0	0	0	0	0	0	0	0	0	0
MIR396A_M2	39.4648	86.1433	40.8915	0.363334	-1.07494	0.358358	-1.12617	83.851	26.2341	8.30943	160.897	45.3548	52.1778	72.3627	46.7056	3.60607	39.4705	64.8287	34.7451
MIR396B_M2	20.1113	29.5188	50.9948	0.389459	0.788715	0.533146	-0.553631	24.7362	16.1866	19.411	19.7269	14.4432	54.3864	34.4305	87.0028	31.5512	4.31763	21.6974	31.217
MIR397A_M2	157.918	168.139	20.4506	0.117996	-3.03944	0.884933	-0.0904826	177.42	192.886	103.447	52.0615	213.802	238.553	7.07257	0	54.2791	47.8025	101.285	29.509
MIR397B_M2	316.239	428.917	83.565	0.0853278	-2.35973	0.466746	-0.439683	191.461	435.59	321.667	203.038	598.438	485.277	162.168	15.9823	72.5442	122.155	203.636	73.7136
MIR398A_M2	20.3517	23.1062	3.58859	0.413938	-2.68679	0.923048	-0.183129	3.07855	57.9767	0	60.8914	0	8.42726	10.7658	0	0	32.6205	32.9931	6.21561
MIR398B_M2	2499.59	2696.79	1157.11	0.0755055	-1.22071	0.735069	-0.10955	1936.21	2927.68	2634.88	1844.78	2872.68	3372.89	1128.84	1148.13	1194.37	509.392	779.091	33.6737
MIR398C_M2	364.368	323.454	138.939	0.0115608	-1.2191	0.672936	0.171835	256.285	314.988	521.83	294.497	289.6	386.264	168.213	99.0636	149.542	139.489	54.4504	35.7731
MIR399A_M2	8.91062	14.8919	1.84083	0.00610058	-3.0161	0.460857	-0.74093	0	4.97204	21.7598	16.5195	12.3326	15.8236	0	0	5.52248	11.4021	2.24354	3.18841
MIR399B_M2	23.0053	31.9919	50.2101	0.190849	0.65027	0.501298	-0.475738	8.91157	22.7514	37.353	45.1358	14.8398	36.0001	46.7488	39.9436	63.9379	14.2224	15.5407	12.366
MIR399C_M2	514.414	508.222	34.4433	0.135431	-3.88317	0.985038	0.0174709	275.284	275.795	992.163	544.132	150.326	830.208	89.9678	0	13.362	413.743	341.361	48.5475
MIR399D_M2	2745.67	3182.38	188.709	0.141788	-4.07587	0.801056	-0.212947	2008.79	1513.74	4714.47	3404.32	874.485	5268.33	435.88	92.0108	38.2361	1722.9	2205.32	215.738
MIR399E_M2	0	0	0	#NUM!	#NUM!	#NUM!	#NUM!	0	0	0	0	0	0	0	0	0	0	0	0
MIR399F_M2	32.3716	4.42433	7.2941	0.648019	0.72127	0.233699	2.8712	56.306	0	40.8087	0	0	13.273	12.5969	0	9.28534	29.0857	7.66316	6.53028
MIR400_oM2	48.075	44.0407	35.1202	0.880513	-0.326536	0.953292	0.126448	143.425	0.335513	0.464769	0.322887	0.286863	131.512	0.974177	103.428	0.95874	82.5752	75.7527	59.1561
MIR401_LS	0	0	0	#NUM!	#NUM!	#NUM!	#NUM!	0	0	0	0	0	0	0	0	0	0	0	0
MIR402_oM2	972.835	913.587	741.33	0.267183	-0.301426	0.216398	0.0906539	1020.5	923.329	974.676	856.862	952.821	931.077	523.934	909.889	790.166	48.6118	50.3141	197.557
MIR403_LS	36.0526	36.974	40.5492	0.850051	0.133163	0.941379	-0.0364066	42.7281	39.1588	26.2709	18.3925	38.3355	54.194	68.2373	20.7776	32.6326	8.65716	17.9395	24.7004
MIR404_LS	0	0	0	#NUM!	#NUM!	#NUM!	#NUM!	0	0	0	0	0	0	0	0	0	0	0	0
MIR405A_M2	0	0	0	#NUM!	#NUM!	#NUM!	#NUM!	0	0	0	0	0	0	0	0	0	0	0	0
MIR405B_M2	0	0	0	#NUM!	#NUM!	#NUM!	#NUM!	0	0	0	0	0	0	0	0	0	0	0	0
MIR405D_M2	0	0	0	#NUM!	#NUM!	#NUM!	#NUM!	0	0	0	0	0	0	0	0	0	0	0	0
MIR406_LS	0	0	0	#NUM!	#NUM!	#NUM!	#NUM!	0	0	0	0	0	0	0	0	0	0	0	0
MIR407_M2	0	0	0	#NUM!	#NUM!	#NUM!	#NUM!	0	0	0	0	0	0	0	0	0	0	0	0
MIR408_LS	4480.28	4412.53	3414.33	0.160136	-0.370002	0.915864	0.0219831	3746.12	4804.44	4890.27	3697.24	4231.23	5309.11	3096.69	3182.62	3963.69	637.246	821.084	477.692
MIR413_LS	653.814	738.198	993.882	0.0153846	0.429066	0.503078	-0.175128	471.07	813.915	676.457	657.608	733.044	823.943	1017.2	1037.59	926.846	172.54	83.287	58.9432
MIR414_M2	3820.01	4808.89	4396.13	0.70268	-0.129469	0.410037	-0.332129	3120.28	3851.4	4488.34	3718.31	4034.04	6674.33	4358.64	4425.62	4404.14	684.567	1623.21	34.2024
MIR415_oLS	1580.25	1886.31	726.174	0.0115222	-1.37718	0.383402	-0.255412	1564.2	2035.59	1140.96	1628.89	1838.28	2191.74	619.206	728.776	830.54	447.532	284.48	105.691
MIR416_M2	0	0	0	#NUM!	#NUM!	#NUM!	#NUM!	0	0	0	0	0	0	0	0	0	0	0	0
MIR417_M2	2.80995	0	0	#NUM!	#NUM!	0.42265	#NUM!	0	0	8.42986	0	0	0	0	0	0	4.86698	0	0
MIR418_M2	0	0	0	#NUM!	#NUM!	#NUM!	#NUM!	0	0	0	0	0	0	0	0	0	0	0	0
MIR419_LS	1762.4	1474.65	1679.56	0.44052	0.187707	0.120714	0.257169	1787.44	1921.18	1578.58	1446.76	1672.18	1305.01	1344.13	2051.49	1643.05	172.665	185.167	355.093
MIR420_oLS	141.288	80.436	36.4585	0.266782	-1.14158	0.492665	0.812728	97.0001	46.5396	280.325	35.2623	71.1918	134.854	47.3014	19.1156	42.9586	123.024	50.4353	15.1756
MIR4221_oLS	222.294	302.898	235.649	0.322906	-0.362191	0.258213	-0.446364	300.562	163.588	202.73	289.687	387.503	231.503	159.331	278.025	269.591	70.5511	78.8347	66.2277
MIR4227_oM2	0	0	0	#NUM!	#NUM!	#NUM!	#NUM!	0	0	0	0	0	0	0	0	0	0	0	0
MIR4228_oLS	772.215	921.511	1777.15	0.00900731	0.947489	0.284517	-0.254998	647.732	806.798	862.117	751.956	1094.37	918.208	1980.73	1832.33	1518.38	111.298	171.23	236.059
MIR4239_oM2	0	0	0	#NUM!	#NUM!	#NUM!	#NUM!	0	0	0	0	0	0	0	0	0	0	0	0
MIR4240_oM2	0	0	0	#NUM!	#NUM!	#NUM!	#NUM!	0	0	0	0	0	0	0	0	0	0	0	0
MIR4243_oM2	0	0	0	#NUM!	#NUM!	#NUM!	#NUM!	0	0	0	0	0	0	0	0	0	0	0	0
MIR4245_oLS	985.275	821.333	536.423	0.00894569	-0.614598	0.0464366	0.262559	936.499	1047.29	972.036	885.69	735.329	842.981	503.412	510.67	595.185	56.5698	77.4828	51.0194
MIR426_M2	0	0	0	#NUM!	#NUM!	#NUM!	#NUM!	0	0	0	0	0	0	0	0	0	0	0	0
MIR447A_LS	341.099	331.407	401.792	0.475003	0.277846	0.915312	0.0415875	343.23	346.01	334.058	303.895	482.704	207.622	393.723	419.908	391.747	6.25455	139.59	15.7192
MIR447B_M2	4.11132	0.320038	2.32641	0.373931	2.86179	0.339844	3.68328	2.25873	0	10.0752	0	0.960115	0	0	5.79339	1.18585	5.28692	0.554323	3.06047
MIR447C_M2	0	0	0.216056	0.42265	#NUM!	#NUM!	#NUM!	0	0	0	0	0	0	0.648167	0	0	0	0	0.374219
MIR472_M2	159.987	152.712	149.737	0.90174	-0.0283779	0.835923	0.0671446	214.168	151.857	113.936	148.39	177.195	132.55	116.14	179.051	154.021	50.6081	22.6342	31.6738
MIR5012_oM2	5.73597	6.00179	28.3061	0.33276	2.23765	0.975994	-0.0653561	0	17.2079	0	0	0	18.0054	5.2534	16.8309	62.834	9.93498	10.3954	30.4572
MIR5013_oM2	0	0	0	#NUM!	#NUM!	#NUM!	#NUM!	0	0	0	0	0	0	0	0	0	0	0	0
MIR5014A_oLS	25485.9	25709.5	24406.6	0.658792	-0.0750294	0.94252	-0.0126042	28362.5	23986.9	24108.3	30676	23359.9	23092.7	23485.3	25914.9	23819.8	2491.92	4303.13	1316.83
MIR5014B_oLS	4374.42	6411.19	9090.14	0.157813	0.503712	0.228574	-0.551499	6682.1	3848.98	2592.18	6328.04	7304.31	5601.21	9958.65	6592.96	10718.8	2094.98	854.588	2195.77
MIR5015_oLS	0	0	0	#NUM!	#NUM!	#NUM!	#NUM!	0	0	0	0	0	0	0	0	0	0	0	0
MIR5016_oLS	5076.9	5345.13	4617.5	0.0579635	-0.211115	0.339703	-0.0742774	5007.12	4879.4	5344.19	5018.52	5307.54	5709.34	4885.97	4715.82	4250.7	240.129	346.94	328.853
MIR5017_oLS	478.732	484.839	579.213	0.294252	0.256591	0.82663	-0.018285	488.787	504.273	443.137	448.996	511.292	494.228	448.943	674.138	614.559	31.784	32.1918	116.684
MIR5018_oM2	0	0	0	#NUM!	#NUM!	#NUM!	#NUM!	0	0	0	0	0	0	0	0	0	0	0	0
MIR5019_oM2	1.4236	4.48263	2.46923	0.71478	-0.860281	0.572231	-1.6548	0	0	4.27079	0	0	13.4479	6.88286	0	0.52484	2.46574	7.76413	3.83131
MIR5020A_oM2	0	0	0	#NUM!	#NUM!	#NUM!	#NUM!	0	0	0	0	0	0	0	0	0	0	0	0
MIR5020B_oM2	3.31883	1.44158	0	0.42265	#NUM!	0.643001	1.20303	0	9.9565	0	4.32473	0	0	0	0	0	5.74839	2.49689	0
MIR5020C_oM2	0	0	0	#NUM!	#NUM!	#NUM!	#NUM!	0	0	0	0	0	0	0	0	0	0	0	0
MIR5021_oLS	1967.47	1751.75	1402.65	0.295578	-0.320635	0.544478	0.167547	2439.5	1827.77	1635.14	2050.57	1876.33	1328.34	1020.99	1614.12	1572.85	419.982	376.887	331.17
MIR5022_oM2	0	0	0	#NUM!	#NUM!	#NUM!	#NUM!	0	0	0	0	0	0	0	0	0	0	0	0
MIR5023_oM2	10.2068	12.5699	24.7304	0.599108	0.976306	0.891306	-0.30045	0	30.6203	0	37.7098	0	0	16.7761	57.415	0	17.6787	21.7718	29.5224
MIR5024_oLS	5348.66	5142.43	6964.62	0.0677643	0.437596	0.673177	0.0567288	5238.21	5619.44	5188.33	5678.76	5413.48	4335.04	6287.5	8107.76	6498.61	235.827	711.69	995.601
MIR5025_oM2	1.0968	0	0	#NUM!	#NUM!	0.42265	#NUM!	0	3.29039	0	0	0	0	0	0	0	1.89971	0	0
MIR5026_oM2	903.924	726.95	1068.57	0.130531	0.555748	0.199681	0.314347	1089.69	766.421	855.662	653.034	792.557	735.257	830.984	1049.85	1324.86	166.951	70.1314	247.471
MIR5027_oLS	3075.7	3213.02	3167.55	0.874258	-0.0205638	0.667781	-0.0630196	3516.88	2879.88	2830.33	3162.32	3578.27	2898.48	2815.84	3431.18	3255.64	382.877	342.721	316.984
MIR5028_oM2	0	0	0	#NUM!	#NUM!	#NUM!	#NUM!	0	0	0	0	0	0	0	0	0	0	0	0
MIR5029_oLS	0	0	0.917689	0.42265	#NUM!	#NUM!	#NUM!	0	0	0	0	0	0	0	2.75307	0	0	0	1.58948
MIR5595A_oM2	3.30454	4.35229	2.00588	0.429181	-1.11754	0.750965	-0.397325	7.21861	2.695	0	5.54819	7.50867	0	1.56949	4.44815	0	3.6477	3.89457	2.25596
MIR5628_oLS	127.986	276.42	234.427	0.458162	-0.237724	0.0645975	-1.11088	164.55	120.486	98.9218	360.995	206.685	261.579	228.287	208.522	266.471	33.4505	78.2185	29.4588
MIR5629_oLS	2693.98	2499.22	2224.12	0.184961	-0.168244	0.381288	0.108259	2650.58	2985.71	2445.64	2557.64	2666.34	2273.68	2171.38	2037.5	2463.49	272.638	202.745	217.839
MIR5630A_oM2	129535	169379	136541	0.37762	-0.310929	0.297756	-0.386915	119118	123905	145583	118361	172064	217713	147143	112080	150399	14102.3	49730.5	21246.2
MIR5630B_oM2	141766	184564	148376	0.391047	-0.314857	0.321549	-0.380612	131549	137063	156685	129492	181036	243162	156075	123179	165875	13211.2	56917.1	22364.9
MIR5631_oLS	1095.63	1089.84	1248.21	0.474383	0.195744	0.978678	0.00764338	1087.17	1245.18	954.529	845.028	1440.78	983.702	1208.04	1199.96	1336.62	145.509	311.736	76.6753
MIR5632_oLS	443.622	390.382	467.603	0.200587	0.260396	0.481186	0.184444	351.872	551.457	427.537	336.383	449.958	384.806	394.776	485.328	522.704	100.76	56.9925	65.7798
MIR5633_oLS	27.7114	0	0	#NUM!	#NUM!	0.42265	#NUM!	83.1341	0	0	0	0	0	0	0	0	47.9975	0	0
MIR5634_oM2	2001.09	2554.57	2620.63	0.851732	0.0368349	0.0969177	-0.35229	1884.97	2111.76	2006.55	2288.7	2430.68	2944.32	2446.69	2277.67	3137.52	113.493	344.921	455.547
MIR5635A_oLS	385.41	346.979	681.446	0.0741733	0.973753	0.341438	0.151548	360.977	368.152	427.102	363.512	291.794	385.63	862.524	676.289	505.526	36.2836	49.0541	178.555
MIR5635B_oLS	1664.35	1647.3	2460.54	0.0202603	0.578871	0.931939	0.0148536	1553.12	1632.49	1807.44	1783.31	1316.13	1842.46	2699.52	2422.92	2259.18	130.121	288.321	222.571
MIR5635C_oM2	0	0	0	#NUM!	#NUM!	#NUM!	#NUM!	0	0	0	0	0	0	0	0	0	0	0	0
MIR5635D_oM2	0	0	0	#NUM!	#NUM!	#NUM!	#NUM!	0	0	0	0	0	0	0	0	0	0	0	0
MIR5636_oLS	1925.07	2288.78	1897.23	0.195988	-0.27068	0.266909	-0.249666	1577.18	2265.96	1932.06	1915.3	2600.46	2350.57	1808.59	1699.85	2183.27	344.443	346.734	253.61
MIR5637_oLS	571.259	577.839	437.379	0.535209	-0.401783	0.974741	-0.0165216	574.788	647.248	491.742	408.726	939.515	385.275	276.202	474.796	561.139	77.8132	313.44	146.107
MIR5638A_oLS	0	1.02255	0	0.42265	#NUM!	0.42265	#NUM!	0	0	0	3.06764	0	0	0	0	0	0	1.7711	0
MIR5638B_oM2	0	0	0	#NUM!	#NUM!	#NUM!	#NUM!	0	0	0	0	0	0	0	0	0	0	0	0
MIR5639_oM2	0	0	0	#NUM!	#NUM!	#NUM!	#NUM!	0	0	0	0	0	0	0	0	0	0	0	0
MIR5640_oLS	612.645	706.546	540.123	0.296795	-0.387496	0.443857	-0.205732	650.583	626.429	560.924	525.087	863.724	730.826	344.499	641.228	634.642	46.3917	170.619	169.447
MIR5641_oM2	1.46465	4.89702	6.80202	0.816001	0.474058	0.38683	-1.74135	4.39394	0	0	10.4683	4.22278	0	0	20.4061	0	2.53684	5.26661	11.7814
MIR5642A_oLS	2312.46	1928.5	2944.75	0.0235557	0.610665	0.493052	0.261952	1554.41	2280.2	3102.78	1809.42	1674.56	2301.53	3062.62	2833.79	2937.83	774.689	330.012	114.569
MIR5642B_oLS	980.149	821.337	890.482	0.525684	0.116612	0.505613	0.255027	666.699	951.742	1322.01	751.676	717.679	994.657	966.844	867.481	837.121	328.576	151.059	67.8515
MIR5643A_oM2	0	0	0	#NUM!	#NUM!	#NUM!	#NUM!	0	0	0	0	0	0	0	0	0	0	0	0
MIR5643B_oM2	0	0	0	#NUM!	#NUM!	#NUM!	#NUM!	0	0	0	0	0	0	0	0	0	0	0	0
MIR5644_oLS	0	0	0	#NUM!	#NUM!	#NUM!	#NUM!	0	0	0	0	0	0	0	0	0	0	0	0
MIR5645A_oM2	0	0	0	#NUM!	#NUM!	#NUM!	#NUM!	0	0	0	0	0	0	0	0	0	0	0	0
MIR5645B_oM2	0	0	0	#NUM!	#NUM!	#NUM!	#NUM!	0	0	0	0	0	0	0	0	0	0	0	0
MIR5645C_oM2	0	0	0	#NUM!	#NUM!	#NUM!	#NUM!	0	0	0	0	0	0	0	0	0	0	0	0
MIR5645D_oM2	0	2.1961	0	0.42265	#NUM!	0.42265	#NUM!	0	0	0	6.58829	0	0	0	0	0	0	3.80375	0
MIR5645E_oM2	0	0	0	#NUM!	#NUM!	#NUM!	#NUM!	0	0	0	0	0	0	0	0	0	0	0	0
MIR5645F_oM2	0	0	0	#NUM!	#NUM!	#NUM!	#NUM!	0	0	0	0	0	0	0	0	0	0	0	0
MIR5646_oM2	0	0	0	#NUM!	#NUM!	#NUM!	#NUM!	0	0	0	0	0	0	0	0	0	0	0	0
MIR5647_oM2	124.746	153.437	34.3327	0.0457676	-2.15999	0.60046	-0.298645	67.8327	105.844	200.563	92.201	194.319	173.79	14.5655	28.3345	60.0979	68.3543	54.016	23.3513
MIR5648_oM2	0	0	0	#NUM!	#NUM!	#NUM!	#NUM!	0	0	0	0	0	0	0	0	0	0	0	0
MIR5649A_oM2	0	0	0	#NUM!	#NUM!	#NUM!	#NUM!	0	0	0	0	0	0	0	0	0	0	0	0
MIR5649B_oM2	0	0	0	#NUM!	#NUM!	#NUM!	#NUM!	0	0	0	0	0	0	0	0	0	0	0	0
MIR5650_oLS	3061.16	2269.17	926.567	0.204512	-1.2922	0.568618	0.431914	1921.88	5108.61	2153.01	785.686	3011.29	3010.54	502.711	699.633	1577.36	1776.9	1284.74	572.137
MIR5651_oLS	8379.5	5442.08	7087.11	0.0785155	0.38104	0.0292169	0.622706	9203.61	7055.22	8879.67	6535.85	4740.37	5050.02	7092.82	7732.67	6435.85	1158.24	959.8	648.429
MIR5652_oM2	1630.86	1347.76	2801.17	0.0478734	1.05547	0.514372	0.275074	1828.12	1710.74	1353.73	1397.1	1927.1	719.066	2112.09	2879.38	3412.05	247.078	605.529	653.498
MIR5653_oLS	0	0	0	#NUM!	#NUM!	#NUM!	#NUM!	0	0	0	0	0	0	0	0	0	0	0	0
MIR5654_oLS	329.724	375.183	232.526	0.284326	-0.690204	0.747693	-0.186338	187.163	494.15	307.858	324.669	562.622	238.259	263.576	130.056	303.946	154.657	167.978	91.0085
MIR5655_oLS	92.9628	65.1668	218.217	0.0948433	1.74355	0.0914792	0.512516	95.9984	95.5673	87.3227	82.2946	49.0595	64.1464	321.891	155.243	177.517	4.88917	16.641	90.4723
MIR5656_oLS	1183.98	1338.81	1531.97	0.145056	0.194438	0.168109	-0.177312	1156.93	1150.29	1244.71	1224.7	1308.79	1482.94	1436.75	1680.23	1478.93	52.7004	131.71	130.12
MIR5657_oM2	1984.36	2137.91	1237.9	0.0190907	-0.788307	0.714981	-0.107525	2658.04	1449.38	1845.68	1931.28	2329.74	2152.71	974.008	1582.71	1156.98	616.147	199.64	312.316
MIR5658_oLS	14451.4	13397.8	16825.4	0.138135	0.328643	0.602338	0.109212	12566.8	13840.4	16947	15550.5	10949	13693.9	18623	17513.1	14340	2253.12	2314.99	2222.78
MIR5659_oM2	0	0	0	#NUM!	#NUM!	#NUM!	#NUM!	0	0	0	0	0	0	0	0	0	0	0	0
MIR5660_oM2	0	0	0	#NUM!	#NUM!	#NUM!	#NUM!	0	0	0	0	0	0	0	0	0	0	0	0
MIR5661_oM2	85.2192	176.81	219.28	0.665409	0.31058	0.369794	-1.05295	72.6169	110.178	72.8631	79.9054	335.112	115.411	204.389	291.597	161.854	21.615	138.239	66.1409
MIR5662_oM2	0	0	0	#NUM!	#NUM!	#NUM!	#NUM!	0	0	0	0	0	0	0	0	0	0	0	0
MIR5663_oM2	76.1486	119.498	123.001	0.930354	0.0416785	0.109633	-0.650097	109.699	57.1082	61.6387	102.951	113.928	141.616	154.319	160.31	54.3725	29.1436	19.9254	59.5092
MIR5664_oM2	2.49838	0	69.4884	0.177931	#NUM!	0.42265	#NUM!	7.49514	0	0	0	0	0	136.607	26.128	45.7307	4.32732	0	58.9466
MIR5665_oM2	0	0	0	#NUM!	#NUM!	#NUM!	#NUM!	0	0	0	0	0	0	0	0	0	0	0	0
MIR5666_oM2	0	0	0	#NUM!	#NUM!	#NUM!	#NUM!	0	0	0	0	0	0	0	0	0	0	0	0
MIR5995B_oM2	3.30454	4.35229	2.00588	0.429181	-1.11754	0.750965	-0.397325	7.21861	2.695	0	5.54819	7.50867	0	1.56949	4.44815	0	3.6477	3.89457	2.25596
MIR5996_oLS	94.7959	110.51	93.5706	0.435996	-0.240046	0.455075	-0.221277	94.7594	86.6173	103.011	76.6471	128.9	125.982	90.3542	108.757	81.6009	8.19693	29.3622	13.8607
MIR5997_oM2	0	0	0	#NUM!	#NUM!	#NUM!	#NUM!	0	0	0	0	0	0	0	0	0	0	0	0
MIR5998A_oM2	0	0	0	#NUM!	#NUM!	#NUM!	#NUM!	0	0	0	0	0	0	0	0	0	0	0	0
MIR5998B_oM2	0	0	0	#NUM!	#NUM!	#NUM!	#NUM!	0	0	0	0	0	0	0	0	0	0	0	0
MIR5999_oM2	0.578106	4.37688	3.34837	0.861617	-0.386447	0.477574	-2.9205	0	1.73432	0	0	0	13.1307	10.0451	0	0	1.00131	7.58099	5.79954
MIR771_M2	0	0	0	#NUM!	#NUM!	#NUM!	#NUM!	0	0	0	0	0	0	0	0	0	0	0	0
MIR773A_M2	0	0	0	#NUM!	#NUM!	#NUM!	#NUM!	0	0	0	0	0	0	0	0	0	0	0	0
MIR773B_oM2	0	0	0	#NUM!	#NUM!	#NUM!	#NUM!	0	0	0	0	0	0	0	0	0	0	0	0
MIR774A_M2	0	10.5228	0	0.42265	#NUM!	0.42265	#NUM!	0	0	0	31.5684	0	0	0	0	0	0	18.226	0
MIR774B_oM2	0	5.19562	0	0.42265	#NUM!	0.42265	#NUM!	0	0	0	15.5869	0	0	0	0	0	0	8.99908	0
MIR775_oM2	471.385	467.754	504.569	0.799901	0.109301	0.969515	0.0111554	449.297	497.763	467.093	304.405	519.235	579.621	396.72	399.245	717.741	24.5163	144.65	184.617
MIR776_M2	0	0	0	#NUM!	#NUM!	#NUM!	#NUM!	0	0	0	0	0	0	0	0	0	0	0	0
MIR777_LS	3679.96	4233.19	3862.1	0.381149	-0.13236	0.187199	-0.202055	3312.72	3830.29	3896.87	3880.88	4028.24	4790.46	4204.65	3375.39	4006.26	319.778	488.201	433.018
MIR778_oM2	1412.09	1227.39	1309.1	0.595862	0.0929722	0.216803	0.202233	1532.84	1436.81	1266.62	1383.91	1250.48	1047.79	1116.73	1469.06	1341.5	134.818	169.242	178.386
MIR779_M2	176.215	140.604	148.845	0.868532	0.0821678	0.483813	0.325699	214.739	135.272	178.635	140.332	208.055	73.4256	166.137	99.5802	180.817	39.7892	67.3153	43.2912
MIR780A_LS	0	0	0	#NUM!	#NUM!	#NUM!	#NUM!	0	0	0	0	0	0	0	0	0	0	0	0
MIR781A_oM2	0	0	0	#NUM!	#NUM!	#NUM!	#NUM!	0	0	0	0	0	0	0	0	0	0	0	0
MIR781B_oLS	2248.99	2056.43	2988.67	0.00725359	0.539363	0.5384	0.129134	2191.43	2712.88	1842.66	2219.47	2091.27	1858.55	2765.58	3244.92	2955.52	437.953	182.965	241.381
MIR782_oLS	5635.07	5797.65	5787.52	0.967105	-0.00252209	0.447605	-0.041033	5704.11	5711.96	5489.15	6111.67	5747.63	5533.64	5641.86	5618.73	6101.97	126.434	292.243	272.569
MIR783_oM2	0	1.49201	0	0.42265	#NUM!	0.42265	#NUM!	0	0	0	4.47602	0	0	0	0	0	0	2.58423	0
MIR8121_oLS	0	0	0	#NUM!	#NUM!	#NUM!	#NUM!	0	0	0	0	0	0	0	0	0	0	0	0
MIR8165_oLS	16.9945	79.2793	30.0143	0.0588363	-1.40129	0.00435649	-2.22187	26.2967	12.3643	12.3225	83.797	64.4192	89.6216	17.5736	13.1511	59.3183	8.05598	13.1946	25.4741
MIR8166_oLS	5218.1	3459.21	4188.49	0.354446	0.275989	0.073727	0.593084	5593.1	4551.85	5509.35	4179.58	2309.88	3888.16	3752.52	4877.34	3935.6	578.507	1005.95	603.547
MIR8167A_oLS	0	0	0	#NUM!	#NUM!	#NUM!	#NUM!	0	0	0	0	0	0	0	0	0	0	0	0
MIR8167B_oLS	0	5.26751	0	0.42265	#NUM!	0.42265	#NUM!	0	0	0	15.8025	0	0	0	0	0	0	9.12359	0
MIR8167C_oLS	0	0	0	#NUM!	#NUM!	#NUM!	#NUM!	0	0	0	0	0	0	0	0	0	0	0	0
MIR8167D_oLS	0	0	0	#NUM!	#NUM!	#NUM!	#NUM!	0	0	0	0	0	0	0	0	0	0	0	0
MIR8167E_oLS	0	5.26751	4.11135	0.871505	-0.357507	0.42265	#NUM!	0	0	0	15.8025	0	0	12.3341	0	0	0	9.12359	7.12108
MIR8167F_oLS	0	0	0	#NUM!	#NUM!	#NUM!	#NUM!	0	0	0	0	0	0	0	0	0	0	0	0
MIR8168_oLS	0	0	0	#NUM!	#NUM!	#NUM!	#NUM!	0	0	0	0	0	0	0	0	0	0	0	0
MIR8169_oLS	0	0	0	#NUM!	#NUM!	#NUM!	#NUM!	0	0	0	0	0	0	0	0	0	0	0	0
MIR8170_oLS	6567.18	6943.47	5585.61	0.355555	-0.313941	0.796233	-0.0803817	5363.29	6487.96	7850.3	6037.53	5586.31	9206.57	5873.08	5002.11	5881.64	1245.4	1972.85	505.343
MIR8171_oLS	14.9156	0	28.9775	0.0841081	#NUM!	0.42265	#NUM!	0	0	44.7469	0	0	0	20.9532	46.9059	19.0734	25.8347	0	15.5549
MIR8172_oLS	0	0	0	#NUM!	#NUM!	#NUM!	#NUM!	0	0	0	0	0	0	0	0	0	0	0	0
MIR8173_oLS	38.0038	30.6606	178.364	0.0886864	2.54037	0.73224	0.309758	35.7819	10.1268	68.1028	50.1095	14.5227	27.3496	272.742	153.898	108.454	29.0518	18.023	84.8328
MIR8174_oLS	0	0	0	#NUM!	#NUM!	#NUM!	#NUM!	0	0	0	0	0	0	0	0	0	0	0	0
MIR8175_oLS	0	0	0	#NUM!	#NUM!	#NUM!	#NUM!	0	0	0	0	0	0	0	0	0	0	0	0
MIR8176_oLS	232.331	335.504	476.84	0.186528	0.507173	0.31541	-0.530148	173.491	191.29	332.213	211.771	331.099	463.643	445.729	503.08	481.71	86.9571	125.994	28.9841
MIR8177_oLS	0	0	0	#NUM!	#NUM!	#NUM!	#NUM!	0	0	0	0	0	0	0	0	0	0	0	0
MIR8178_oLS	0.597395	0	0	#NUM!	#NUM!	0.42265	#NUM!	1.79218	0	0	0	0	0	0	0	0	1.03472	0	0
MIR8179_oLS	962.015	842.639	838.407	0.978095	-0.00726347	0.230506	0.191145	1023.26	1000.27	862.521	964.869	827.17	735.878	708.341	1089.54	717.342	86.9277	115.276	217.532
MIR8180_oLS	0	0	0	#NUM!	#NUM!	#NUM!	#NUM!	0	0	0	0	0	0	0	0	0	0	0	0
MIR8181_oLS	2284.23	2226.24	2444.75	0.16441	0.135081	0.682281	0.0370983	2233.52	2130.3	2488.86	2232.38	2353.69	2092.64	2310.36	2380.73	2643.16	184.577	130.633	175.391
MIR8182_oLS	2244.98	1538.98	1504.94	0.843774	-0.0322705	0.0405128	0.544721	2532.5	2296.36	1906.06	1796.23	1323.39	1497.34	1348.59	1609.26	1556.97	316.366	239.153	137.904
MIR8183_oLS	0	6.71739	0	0.280853	#NUM!	0.280853	#NUM!	0	0	0	0	15.4934	4.65873	0	0	0	0	7.94922	0
MIR8184_oLS	0	0	0	#NUM!	#NUM!	#NUM!	#NUM!	0	0	0	0	0	0	0	0	0	0	0	0
MIR822_M2	2919.27	2614.88	1969.91	0.189013	-0.408615	0.462228	0.158866	2953.98	2981.94	2821.9	3265.99	2438.97	2139.67	2341.42	1821.07	1747.23	85.4803	583.403	323.852
MIR823_LS	2549.74	2679.35	2276.87	0.284603	-0.234826	0.703739	-0.0715295	2572.74	2289.46	2787.03	2822.35	2148.99	3066.7	2186.87	2561.64	2082.11	249.581	475.275	252.114
MIR824_LS	918.816	686.93	525.798	0.217686	-0.385656	0.105193	0.419612	891.445	1052.17	812.83	840.684	671.265	548.843	622.72	563.611	391.062	121.996	146.55	120.369
MIR825_LS	2749.88	2862.23	2796.18	0.830965	-0.0336817	0.668415	-0.0577664	2785.94	2649.71	2814	3231.82	2895.01	2459.85	3111.61	2475.53	2801.39	87.8769	387.028	318.074
MIR826B_oLS	0.970073	0	0	#NUM!	#NUM!	0.42265	#NUM!	0	0	2.91022	0	0	0	0	0	0	1.68022	0	0
MIR826_M2	4.71754	0	16.7673	0.20222	#NUM!	0.42265	#NUM!	0	0	14.1526	0	0	0	30.631	0	19.6711	8.17101	0	15.5206
MIR827A_LS	307.414	394.459	94.5734	0.0163853	-2.06037	0.489302	-0.359693	161.86	261.269	499.113	397.491	315.885	470.003	116.683	77.7531	89.284	173.297	77.1036	19.9967
MIR828_LS	5769.1	5831.03	4618.86	0.141174	-0.336214	0.919712	-0.0154035	5688.57	5740.74	5878	4746.96	6370.51	6375.61	4268.44	4471.79	5116.35	97.8466	938.831	442.677
MIR829_M2	14.5453	16.0105	17.1346	0.956682	0.0978976	0.908405	-0.138467	0	13.519	30.1168	20.9925	0	27.0389	0	51.4038	0	15.0846	14.1912	29.678
MIR830A_LS	590.361	495.088	386.805	0.575263	-0.35608	0.61535	0.253911	576.346	544.879	649.856	798.525	434.015	252.724	333.558	345.055	481.801	53.8735	277.979	82.4698
MIR831_LS	2044.61	1942.28	3152.83	0.185543	0.698897	0.668721	0.0740729	2080.12	2080.37	1973.33	2318.32	1613.89	1894.63	4406.58	2480.44	2571.47	61.7302	354.622	1086.74
MIR832A_LS	0	0	0	#NUM!	#NUM!	#NUM!	#NUM!	0	0	0	0	0	0	0	0	0	0	0	0
MIR833A_oM2	1068.48	988.893	521.915	0.0294693	-0.921999	0.521961	0.111678	1107.33	1045.82	1052.3	1144.78	1027.28	794.621	336.371	574.927	654.448	33.8021	178.208	165.532
MIR833B_oLS	364.725	367.838	345.59	0.882687	-0.09001	0.948049	-0.0122609	356.024	433.236	304.915	375.472	405.347	322.695	173.625	258.159	604.985	64.6014	41.8512	228.584
MIR834_LS	244.195	195.795	210.069	0.631993	0.10152	0.251626	0.318686	188.067	262.441	282.075	205.262	226.915	155.209	180.895	208.025	241.288	49.5892	36.7781	30.2482
MIR835_LS	1095.07	1124.57	931.577	0.177595	-0.271629	0.850443	-0.0383489	909.422	1047.26	1328.54	979.39	1235.79	1158.53	1100.58	898.662	795.485	213.61	131.531	155.189
MIR836_M2	0.691668	4.98158	0	0.42265	#NUM!	0.480636	-2.84845	0	2.075	0	0	14.9447	0	0	0	0	1.198	8.62835	0
MIR837_oLS	13711.6	12104.6	7728.1	0.0325163	-0.647375	0.444294	0.179835	14357.7	16145.3	10631.8	12097.1	13565.8	10651	5701.01	9122.61	8360.68	2812.93	1457.41	1796.38
MIR838_oLS	573.717	668.364	567.36	0.60566	-0.23637	0.620655	-0.220294	556.459	604.769	559.924	418.859	974.714	611.52	479.369	563.781	658.93	26.9476	282.254	89.8341
MIR839A_LS	41.2158	27.5974	28.525	0.970997	0.0476933	0.634715	0.578666	17.8268	68.1016	37.719	71.1543	5.68461	5.95326	14.1461	41.047	30.3818	25.3192	37.7216	13.5462
MIR840_LS	660.595	536.222	677.685	0.551643	0.337785	0.347589	0.300934	682.012	730.411	569.36	484.677	729.721	394.267	393.151	609.885	1030.02	82.634	173.566	323.803
MIR841A_M2	13.636	1.64416	1.89558	0.908068	0.20529	0.230979	3.052	0.365019	16.1126	24.4305	0.957275	1.47894	2.49626	5.68674	0	0	12.2224	0.782682	3.28324
MIR841B_oLS	0	4.37078	1.01009	0.264268	-2.1134	0.184779	#NUM!	0	0	0	6.18921	0	6.92314	3.03028	0	0	0	3.80296	1.74953
MIR842_oM2	58.3121	30.173	27.9784	0.904814	-0.108946	0.201786	0.950534	50.7768	59.6333	64.5261	49.841	40.6404	0.037773	20.0569	22.1899	41.6884	6.96918	26.5003	11.921
MIR843_M2	14.9432	0	29.43	0.197358	#NUM!	0.311869	#NUM!	8.09942	36.7301	0	0	0	0	35.9075	52.3825	0	19.2978	0	26.7853
MIR844_oLS	492.349	549.81	482.316	0.657422	-0.188954	0.703296	-0.159253	391.094	538.39	547.561	439.447	800.117	409.866	485.823	571.258	389.866	87.8089	217.276	90.7468
MIR845A_LS	1.69606	0.483455	0	0.42265	#NUM!	0.349229	1.81074	1.70145	3.38674	0	1.45036	0	0	0	0	0	1.69338	0.837368	0
MIR845B_LS	0	0	0	#NUM!	#NUM!	#NUM!	#NUM!	0	0	0	0	0	0	0	0	0	0	0	0
MIR846_M2	66.231	88.8243	35.3939	0.272522	-1.32745	0.593883	-0.423449	63.47	70.6429	64.58	65.7908	41.4022	159.28	24.3446	27.5041	54.333	3.86095	62.223	16.4776
MIR847_M2	90.5984	130.676	93.9413	0.633462	-0.476164	0.59052	-0.528437	99.4038	90.2013	82.1901	83.9014	255.521	52.6055	65.6139	67.7663	148.444	8.61372	109.246	47.2127
MIR848_oLS	1687.39	1870.33	2316.53	0.0571359	0.30867	0.388157	-0.148501	1668.37	1461.65	1932.14	1680.9	2122.33	1807.75	2377.94	2387.26	2184.37	235.82	227.273	114.544
MIR849_M2	14.4659	15.2376	141.838	0.116552	3.21854	0.952472	-0.0749763	20.1249	19.081	4.19194	36.0974	0.582424	9.03296	99.349	86.7108	239.455	8.91284	18.5527	84.7743
MIR850_oM2	1114.2	914.603	1315.71	0.120856	0.524629	0.222892	0.284794	1339.15	952.497	1050.96	828.929	1022.48	892.401	1020.26	1344.54	1582.34	200.935	98.666	282.147
MIR851_M2	0	0	0	#NUM!	#NUM!	#NUM!	#NUM!	0	0	0	0	0	0	0	0	0	0	0	0
MIR852_oLS	6873.71	6797.07	6391.01	0.491102	-0.0888693	0.88996	0.0161758	6963.2	7141.95	6515.97	7395.13	7121.02	5875.06	6772.88	6034.7	6365.45	322.446	810.161	369.754
MIR853_oLS	1242.47	1522.43	1327.45	0.709718	-0.19772	0.601128	-0.293164	1103.43	1188.15	1435.83	1341.84	847.593	2377.85	1324.21	1474.23	1183.91	172.728	780.951	145.188
MIR854A_oM2	0	0	0	#NUM!	#NUM!	#NUM!	#NUM!	0	0	0	0	0	0	0	0	0	0	0	0
MIR854B_oM2	0	0	0	#NUM!	#NUM!	#NUM!	#NUM!	0	0	0	0	0	0	0	0	0	0	0	0
MIR854C_oM2	0	0	0.265887	0.42265	#NUM!	#NUM!	#NUM!	0	0	0	0	0	0	0	0.797661	0	0	0	0.46053
MIR854D_oM2	0	0	0	#NUM!	#NUM!	#NUM!	#NUM!	0	0	0	0	0	0	0	0	0	0	0	0
MIR854E_oM2	0	0	0	#NUM!	#NUM!	#NUM!	#NUM!	0	0	0	0	0	0	0	0	0	0	0	0
MIR855_oM2	0	7.50624	0	0.42265	#NUM!	0.42265	#NUM!	0	0	0	22.5187	0	0	0	0	0	0	13.0012	0
MIR856_LS	26375.4	29237.1	25428.6	0.438669	-0.201352	0.599328	-0.148608	22138.9	24594	32393.4	26712.6	24053.1	36945.6	25647.7	23203.3	27434.8	5354.32	6806.9	2124.24
MIR857_M2	701.326	1040.02	187.065	0.194291	-2.475	0.533519	-0.56845	466.629	964.474	672.876	290.125	1833.08	996.853	285.836	94.7565	180.602	250.139	772.38	95.7037
MIR858A_oM2	10.7238	8.44477	3.90309	0.64975	-1.11344	0.875922	0.34468	0	0	32.1713	25.3343	0	0	3.63504	8.07421	0	18.5741	14.6268	4.04377
MIR858B_oLS	13.1953	38.135	29.7963	0.7456	-0.355982	0.313397	-1.53109	13.4367	0	26.1493	70.8467	6.36326	37.1951	41.7285	47.6605	0	13.0763	32.252	25.9743
MIR859_M2	0	12.7051	0	0.42265	#NUM!	0.42265	#NUM!	0	0	0	38.1153	0	0	0	0	0	0	22.0059	0
MIR860_LS	6994.68	5505.33	9347.62	0.0575797	0.76377	0.30008	0.34543	7038.71	7184.11	6761.24	7594.78	4909.88	4011.33	9797.71	10758.7	7486.48	214.845	1864.46	1681.89
MIR861_M2	30.4248	23.1889	22.3185	0.952003	-0.0551981	0.76501	0.39181	14.8695	70.145	6.25973	21.2309	8.60663	39.7293	8.57981	42.095	16.2806	34.6671	15.6534	17.5544
MIR862_oM2	1554.01	1553.97	1427.64	0.707964	-0.12233	0.999893	3.68316e-05	1329.96	1636.36	1695.71	1234.67	2041.38	1385.86	1081.63	1461.85	1739.43	196.289	428.826	330.233
MIR863_LS	616.03	450.883	965.103	0.00935515	1.09793	0.146159	0.45025	651.465	519.837	676.79	359.348	596.959	396.341	1033.31	917.192	944.812	84.2629	127.851	60.6589
MIR864_LS	4.12846	0.865328	0.518752	0.69168	-0.738202	0.0902253	2.25429	5.51936	5.07363	1.79239	2.07417	0	0.521815	1.55626	0	0	2.03533	1.07891	0.898505
MIR865_M2	18.1274	7.40259	3.65025	0.510825	-1.02004	0.370677	1.29207	0	23.9871	30.395	11.5412	10.6666	0	10.9507	0	0	16.0224	6.42572	6.32241
MIR866_M2	6.82384	0	0	#NUM!	#NUM!	0.269	#NUM!	5.14253	0	15.329	0	0	0	0	0	0	7.80157	0	0
MIR867_M2	0	0	0	#NUM!	#NUM!	#NUM!	#NUM!	0	0	0	0	0	0	0	0	0	0	0	0
MIR868_LS	4660.99	4580.79	10819.4	0.0340606	1.23996	0.902528	0.0250409	5032.07	4181.28	4769.64	4804.42	3546.83	5391.12	12800.7	11560.3	8097.31	435.677	942.267	2437.65
MIR869A_LS	0	6.36788	6.13107	0.979912	-0.054675	0.42265	#NUM!	0	0	0	19.1036	0	0	0	18.3932	0	0	11.0295	10.6193
MIR870_M2	10.8138	10.8652	6.63219	0.582822	-0.71216	0.994651	-0.00684194	9.12849	19.0112	4.30175	13.1807	0	19.415	5.81751	14.079	0	7.49814	9.91244	7.07479
