## Additional file 10 for "Identification and binding-site mapping of RNA-binding proteins interacting with microRNA precursors in Arabidopsis"

### Sheet: Table S13
Table S13: Plant iCLIP2 read statistics of RS31-GFP replicates after each processing step.
Sample	replicate	demultiplexed reads	reads after QC	mapped reads	uniquely mapped	multi mapped	deduplicated unique
AtRS31-GFP	rep. 1	39298659	37674208	36408110	32054527	4353583	15271823
AtRS31-GFP	rep. 2	16471606	16471040	15585256	12007561	3577695	10216420
AtRS31-GFP	rep. 3	6249062	6248783	5921865	4796338	1125527	3945703

### Sheet: Table S14
Table S14: Crosslinks and binding site coverage of RS31-GFP plant iCLIP2 on MIRNAs.
	iCLIP
GeneID	iCLIP crosslinks	iCLIP1 binding sites	iCLIP2 crosslinks	iCLIP2 binding sites
MIR162A_LS	62	8	1119	16
MIR156A_M2	5	0	888	7
MIR156B_LS	0	0	56	0
MIR156C_LS	61	2	1346	17
MIR156D_oLS	0	0	509	1
MIR156E_M2	0	0	2	0
MIR156F_M2	0	0	189	0
MIR156G_M2	0	0	0	0
MIR156H_LS	0	0	49	0
MIR156I_oM2	0	0	72	0
MIR156J_oM2	0	0	13	0
MIR157A_M2	3	0	284	11
MIR157B_M2	0	0	202	0
MIR157C_M2	8	0	456	7
MIR157D_M2	0	0	1	0
MIR158A_LS	25	0	2309	31
MIR158B_M2	0	0	0	0
MIR159A_LS	5	0	402	3
MIR159B_M2	0	0	181	0
MIR159C_LS	0	0	0	0
MIR160A_M2	0	0	357	1
MIR160B_LS	0	0	145	0
MIR160C_M2	9	0	103	0
MIR161_LS	1	0	202	1
MIR162B_LS	0	0	17	0
MIR163_LS	2	0	1427	2
MIR164A_M2	0	0	2	0
MIR164B_M2	0	0	164	0
MIR164C_LS	0	0	3	0
MIR165A_LS	0	0	26	0
MIR165B_M2	0	0	0	0
MIR166A_LS	37	3	726	11
MIR166B_LS	5	0	467	2
MIR166C_M2	0	0	20	0
MIR166D_M2	0	0	1	0
MIR166E_M2	0	0	62	0
MIR166F_M2	0	0	3	0
MIR166G_LS	0	0	1	0
MIR167A_LS	2	0	543	1
MIR167B_oM2	0	0	12	0
MIR167C_M2	0	0	10	0
MIR167D_M2	9	0	365	13
MIR168A_LS	18	0	439	5
MIR168B_LS	0	0	269	0
MIR169A_LS	2	0	268	0
MIR169B_M2	0	0	32	0
MIR169C_LS	0	0	10	0
MIR169D_LS	0	0	205	0
MIR169E_M2	0	0	3	0
MIR169F_M2	0	0	4	0
MIR169G_M2	0	0	2	0
MIR169H_M2	0	0	130	1
MIR169I_M2	0	0	30	0
MIR169J_M2	0	0	18	0
MIR169K_M2	0	0	28	0
MIR169L_M2	0	0	19	0
MIR169M_M2	0	0	17	0
MIR169N_LS	0	0	21	0
MIR170_LS	2	0	1293	10
MIR171A_LS	0	0	201	0
MIR171B_M2	5	0	176	3
MIR171C_M2	1	0	66	0
MIR172A_M2	0	0	296	0
MIR172B_M2	1	0	89	0
MIR172C_LS	0	0	1	0
MIR172D_M2	0	0	2	0
MIR172E_M2	0	0	72	0
MIR173_LS	0	0	56	0
MIR1886_oLS	0	0	782	0
MIR1887_oM2	0	0	0	0
MIR1888A_oLS	0	0	756	0
MIR1888B_oLS	3	0	348	0
MIR2111A_M2	0	0	0	0
MIR2111B_LS	0	0	0	0
MIR2112_oLS	6	0	1509	4
MIR2933A_oM2	0	0	2	0
MIR2933B_oM2	0	0	2	0
MIR2934_oLS	0	0	3	0
MIR2936_oLS	87	2	677	11
MIR2937_oM2	0	0	0	0
MIR2938_oLS	0	0	526	0
MIR2939_oM2	0	0	0	0
MIR319A_LS	0	0	11	0
MIR319B_M2	0	0	124	0
MIR319C_LS	0	0	41	0
MIR3434_oLS	6	0	1971	3
MIR3440B_oLS	0	0	50	0
MIR390A_LS	0	0	129	0
MIR390B_M2	0	0	17	0
MIR391_M2	0	0	8	0
MIR3932A_oM2	0	0	0	0
MIR3932B_oLS	69	4	1673	23
MIR3933_oLS	0	0	0	0
MIR393A_M2	1	0	190	1
MIR393B_LS	10	1	101	1
MIR394A_LS	0	0	14	0
MIR394B_LS	0	0	63	0
MIR395A_M2	0	0	1	0
MIR395B_M2	0	0	3	0
MIR395C_M2	0	0	1	0
MIR395D_M2	0	0	0	0
MIR395E_M2	0	0	0	0
MIR395F_M2	0	0	15	0
MIR396A_M2	1	0	92	0
MIR396B_M2	0	0	52	2
MIR397A_M2	0	0	3	0
MIR397B_M2	0	0	15	0
MIR398A_M2	0	0	5	0
MIR398B_M2	31	3	332	5
MIR398C_M2	39	5	318	6
MIR399A_M2	0	0	5	0
MIR399B_M2	1	0	23	0
MIR399C_M2	0	0	4	0
MIR399D_M2	0	0	2	0
MIR399E_M2	0	0	0	0
MIR399F_M2	0	0	1	0
MIR400_oM2	1	0	568	1
MIR401_LS	0	0	0	0
MIR402_oM2	0	0	733	0
MIR403_LS	1	0	226	1
MIR404_LS	0	0	0	0
MIR405A_M2	0	0	0	0
MIR405B_M2	0	0	1	0
MIR405D_M2	0	0	0	0
MIR406_LS	0	0	10	0
MIR407_M2	0	0	1	0
MIR408_LS	0	0	130	0
MIR413_LS	0	0	119	0
MIR414_M2	0	0	383	4
MIR415_oLS	0	0	216	1
MIR416_M2	0	0	2	0
MIR417_M2	0	0	0	0
MIR418_M2	0	0	0	0
MIR419_LS	3	0	1946	17
MIR420_oLS	0	0	30	0
MIR4221_oLS	9	2	417	3
MIR4227_oM2	0	0	0	0
MIR4228_oLS	190	6	991	17
MIR4239_oM2	0	0	0	0
MIR4240_oM2	0	0	0	0
MIR4243_oM2	0	0	0	0
MIR4245_oLS	3	0	555	5
MIR426_M2	0	0	1	0
MIR447A_LS	0	0	568	0
MIR447B_M2	0	0	1	0
MIR447C_M2	0	0	3	0
MIR472_M2	0	0	867	0
MIR5012_oM2	0	0	0	0
MIR5013_oM2	0	0	0	0
MIR5014A_oLS	27	3	2039	14
MIR5014B_oLS	2	0	193	0
MIR5015_oLS	0	0	0	0
MIR5016_oLS	0	0	792	4
MIR5017_oLS	0	0	117	0
MIR5018_oM2	0	0	0	0
MIR5019_oM2	0	0	0	0
MIR5020A_oM2	0	0	1	0
MIR5020B_oM2	0	0	4	0
MIR5020C_oM2	0	0	0	0
MIR5021_oLS	0	0	24	0
MIR5022_oM2	0	0	0	0
MIR5023_oM2	0	0	3	0
MIR5024_oLS	0	0	1184	9
MIR5025_oM2	0	0	0	0
MIR5026_oM2	158	4	2328	34
MIR5027_oLS	0	0	813	1
MIR5028_oM2	0	0	0	0
MIR5029_oLS	0	0	1	0
MIR5595A_oM2	0	0	5	0
MIR5628_oLS	4	0	488	7
MIR5629_oLS	0	0	1172	10
MIR5630A_oM2	0	0	1	0
MIR5630B_oM2	0	0	0	0
MIR5631_oLS	0	0	1262	0
MIR5632_oLS	0	0	981	1
MIR5633_oLS	0	0	4	0
MIR5634_oM2	2	1	39	4
MIR5635A_oLS	0	0	754	0
MIR5635B_oLS	0	0	344	0
MIR5635C_oM2	0	0	2	0
MIR5635D_oM2	0	0	1	0
MIR5636_oLS	0	0	354	0
MIR5637_oLS	0	0	328	0
MIR5638A_oLS	0	0	5	0
MIR5638B_oM2	0	0	1	0
MIR5639_oM2	0	0	1	0
MIR5640_oLS	3	0	2401	8
MIR5641_oM2	0	0	30	0
MIR5642A_oLS	236	9	630	20
MIR5642B_oLS	95	9	218	11
MIR5643A_oM2	0	0	0	0
MIR5643B_oM2	0	0	0	0
MIR5644_oLS	0	0	0	0
MIR5645A_oM2	0	0	4	0
MIR5645B_oM2	0	0	0	0
MIR5645C_oM2	0	0	0	0
MIR5645D_oM2	0	0	1	0
MIR5645E_oM2	0	0	0	0
MIR5645F_oM2	0	0	3	0
MIR5646_oM2	0	0	12	0
MIR5647_oM2	0	0	2	0
MIR5648_oM2	0	0	0	0
MIR5649A_oM2	0	0	1	0
MIR5649B_oM2	0	0	1	0
MIR5650_oLS	2	0	237	0
MIR5651_oLS	54	0	920	0
MIR5652_oM2	0	0	141	0
MIR5653_oLS	0	0	1	0
MIR5654_oLS	1	0	568	1
MIR5655_oLS	0	0	47	0
MIR5656_oLS	0	0	339	1
MIR5657_oM2	184	0	122	0
MIR5658_oLS	0	0	725	0
MIR5659_oM2	0	0	0	0
MIR5660_oM2	0	0	2	0
MIR5661_oM2	0	0	37	0
MIR5662_oM2	0	0	3	0
MIR5663_oM2	0	0	36	0
MIR5664_oM2	0	0	13	0
MIR5665_oM2	0	0	1	0
MIR5666_oM2	0	0	1	0
MIR5995B_oM2	0	0	5	0
MIR5996_oLS	0	0	162	0
MIR5997_oM2	0	0	0	0
MIR5998A_oM2	0	0	3	0
MIR5998B_oM2	0	0	2	0
MIR5999_oM2	0	0	2	0
MIR771_M2	0	0	2	0
MIR773A_M2	0	0	3	0
MIR773B_oM2	0	0	5	0
MIR774A_M2	0	0	0	0
MIR774B_oM2	0	0	0	0
MIR775_oM2	66	4	255	6
MIR776_M2	0	0	1	0
MIR777_LS	0	0	680	4
MIR778_oM2	0	0	586	0
MIR779_M2	6	0	270	5
MIR780A_LS	0	0	0	0
MIR781A_oM2	0	0	36	0
MIR781B_oLS	0	0	289	0
MIR782_oLS	1	0	616	0
MIR783_oM2	0	0	25	0
MIR8121_oLS	0	0	6	0
MIR8165_oLS	0	0	13	0
MIR8166_oLS	47	2	450	12
MIR8167A_oLS	0	0	0	0
MIR8167B_oLS	0	0	0	0
MIR8167C_oLS	0	0	0	0
MIR8167D_oLS	0	0	0	0
MIR8167E_oLS	0	0	0	0
MIR8167F_oLS	0	0	0	0
MIR8168_oLS	0	0	8	0
MIR8169_oLS	0	0	1	0
MIR8170_oLS	0	0	616	1
MIR8171_oLS	0	0	4	0
MIR8172_oLS	0	0	0	0
MIR8173_oLS	0	0	23	0
MIR8174_oLS	0	0	1	0
MIR8175_oLS	17	1	4	0
MIR8176_oLS	46	2	206	3
MIR8177_oLS	0	0	0	0
MIR8178_oLS	0	0	8	0
MIR8179_oLS	0	0	225	0
MIR8180_oLS	0	0	0	0
MIR8181_oLS	2	0	557	1
MIR8182_oLS	0	0	274	0
MIR8183_oLS	0	0	1	0
MIR8184_oLS	0	0	0	0
MIR822_M2	0	0	34	0
MIR823_LS	0	0	489	2
MIR824_LS	0	0	356	1
MIR825_LS	2	0	987	4
MIR826_M2	0	0	0	0
MIR826B_oLS	0	0	0	0
MIR827A_LS	0	0	13	0
MIR828_LS	0	0	964	3
MIR829_M2	0	0	2	0
MIR830A_LS	0	0	17	0
MIR831_LS	0	0	767	2
MIR832A_LS	0	0	0	0
MIR833A_oM2	3	0	544	0
MIR833B_oLS	3	0	524	0
MIR834_LS	0	0	1224	0
MIR835_LS	0	0	182	0
MIR836_M2	0	0	1	0
MIR837_oLS	0	0	532	1
MIR838_oLS	0	0	1377	0
MIR839A_LS	0	0	17	0
MIR840_LS	0	0	92	0
MIR841A_M2	0	0	19	0
MIR841B_oLS	2	0	90	0
MIR842_oM2	3	0	159	0
MIR843_M2	0	0	2	0
MIR844_oLS	0	0	350	0
MIR845A_LS	0	0	10	0
MIR845B_LS	0	0	4	0
MIR846_M2	3	0	159	0
MIR847_M2	0	0	4	0
MIR848_oLS	0	0	345	0
MIR849_M2	0	0	6	0
MIR850_oM2	158	4	2328	34
MIR851_M2	0	0	2	0
MIR852_oLS	4	0	1455	11
MIR853_oLS	0	0	245	1
MIR854A_oM2	0	0	0	0
MIR854B_oM2	0	0	0	0
MIR854C_oM2	0	0	0	0
MIR854D_oM2	0	0	0	0
MIR854E_oM2	0	0	0	0
MIR855_oM2	0	0	0	0
MIR856_LS	3	0	581	0
MIR857_M2	0	0	31	0
MIR858A_oM2	0	0	8	0
MIR858B_oLS	0	0	24	0
MIR859_M2	0	0	1	0
MIR860_LS	6	0	1026	9
MIR861_M2	0	0	15	0
MIR862_oM2	0	0	1743	0
MIR863_LS	63	2	1173	14
MIR864_LS	0	0	16	0
MIR865_M2	0	0	33	0
MIR866_M2	0	0	2	0
MIR867_M2	0	0	0	0
MIR868_LS	9	0	884	0
MIR869A_LS	0	0	28	0
MIR870_M2	0	0	23	0

### Sheet: Table S15
Table S15: Binding sites of RS31-GFP on annotated MIRNAs.
BsID	GeneID	chromosome	start	end	strand	score
BsID:BS33807	MIR156A_M2	Chr2	10676383	10676386	-	146498
BsID:BS33808	MIR156A_M2	Chr2	10676387	10676390	-	553047
BsID:BS33809	MIR156A_M2	Chr2	10676393	10676396	-	212439
BsID:BS33810	MIR156A_M2	Chr2	10676413	10676416	-	178469
BsID:BS33811	MIR156A_M2	Chr2	10676416	10676419	-	165616
BsID:BS33812	MIR156A_M2	Chr2	10676670	10676673	-	141637
BsID:BS33813	MIR156A_M2	Chr2	10676967	10676970	-	208562
BsID:BS69116	MIR156C_LS	Chr4	15415358	15415361	-	392398
BsID:BS69117	MIR156C_LS	Chr4	15415362	15415365	-	320147
BsID:BS69118	MIR156C_LS	Chr4	15415365	15415368	-	109604
BsID:BS69119	MIR156C_LS	Chr4	15415368	15415371	-	283189
BsID:BS69120	MIR156C_LS	Chr4	15415374	15415377	-	210595
BsID:BS69121	MIR156C_LS	Chr4	15415384	15415387	-	184099
BsID:BS69122	MIR156C_LS	Chr4	15415387	15415390	-	190978
BsID:BS69123	MIR156C_LS	Chr4	15415390	15415393	-	142534
BsID:BS69124	MIR156C_LS	Chr4	15415604	15415607	-	263429
BsID:BS69125	MIR156C_LS	Chr4	15415621	15415624	-	139744
BsID:BS69126	MIR156C_LS	Chr4	15415624	15415627	-	445761
BsID:BS69127	MIR156C_LS	Chr4	15415630	15415633	-	610287
BsID:BS69128	MIR156C_LS	Chr4	15415634	15415637	-	642265
BsID:BS69130	MIR156C_LS	Chr4	15415648	15415651	-	307691
BsID:BS69131	MIR156C_LS	Chr4	15415658	15415661	-	414569
BsID:BS69132	MIR156C_LS	Chr4	15415664	15415667	-	699385
BsID:BS69133	MIR156C_LS	Chr4	15415668	15415671	-	266608
BsID:BS84112	MIR156D_oLS	Chr5	3456806	3456809	-	712225
BsID:BS21585	MIR157A_M2	Chr1	24913355	24913358	-	200012
BsID:BS21586	MIR157A_M2	Chr1	24913358	24913361	-	179282
BsID:BS21587	MIR157A_M2	Chr1	24913410	24913413	-	16759
BsID:BS21588	MIR157A_M2	Chr1	24913413	24913416	-	260031
BsID:BS21589	MIR157A_M2	Chr1	24913416	24913419	-	281404
BsID:BS21590	MIR157A_M2	Chr1	24913425	24913428	-	362515
BsID:BS21591	MIR157A_M2	Chr1	24913475	24913478	-	181767
BsID:BS21592	MIR157A_M2	Chr1	24913524	24913527	-	267639
BsID:BS21593	MIR157A_M2	Chr1	24913527	24913530	-	113665
BsID:BS21594	MIR157A_M2	Chr1	24913552	24913555	-	272128
BsID:BS21595	MIR157A_M2	Chr1	24913555	24913558	-	295993
BsID:BS50572	MIR157C_M2	Chr3	6243953	6243956	-	950228
BsID:BS50573	MIR157C_M2	Chr3	6243976	6243979	-	180007
BsID:BS50575	MIR157C_M2	Chr3	6244031	6244034	-	19959
BsID:BS50576	MIR157C_M2	Chr3	6244061	6244064	-	131248
BsID:BS50577	MIR157C_M2	Chr3	6244325	6244328	-	131452
BsID:BS50580	MIR157C_M2	Chr3	6244542	6244545	-	106863
BsID:BS50581	MIR157C_M2	Chr3	6244559	6244562	-	117583
BsID:BS48939	MIR158A_LS	Chr3	3361548	3361551	-	152387
BsID:BS48940	MIR158A_LS	Chr3	3361551	3361554	-	756518
BsID:BS48941	MIR158A_LS	Chr3	3361555	3361558	-	188637
BsID:BS48943	MIR158A_LS	Chr3	3361576	3361579	-	262661
BsID:BS48944	MIR158A_LS	Chr3	3361582	3361585	-	201605
BsID:BS48946	MIR158A_LS	Chr3	3361647	3361650	-	745709
BsID:BS48947	MIR158A_LS	Chr3	3361651	3361654	-	175876
BsID:BS48949	MIR158A_LS	Chr3	3361940	3361943	-	16399
BsID:BS48950	MIR158A_LS	Chr3	3361945	3361948	-	864589
BsID:BS48951	MIR158A_LS	Chr3	3362138	3362141	-	128758
BsID:BS48953	MIR158A_LS	Chr3	3362213	3362216	-	724939
BsID:BS48954	MIR158A_LS	Chr3	3362291	3362294	-	130009
BsID:BS48955	MIR158A_LS	Chr3	3362294	3362297	-	119345
BsID:BS48956	MIR158A_LS	Chr3	3362310	3362313	-	384594
BsID:BS48957	MIR158A_LS	Chr3	3362323	3362326	-	321101
BsID:BS48958	MIR158A_LS	Chr3	3362327	3362330	-	102817
BsID:BS48959	MIR158A_LS	Chr3	3362330	3362333	-	276764
BsID:BS48961	MIR158A_LS	Chr3	3362550	3362553	-	96212
BsID:BS48963	MIR158A_LS	Chr3	3363272	3363275	-	167468
BsID:BS48965	MIR158A_LS	Chr3	3364429	3364432	-	136981
BsID:BS48967	MIR158A_LS	Chr3	3366076	3366079	-	123681
BsID:BS48969	MIR158A_LS	Chr3	3366084	3366087	-	132354
BsID:BS48971	MIR158A_LS	Chr3	3366174	3366177	-	867388
BsID:BS48972	MIR158A_LS	Chr3	3366177	3366180	-	127712
BsID:BS48976	MIR158A_LS	Chr3	3366198	3366201	-	830171
BsID:BS48978	MIR158A_LS	Chr3	3366249	3366252	-	0.96794
BsID:BS48979	MIR158A_LS	Chr3	3366252	3366255	-	929272
BsID:BS48982	MIR158A_LS	Chr3	3366408	3366411	-	164173
BsID:BS48983	MIR158A_LS	Chr3	3366411	3366414	-	210806
BsID:BS48985	MIR158A_LS	Chr3	3366419	3366422	-	40771
BsID:BS48986	MIR158A_LS	Chr3	3366443	3366446	-	162735
BsID:BS22818	MIR159A_LS	Chr1	27712959	27712962	-	12418
BsID:BS22823	MIR159A_LS	Chr1	27713023	27713026	-	13.81
BsID:BS22825	MIR159A_LS	Chr1	27713669	27713672	-	829205
BsID:BS29311	MIR160A_M2	Chr2	16339922	16339925	+	116315
BsID:BS6892	MIR161_LS	Chr1	17825678	17825681	+	223354
BsID:BS83585	MIR162A_LS	Chr5	2632357	2632360	-	413571
BsID:BS83586	MIR162A_LS	Chr5	2632362	2632365	-	407685
BsID:BS83587	MIR162A_LS	Chr5	2632405	2632408	-	291959
BsID:BS83588	MIR162A_LS	Chr5	2632410	2632413	-	18426
BsID:BS83589	MIR162A_LS	Chr5	2632416	2632419	-	104659
BsID:BS83590	MIR162A_LS	Chr5	2632433	2632436	-	102034
BsID:BS83591	MIR162A_LS	Chr5	2632573	2632576	-	727458
BsID:BS83592	MIR162A_LS	Chr5	2632645	2632648	-	596311
BsID:BS83593	MIR162A_LS	Chr5	2632803	2632806	-	256158
BsID:BS83594	MIR162A_LS	Chr5	2632806	2632809	-	784768
BsID:BS83595	MIR162A_LS	Chr5	2632821	2632824	-	102643
BsID:BS83596	MIR162A_LS	Chr5	2632875	2632878	-	741368
BsID:BS83597	MIR162A_LS	Chr5	2632879	2632882	-	741248
BsID:BS83598	MIR162A_LS	Chr5	2632891	2632894	-	104.16
BsID:BS83599	MIR162A_LS	Chr5	2633304	2633307	-	222137
BsID:BS83600	MIR162A_LS	Chr5	2633424	2633427	-	200852
BsID:BS9628	MIR163_LS	Chr1	24884134	24884137	+	614797
BsID:BS9630	MIR163_LS	Chr1	24884153	24884156	+	21063
BsID:BS30910	MIR166A_LS	Chr2	19175959	19175962	+	285666
BsID:BS30911	MIR166A_LS	Chr2	19175964	19175967	+	17265
BsID:BS30912	MIR166A_LS	Chr2	19175974	19175977	+	402178
BsID:BS30914	MIR166A_LS	Chr2	19175980	19175983	+	264183
BsID:BS30916	MIR166A_LS	Chr2	19176161	19176164	+	241889
BsID:BS30917	MIR166A_LS	Chr2	19176210	19176213	+	370982
BsID:BS30919	MIR166A_LS	Chr2	19176217	19176220	+	348458
BsID:BS30921	MIR166A_LS	Chr2	19176289	19176292	+	913945
BsID:BS30922	MIR166A_LS	Chr2	19176293	19176296	+	167579
BsID:BS30923	MIR166A_LS	Chr2	19176298	19176301	+	38858
BsID:BS30924	MIR166A_LS	Chr2	19176319	19176322	+	441092
BsID:BS46685	MIR166B_LS	Chr3	22922732	22922735	+	101087
BsID:BS46686	MIR166B_LS	Chr3	22922930	22922933	+	100393
BsID:BS42282	MIR167A_LS	Chr3	8108799	8108802	+	83167
BsID:BS5555	MIR167D_M2	Chr1	11137521	11137524	+	466458
BsID:BS5556	MIR167D_M2	Chr1	11137525	11137528	+	291873
BsID:BS5557	MIR167D_M2	Chr1	11137531	11137534	+	35074
BsID:BS5558	MIR167D_M2	Chr1	11137535	11137538	+	308569
BsID:BS5559	MIR167D_M2	Chr1	11137544	11137547	+	297164
BsID:BS5560	MIR167D_M2	Chr1	11137688	11137691	+	120654
BsID:BS5562	MIR167D_M2	Chr1	11137698	11137701	+	159381
BsID:BS5563	MIR167D_M2	Chr1	11137701	11137704	+	322356
BsID:BS5564	MIR167D_M2	Chr1	11137711	11137714	+	278569
BsID:BS5565	MIR167D_M2	Chr1	11137804	11137807	+	171219
BsID:BS5566	MIR167D_M2	Chr1	11137807	11137810	+	25159
BsID:BS5567	MIR167D_M2	Chr1	11137810	11137813	+	215805
BsID:BS5569	MIR167D_M2	Chr1	11137891	11137894	+	268377
BsID:BS59505	MIR168A_LS	Chr4	10578550	10578553	+	935856
BsID:BS59506	MIR168A_LS	Chr4	10578574	10578577	+	213502
BsID:BS59507	MIR168A_LS	Chr4	10578579	10578582	+	213193
BsID:BS59508	MIR168A_LS	Chr4	10578807	10578810	+	122227
BsID:BS59509	MIR168A_LS	Chr4	10578822	10578825	+	13483
BsID:BS16118	MIR169H_M2	Chr1	6694837	6694840	-	796538
BsID:BS91966	MIR170_LS	Chr5	26413590	26413593	-	149424
BsID:BS91967	MIR170_LS	Chr5	26413669	26413672	-	158481
BsID:BS91969	MIR170_LS	Chr5	26413696	26413699	-	182651
BsID:BS91970	MIR170_LS	Chr5	26413721	26413724	-	627368
BsID:BS91971	MIR170_LS	Chr5	26413976	26413979	-	203119
BsID:BS91972	MIR170_LS	Chr5	26413979	26413982	-	147241
BsID:BS91973	MIR170_LS	Chr5	26413985	26413988	-	20184
BsID:BS91974	MIR170_LS	Chr5	26414219	26414222	-	27875
BsID:BS91976	MIR170_LS	Chr5	26414322	26414325	-	335561
BsID:BS91977	MIR170_LS	Chr5	26414325	26414328	-	170549
BsID:BS14742	MIR171B_M2	Chr1	3961603	3961606	-	152947
BsID:BS14743	MIR171B_M2	Chr1	3961677	3961680	-	177725
BsID:BS14744	MIR171B_M2	Chr1	3961690	3961693	-	156883
BsID:BS12895	MIR2112_oLS	Chr1	236500	236503	-	781281
BsID:BS12897	MIR2112_oLS	Chr1	236917	236920	-	718302
BsID:BS12898	MIR2112_oLS	Chr1	236921	236924	-	267823
BsID:BS12899	MIR2112_oLS	Chr1	236924	236927	-	231339
BsID:BS63685	MIR2936_oLS	Chr4	1046689	1046692	-	280054
BsID:BS63686	MIR2936_oLS	Chr4	1046693	1046696	-	272292
BsID:BS63687	MIR2936_oLS	Chr4	1046768	1046771	-	471297
BsID:BS63688	MIR2936_oLS	Chr4	1046790	1046793	-	106944
BsID:BS63689	MIR2936_oLS	Chr4	1046794	1046797	-	512935
BsID:BS63690	MIR2936_oLS	Chr4	1046881	1046884	-	46025
BsID:BS63691	MIR2936_oLS	Chr4	1046884	1046887	-	104891
BsID:BS63692	MIR2936_oLS	Chr4	1046887	1046890	-	885933
BsID:BS63693	MIR2936_oLS	Chr4	1046899	1046902	-	798366
BsID:BS63694	MIR2936_oLS	Chr4	1046934	1046937	-	741597
BsID:BS63695	MIR2936_oLS	Chr4	1046937	1046940	-	980812
BsID:BS86058	MIR3434_oLS	Chr5	7583266	7583269	-	127117
BsID:BS86060	MIR3434_oLS	Chr5	7588232	7588235	-	190797
BsID:BS86061	MIR3434_oLS	Chr5	7588238	7588241	-	160124
BsID:BS65066	MIR3932B_oLS	Chr4	7890893	7890896	-	185538
BsID:BS65068	MIR3932B_oLS	Chr4	7890902	7890905	-	137724
BsID:BS65076	MIR3932B_oLS	Chr4	7891064	7891067	-	5872
BsID:BS65091	MIR3932B_oLS	Chr4	7891466	7891469	-	108023
BsID:BS65098	MIR3932B_oLS	Chr4	7891732	7891735	-	149031
BsID:BS65106	MIR3932B_oLS	Chr4	7891899	7891902	-	172415
BsID:BS65107	MIR3932B_oLS	Chr4	7891903	7891906	-	201774
BsID:BS65113	MIR3932B_oLS	Chr4	7892084	7892087	-	150793
BsID:BS65115	MIR3932B_oLS	Chr4	7892116	7892119	-	152681
BsID:BS65118	MIR3932B_oLS	Chr4	7892557	7892560	-	17.74
BsID:BS65119	MIR3932B_oLS	Chr4	7892561	7892564	-	31512
BsID:BS65121	MIR3932B_oLS	Chr4	7892955	7892958	-	49289
BsID:BS65122	MIR3932B_oLS	Chr4	7892960	7892963	-	278463
BsID:BS65123	MIR3932B_oLS	Chr4	7893040	7893043	-	297515
BsID:BS65125	MIR3932B_oLS	Chr4	7893084	7893087	-	316858
BsID:BS65126	MIR3932B_oLS	Chr4	7893248	7893251	-	296654
BsID:BS65127	MIR3932B_oLS	Chr4	7893441	7893444	-	650578
BsID:BS65128	MIR3932B_oLS	Chr4	7893445	7893448	-	195624
BsID:BS65129	MIR3932B_oLS	Chr4	7893561	7893564	-	231166
BsID:BS65130	MIR3932B_oLS	Chr4	7893650	7893653	-	106439
BsID:BS65132	MIR3932B_oLS	Chr4	7893678	7893681	-	590463
BsID:BS65133	MIR3932B_oLS	Chr4	7893696	7893699	-	73406
BsID:BS65135	MIR3932B_oLS	Chr4	7893715	7893718	-	247362
BsID:BS29547	MIR393A_M2	Chr2	16652270	16652273	+	16309
BsID:BS45366	MIR393B_LS	Chr3	20691609	20691612	+	913258
BsID:BS76637	MIR396B_M2	Chr5	13611803	13611806	+	175533
BsID:BS76638	MIR396B_M2	Chr5	13611807	13611810	+	157722
BsID:BS73624	MIR398B_M2	Chr5	4691145	4691148	+	606242
BsID:BS73625	MIR398B_M2	Chr5	4691150	4691153	+	82154
BsID:BS73626	MIR398B_M2	Chr5	4691154	4691157	+	403371
BsID:BS73627	MIR398B_M2	Chr5	4691303	4691306	+	477903
BsID:BS73628	MIR398B_M2	Chr5	4691322	4691325	+	417761
BsID:BS73668	MIR398C_M2	Chr5	4694823	4694826	+	20881
BsID:BS73669	MIR398C_M2	Chr5	4694826	4694829	+	14131
BsID:BS73670	MIR398C_M2	Chr5	4694847	4694850	+	193694
BsID:BS73671	MIR398C_M2	Chr5	4694850	4694853	+	295136
BsID:BS73672	MIR398C_M2	Chr5	4695006	4695009	+	317717
BsID:BS73673	MIR398C_M2	Chr5	4695056	4695059	+	206322
BsID:BS5908	MIR400_oM2	Chr1	11786232	11786235	+	186465
BsID:BS31142	MIR403_LS	Chr2	19415029	19415032	+	476705
BsID:BS21710	MIR414_M2	Chr1	25137527	25137530	-	859216
BsID:BS21711	MIR414_M2	Chr1	25137545	25137548	-	929832
BsID:BS21713	MIR414_M2	Chr1	25137861	25137864	-	151245
BsID:BS21714	MIR414_M2	Chr1	25137873	25137876	-	125977
BsID:BS11178	MIR415_oLS	Chr1	27987126	27987129	+	126842
BsID:BS61740	MIR419_LS	Chr4	15658035	15658038	+	300253
BsID:BS61742	MIR419_LS	Chr4	15658185	15658188	+	305217
BsID:BS61743	MIR419_LS	Chr4	15658527	15658530	+	218103
BsID:BS61744	MIR419_LS	Chr4	15658531	15658534	+	209233
BsID:BS61745	MIR419_LS	Chr4	15658558	15658561	+	678057
BsID:BS61746	MIR419_LS	Chr4	15658561	15658564	+	148044
BsID:BS61747	MIR419_LS	Chr4	15658613	15658616	+	13826
BsID:BS61748	MIR419_LS	Chr4	15659309	15659312	+	196972
BsID:BS61751	MIR419_LS	Chr4	15659336	15659339	+	193393
BsID:BS61753	MIR419_LS	Chr4	15659407	15659410	+	227931
BsID:BS61755	MIR419_LS	Chr4	15659413	15659416	+	132842
BsID:BS61757	MIR419_LS	Chr4	15659686	15659689	+	148891
BsID:BS61761	MIR419_LS	Chr4	15659898	15659901	+	101519
BsID:BS61762	MIR419_LS	Chr4	15660038	15660041	+	17608
BsID:BS61763	MIR419_LS	Chr4	15660041	15660044	+	135514
BsID:BS61764	MIR419_LS	Chr4	15660047	15660050	+	232026
BsID:BS61765	MIR419_LS	Chr4	15660050	15660053	+	137789
BsID:BS58553	MIR4221_oLS	Chr4	8460053	8460056	+	482707
BsID:BS58554	MIR4221_oLS	Chr4	8460056	8460059	+	199281
BsID:BS58555	MIR4221_oLS	Chr4	8460206	8460209	+	565951
BsID:BS11691	MIR4228_oLS	Chr1	28889318	28889321	+	576147
BsID:BS11692	MIR4228_oLS	Chr1	28889381	28889384	+	240469
BsID:BS11693	MIR4228_oLS	Chr1	28889384	28889387	+	250727
BsID:BS11694	MIR4228_oLS	Chr1	28889446	28889449	+	426628
BsID:BS11695	MIR4228_oLS	Chr1	28889450	28889453	+	460018
BsID:BS11697	MIR4228_oLS	Chr1	28889456	28889459	+	463
BsID:BS11698	MIR4228_oLS	Chr1	28889459	28889462	+	464041
BsID:BS11699	MIR4228_oLS	Chr1	28889464	28889467	+	463116
BsID:BS11700	MIR4228_oLS	Chr1	28889468	28889471	+	459205
BsID:BS11701	MIR4228_oLS	Chr1	28889508	28889511	+	341296
BsID:BS11702	MIR4228_oLS	Chr1	28889511	28889514	+	803845
BsID:BS11703	MIR4228_oLS	Chr1	28889792	28889795	+	384653
BsID:BS11704	MIR4228_oLS	Chr1	28889795	28889798	+	655546
BsID:BS11705	MIR4228_oLS	Chr1	28890065	28890068	+	431697
BsID:BS11706	MIR4228_oLS	Chr1	28890071	28890074	+	433991
BsID:BS11707	MIR4228_oLS	Chr1	28890077	28890080	+	391634
BsID:BS11708	MIR4228_oLS	Chr1	28890167	28890170	+	752066
BsID:BS79164	MIR4245_oLS	Chr5	21161305	21161308	+	775154
BsID:BS79165	MIR4245_oLS	Chr5	21161309	21161312	+	305528
BsID:BS79166	MIR4245_oLS	Chr5	21161320	21161323	+	177332
BsID:BS79167	MIR4245_oLS	Chr5	21161323	21161326	+	296668
BsID:BS79168	MIR4245_oLS	Chr5	21161326	21161329	+	209381
BsID:BS9551	MIR5014A_oLS	Chr1	24552127	24552130	+	496605
BsID:BS9552	MIR5014A_oLS	Chr1	24552130	24552133	+	693251
BsID:BS9553	MIR5014A_oLS	Chr1	24552135	24552138	+	369522
BsID:BS9554	MIR5014A_oLS	Chr1	24552162	24552165	+	353076
BsID:BS9555	MIR5014A_oLS	Chr1	24552167	24552170	+	110014
BsID:BS9556	MIR5014A_oLS	Chr1	24552170	24552173	+	462504
BsID:BS9557	MIR5014A_oLS	Chr1	24552362	24552365	+	571132
BsID:BS9558	MIR5014A_oLS	Chr1	24552366	24552369	+	379558
BsID:BS9559	MIR5014A_oLS	Chr1	24552414	24552417	+	25368
BsID:BS9560	MIR5014A_oLS	Chr1	24552448	24552451	+	239904
BsID:BS9561	MIR5014A_oLS	Chr1	24552453	24552456	+	123678
BsID:BS9562	MIR5014A_oLS	Chr1	24552462	24552465	+	775313
BsID:BS9563	MIR5014A_oLS	Chr1	24552846	24552849	+	167803
BsID:BS9566	MIR5014A_oLS	Chr1	24556899	24556902	+	898073
BsID:BS26725	MIR5016_oLS	Chr2	9917951	9917954	+	86793
BsID:BS26727	MIR5016_oLS	Chr2	9917972	9917975	+	861982
BsID:BS26728	MIR5016_oLS	Chr2	9917978	9917981	+	125064
BsID:BS26732	MIR5016_oLS	Chr2	9918670	9918673	+	128531
BsID:BS18760	MIR5024_oLS	Chr1	16765528	16765531	-	216707
BsID:BS18763	MIR5024_oLS	Chr1	16765679	16765682	-	112942
BsID:BS18765	MIR5024_oLS	Chr1	16765705	16765708	-	193233
BsID:BS18767	MIR5024_oLS	Chr1	16766566	16766569	-	957513
BsID:BS18768	MIR5024_oLS	Chr1	16766570	16766573	-	169497
BsID:BS18769	MIR5024_oLS	Chr1	16766584	16766587	-	103963
BsID:BS18772	MIR5024_oLS	Chr1	16767298	16767301	-	10047
BsID:BS18774	MIR5024_oLS	Chr1	16767412	16767415	-	183608
BsID:BS18775	MIR5024_oLS	Chr1	16767499	16767502	-	792557
BsID:BS58342	MIR5026_oM2	Chr4	7843217	7843220	+	118.19
BsID:BS58344	MIR5026_oM2	Chr4	7843257	7843260	+	119206
BsID:BS58345	MIR5026_oM2	Chr4	7843260	7843263	+	115987
BsID:BS58346	MIR5026_oM2	Chr4	7843263	7843266	+	339485
BsID:BS58347	MIR5026_oM2	Chr4	7843266	7843269	+	989961
BsID:BS58348	MIR5026_oM2	Chr4	7843319	7843322	+	118.74
BsID:BS58349	MIR5026_oM2	Chr4	7843331	7843334	+	53.45
BsID:BS58350	MIR5026_oM2	Chr4	7843411	7843414	+	724371
BsID:BS58351	MIR5026_oM2	Chr4	7843414	7843417	+	957655
BsID:BS58352	MIR5026_oM2	Chr4	7843542	7843545	+	161059
BsID:BS58353	MIR5026_oM2	Chr4	7843546	7843549	+	647362
BsID:BS58354	MIR5026_oM2	Chr4	7843593	7843596	+	368593
BsID:BS58355	MIR5026_oM2	Chr4	7844083	7844086	+	288571
BsID:BS58356	MIR5026_oM2	Chr4	7845045	7845048	+	375336
BsID:BS58357	MIR5026_oM2	Chr4	7845049	7845052	+	585587
BsID:BS58359	MIR5026_oM2	Chr4	7845057	7845060	+	25935
BsID:BS58360	MIR5026_oM2	Chr4	7845063	7845066	+	361373
BsID:BS58361	MIR5026_oM2	Chr4	7845066	7845069	+	438523
BsID:BS58362	MIR5026_oM2	Chr4	7845079	7845082	+	723341
BsID:BS58363	MIR5026_oM2	Chr4	7845088	7845091	+	217398
BsID:BS58364	MIR5026_oM2	Chr4	7845312	7845315	+	404268
BsID:BS58365	MIR5026_oM2	Chr4	7846229	7846232	+	469747
BsID:BS58366	MIR5026_oM2	Chr4	7846261	7846264	+	93136
BsID:BS58367	MIR5026_oM2	Chr4	7846265	7846268	+	123368
BsID:BS58368	MIR5026_oM2	Chr4	7846320	7846323	+	112064
BsID:BS58369	MIR5026_oM2	Chr4	7846345	7846348	+	677989
BsID:BS58371	MIR5026_oM2	Chr4	7846416	7846419	+	165024
BsID:BS58372	MIR5026_oM2	Chr4	7846495	7846498	+	364349
BsID:BS58373	MIR5026_oM2	Chr4	7846498	7846501	+	583761
BsID:BS58374	MIR5026_oM2	Chr4	7846548	7846551	+	459088
BsID:BS58375	MIR5026_oM2	Chr4	7846590	7846593	+	554404
BsID:BS58376	MIR5026_oM2	Chr4	7846595	7846598	+	285469
BsID:BS58377	MIR5026_oM2	Chr4	7846643	7846646	+	673762
BsID:BS58378	MIR5026_oM2	Chr4	7846650	7846653	+	197413
BsID:BS76503	MIR5027_oLS	Chr5	10940503	10940506	+	153419
BsID:BS77863	MIR5628_oLS	Chr5	17984665	17984668	+	367542
BsID:BS77864	MIR5628_oLS	Chr5	17984670	17984673	+	746398
BsID:BS77865	MIR5628_oLS	Chr5	17984673	17984676	+	880188
BsID:BS77866	MIR5628_oLS	Chr5	17984676	17984679	+	635214
BsID:BS77867	MIR5628_oLS	Chr5	17984683	17984686	+	409482
BsID:BS77868	MIR5628_oLS	Chr5	17984686	17984689	+	54749
BsID:BS77869	MIR5628_oLS	Chr5	17984690	17984693	+	417079
BsID:BS73101	MIR5629_oLS	Chr5	3799704	3799707	+	822915
BsID:BS73104	MIR5629_oLS	Chr5	3800785	3800788	+	122735
BsID:BS73105	MIR5629_oLS	Chr5	3800810	3800813	+	192113
BsID:BS73106	MIR5629_oLS	Chr5	3800813	3800816	+	145912
BsID:BS73109	MIR5629_oLS	Chr5	3801016	3801019	+	16579
BsID:BS73111	MIR5629_oLS	Chr5	3801322	3801325	+	126483
BsID:BS73113	MIR5629_oLS	Chr5	3801456	3801459	+	182035
BsID:BS73115	MIR5629_oLS	Chr5	3801476	3801479	+	183856
BsID:BS73116	MIR5629_oLS	Chr5	3802146	3802149	+	184233
BsID:BS73119	MIR5629_oLS	Chr5	3802422	3802425	+	968906
BsID:BS32954	MIR5632_oLS	Chr2	8397801	8397804	-	107817
BsID:BS61378	MIR5634_oM2	Chr4	14982523	14982526	+	578955
BsID:BS61379	MIR5634_oM2	Chr4	14982530	14982533	+	501513
BsID:BS61380	MIR5634_oM2	Chr4	14982538	14982541	+	748524
BsID:BS61382	MIR5634_oM2	Chr4	14982544	14982547	+	12311
BsID:BS13535	MIR5640_oLS	Chr1	1652230	1652233	-	122954
BsID:BS13540	MIR5640_oLS	Chr1	1658547	1658550	-	13823
BsID:BS13541	MIR5640_oLS	Chr1	1659278	1659281	-	629897
BsID:BS13546	MIR5640_oLS	Chr1	1659413	1659416	-	172074
BsID:BS13547	MIR5640_oLS	Chr1	1659418	1659421	-	921062
BsID:BS13548	MIR5640_oLS	Chr1	1659424	1659427	-	133528
BsID:BS13549	MIR5640_oLS	Chr1	1659428	1659431	-	876619
BsID:BS13550	MIR5640_oLS	Chr1	1659431	1659434	-	127617
BsID:BS43533	MIR5642A_oLS	Chr3	14195869	14195872	+	108.74
BsID:BS43534	MIR5642A_oLS	Chr3	14195882	14195885	+	812234
BsID:BS43535	MIR5642A_oLS	Chr3	14195979	14195982	+	128913
BsID:BS43536	MIR5642A_oLS	Chr3	14196013	14196016	+	835679
BsID:BS43537	MIR5642A_oLS	Chr3	14196016	14196019	+	122652
BsID:BS43538	MIR5642A_oLS	Chr3	14196021	14196024	+	112112
BsID:BS43540	MIR5642A_oLS	Chr3	14196471	14196474	+	276506
BsID:BS43542	MIR5642A_oLS	Chr3	14196477	14196480	+	378171
BsID:BS43543	MIR5642A_oLS	Chr3	14196480	14196483	+	350804
BsID:BS43544	MIR5642A_oLS	Chr3	14196527	14196530	+	187559
BsID:BS43545	MIR5642A_oLS	Chr3	14196583	14196586	+	927086
BsID:BS43546	MIR5642A_oLS	Chr3	14196586	14196589	+	774231
BsID:BS43547	MIR5642A_oLS	Chr3	14196875	14196878	+	135986
BsID:BS43548	MIR5642A_oLS	Chr3	14196885	14196888	+	100547
BsID:BS43549	MIR5642A_oLS	Chr3	14196889	14196892	+	57909
BsID:BS43550	MIR5642A_oLS	Chr3	14196892	14196895	+	256713
BsID:BS43551	MIR5642A_oLS	Chr3	14196895	14196898	+	701648
BsID:BS43552	MIR5642A_oLS	Chr3	14196898	14196901	+	578593
BsID:BS43554	MIR5642A_oLS	Chr3	14196908	14196911	+	684919
BsID:BS43555	MIR5642A_oLS	Chr3	14196913	14196916	+	630923
BsID:BS24551	MIR5642B_oLS	Chr2	1893	1896	+	536276
BsID:BS24552	MIR5642B_oLS	Chr2	1901	1904	+	219222
BsID:BS24553	MIR5642B_oLS	Chr2	1910	1913	+	227374
BsID:BS24554	MIR5642B_oLS	Chr2	1913	1916	+	417957
BsID:BS24555	MIR5642B_oLS	Chr2	1916	1919	+	536013
BsID:BS24556	MIR5642B_oLS	Chr2	2597	2600	+	405838
BsID:BS24558	MIR5642B_oLS	Chr2	2629	2632	+	840954
BsID:BS24559	MIR5642B_oLS	Chr2	2636	2639	+	837624
BsID:BS24560	MIR5642B_oLS	Chr2	2639	2642	+	725576
BsID:BS24561	MIR5642B_oLS	Chr2	2924	2927	+	277523
BsID:BS24562	MIR5642B_oLS	Chr2	2929	2932	+	19738
BsID:BS5908	MIR5654_oLS	Chr1	11786232	11786235	+	186465
BsID:BS985	MIR5656_oLS	Chr1	1726785	1726788	+	116557
BsID:BS11978	MIR775_oM2	Chr1	29422225	29422228	+	164175
BsID:BS11979	MIR775_oM2	Chr1	29422228	29422231	+	166235
BsID:BS11980	MIR775_oM2	Chr1	29422261	29422264	+	180848
BsID:BS11981	MIR775_oM2	Chr1	29422297	29422300	+	188886
BsID:BS11982	MIR775_oM2	Chr1	29422300	29422303	+	187063
BsID:BS11983	MIR775_oM2	Chr1	29422303	29422306	+	157223
BsID:BS10402	MIR777_LS	Chr1	26640689	26640692	+	109501
BsID:BS10403	MIR777_LS	Chr1	26640694	26640697	+	18.33
BsID:BS10404	MIR777_LS	Chr1	26640709	26640712	+	136203
BsID:BS10405	MIR777_LS	Chr1	26640749	26640752	+	138914
BsID:BS26502	MIR779_M2	Chr2	9560139	9560142	+	104883
BsID:BS26503	MIR779_M2	Chr2	9560142	9560145	+	137309
BsID:BS26504	MIR779_M2	Chr2	9560145	9560148	+	179892
BsID:BS26507	MIR779_M2	Chr2	9560193	9560196	+	189443
BsID:BS26510	MIR779_M2	Chr2	9560352	9560355	+	21584
BsID:BS14993	MIR8166_oLS	Chr1	4525684	4525687	-	216565
BsID:BS14994	MIR8166_oLS	Chr1	4525689	4525692	-	122293
BsID:BS14995	MIR8166_oLS	Chr1	4525823	4525826	-	41773
BsID:BS14996	MIR8166_oLS	Chr1	4525830	4525833	-	337464
BsID:BS14997	MIR8166_oLS	Chr1	4525866	4525869	-	331877
BsID:BS14998	MIR8166_oLS	Chr1	4525869	4525872	-	43401
BsID:BS14999	MIR8166_oLS	Chr1	4525999	4526002	-	260781
BsID:BS15000	MIR8166_oLS	Chr1	4526003	4526006	-	238743
BsID:BS15001	MIR8166_oLS	Chr1	4526028	4526031	-	102948
BsID:BS15002	MIR8166_oLS	Chr1	4526031	4526034	-	321447
BsID:BS15003	MIR8166_oLS	Chr1	4526051	4526054	-	173186
BsID:BS15004	MIR8166_oLS	Chr1	4526065	4526068	-	275628
BsID:BS28411	MIR8170_oLS	Chr2	14098926	14098929	+	703613
BsID:BS59931	MIR8176_oLS	Chr4	11795180	11795183	+	114687
BsID:BS59932	MIR8176_oLS	Chr4	11795184	11795187	+	999343
BsID:BS59933	MIR8176_oLS	Chr4	11795195	11795198	+	143973
BsID:BS89755	MIR8181_oLS	Chr5	21643440	21643443	-	910267
BsID:BS49653	MIR823_LS	Chr3	4495702	4495705	-	160615
BsID:BS49655	MIR823_LS	Chr3	4495724	4495727	-	206618
BsID:BS60293	MIR824_LS	Chr4	12626097	12626100	+	140441
BsID:BS27158	MIR825_LS	Chr2	11157193	11157196	+	253641
BsID:BS27162	MIR825_LS	Chr2	11158202	11158205	+	142459
BsID:BS27163	MIR825_LS	Chr2	11159672	11159675	+	412149
BsID:BS27164	MIR825_LS	Chr2	11159675	11159678	+	471292
BsID:BS60935	MIR828_LS	Chr4	13844300	13844303	+	154834
BsID:BS60938	MIR828_LS	Chr4	13845323	13845326	+	172953
BsID:BS60940	MIR828_LS	Chr4	13845335	13845338	+	231033
BsID:BS26831	MIR831_LS	Chr2	10244979	10244982	+	180868
BsID:BS26834	MIR831_LS	Chr2	10245015	10245018	+	17087
BsID:BS3624	MIR837_oLS	Chr1	6521547	6521550	+	866474
BsID:BS58342	MIR850_oM2	Chr4	7843217	7843220	+	118.19
BsID:BS58344	MIR850_oM2	Chr4	7843257	7843260	+	119206
BsID:BS58345	MIR850_oM2	Chr4	7843260	7843263	+	115987
BsID:BS58346	MIR850_oM2	Chr4	7843263	7843266	+	339485
BsID:BS58347	MIR850_oM2	Chr4	7843266	7843269	+	989961
BsID:BS58348	MIR850_oM2	Chr4	7843319	7843322	+	118.74
BsID:BS58349	MIR850_oM2	Chr4	7843331	7843334	+	53.45
BsID:BS58350	MIR850_oM2	Chr4	7843411	7843414	+	724371
BsID:BS58351	MIR850_oM2	Chr4	7843414	7843417	+	957655
BsID:BS58352	MIR850_oM2	Chr4	7843542	7843545	+	161059
BsID:BS58353	MIR850_oM2	Chr4	7843546	7843549	+	647362
BsID:BS58354	MIR850_oM2	Chr4	7843593	7843596	+	368593
BsID:BS58355	MIR850_oM2	Chr4	7844083	7844086	+	288571
BsID:BS58356	MIR850_oM2	Chr4	7845045	7845048	+	375336
BsID:BS58357	MIR850_oM2	Chr4	7845049	7845052	+	585587
BsID:BS58359	MIR850_oM2	Chr4	7845057	7845060	+	25935
BsID:BS58360	MIR850_oM2	Chr4	7845063	7845066	+	361373
BsID:BS58361	MIR850_oM2	Chr4	7845066	7845069	+	438523
BsID:BS58362	MIR850_oM2	Chr4	7845079	7845082	+	723341
BsID:BS58363	MIR850_oM2	Chr4	7845088	7845091	+	217398
BsID:BS58364	MIR850_oM2	Chr4	7845312	7845315	+	404268
BsID:BS58365	MIR850_oM2	Chr4	7846229	7846232	+	469747
BsID:BS58366	MIR850_oM2	Chr4	7846261	7846264	+	93136
BsID:BS58367	MIR850_oM2	Chr4	7846265	7846268	+	123368
BsID:BS58368	MIR850_oM2	Chr4	7846320	7846323	+	112064
BsID:BS58369	MIR850_oM2	Chr4	7846345	7846348	+	677989
BsID:BS58371	MIR850_oM2	Chr4	7846416	7846419	+	165024
BsID:BS58372	MIR850_oM2	Chr4	7846495	7846498	+	364349
BsID:BS58373	MIR850_oM2	Chr4	7846498	7846501	+	583761
BsID:BS58374	MIR850_oM2	Chr4	7846548	7846551	+	459088
BsID:BS58375	MIR850_oM2	Chr4	7846590	7846593	+	554404
BsID:BS58376	MIR850_oM2	Chr4	7846595	7846598	+	285469
BsID:BS58377	MIR850_oM2	Chr4	7846643	7846646	+	673762
BsID:BS58378	MIR850_oM2	Chr4	7846650	7846653	+	197413
BsID:BS58510	MIR852_oLS	Chr4	8334635	8334638	+	144996
BsID:BS58511	MIR852_oLS	Chr4	8334640	8334643	+	206212
BsID:BS58512	MIR852_oLS	Chr4	8334643	8334646	+	33929
BsID:BS58513	MIR852_oLS	Chr4	8334647	8334650	+	293254
BsID:BS58514	MIR852_oLS	Chr4	8334652	8334655	+	734098
BsID:BS58517	MIR852_oLS	Chr4	8335610	8335613	+	19067
BsID:BS58518	MIR852_oLS	Chr4	8335681	8335684	+	138985
BsID:BS58521	MIR852_oLS	Chr4	8336762	8336765	+	166345
BsID:BS58522	MIR852_oLS	Chr4	8336779	8336782	+	164825
BsID:BS58525	MIR852_oLS	Chr4	8337547	8337550	+	221363
BsID:BS58526	MIR852_oLS	Chr4	8337555	8337558	+	874082
BsID:BS42389	MIR853_oLS	Chr3	8345780	8345783	+	360152
BsID:BS76087	MIR860_LS	Chr5	9096589	9096592	+	208513
BsID:BS76088	MIR860_LS	Chr5	9096613	9096616	+	98532
BsID:BS76089	MIR860_LS	Chr5	9096616	9096619	+	137135
BsID:BS76090	MIR860_LS	Chr5	9096687	9096690	+	217558
BsID:BS76091	MIR860_LS	Chr5	9096706	9096709	+	127402
BsID:BS76094	MIR860_LS	Chr5	9097203	9097206	+	211777
BsID:BS76095	MIR860_LS	Chr5	9097564	9097567	+	174048
BsID:BS76097	MIR860_LS	Chr5	9098547	9098550	+	162276
BsID:BS76098	MIR860_LS	Chr5	9098550	9098553	+	108403
BsID:BS58364	MIR863_LS	Chr4	7845312	7845315	+	404268
BsID:BS58365	MIR863_LS	Chr4	7846229	7846232	+	469747
BsID:BS58366	MIR863_LS	Chr4	7846261	7846264	+	93136
BsID:BS58367	MIR863_LS	Chr4	7846265	7846268	+	123368
BsID:BS58368	MIR863_LS	Chr4	7846320	7846323	+	112064
BsID:BS58369	MIR863_LS	Chr4	7846345	7846348	+	677989
BsID:BS58371	MIR863_LS	Chr4	7846416	7846419	+	165024
BsID:BS58372	MIR863_LS	Chr4	7846495	7846498	+	364349
BsID:BS58373	MIR863_LS	Chr4	7846498	7846501	+	583761
BsID:BS58374	MIR863_LS	Chr4	7846548	7846551	+	459088
BsID:BS58375	MIR863_LS	Chr4	7846590	7846593	+	554404
BsID:BS58376	MIR863_LS	Chr4	7846595	7846598	+	285469
BsID:BS58377	MIR863_LS	Chr4	7846643	7846646	+	673762
BsID:BS58378	MIR863_LS	Chr4	7846650	7846653	+	197413
