## Additional file 12 for "Identification and binding-site mapping of RNA-binding proteins interacting with microRNA precursors in Arabidopsis"

### Sheet: Table S17
Table S17: Plant iCLIP2 read statistics of SR34a-GFP replicates after each processing step.
Sample	replicate	demultiplexed reads	reads after QC	mapped reads	uniquely mapped	multi mapped	deduplicated unique
SR34a-GFP	rep. 1	16997880	16221259	15692554	14571095	1121459	5750499
SR34a-GFP	rep. 2	13116019	13115304	12280290	10983059	1297231	9886523

### Sheet: Table S18
Table S18: Crosslinks and binding site coverage of SR34a-GFP iCLIP on MIRNAs.
	SR34a plant iCLIP2
GeneID	iCLIP2 crosslinks	iCLIP2 binding sites
MIR162A_LS	1337	11
MIR156A_M2	428	1
MIR156B_LS	19	0
MIR156C_LS	854	6
MIR156D_oLS	326	2
MIR156E_M2	1	0
MIR156F_M2	34	0
MIR156G_M2	0	0
MIR156H_LS	43	0
MIR156I_oM2	52	0
MIR156J_oM2	27	0
MIR157A_M2	192	2
MIR157B_M2	53	0
MIR157C_M2	537	9
MIR157D_M2	0	0
MIR158A_LS	1905	23
MIR158B_M2	0	0
MIR159A_LS	273	1
MIR159B_M2	335	2
MIR159C_LS	0	0
MIR160A_M2	82	0
MIR160B_LS	63	0
MIR160C_M2	24	0
MIR161_LS	107	2
MIR162B_LS	9	0
MIR163_LS	1022	1
MIR164A_M2	3	0
MIR164B_M2	156	0
MIR164C_LS	0	0
MIR165A_LS	38	0
MIR165B_M2	1	0
MIR166A_LS	649	6
MIR166B_LS	314	0
MIR166C_M2	3	0
MIR166D_M2	0	0
MIR166E_M2	53	0
MIR166F_M2	0	0
MIR166G_LS	1	0
MIR167A_LS	791	7
MIR167B_oM2	12	0
MIR167C_M2	2	0
MIR167D_M2	229	2
MIR168A_LS	570	6
MIR168B_LS	196	0
MIR169A_LS	354	2
MIR169B_M2	0	0
MIR169C_LS	0	0
MIR169D_LS	75	0
MIR169E_M2	0	0
MIR169F_M2	0	0
MIR169G_M2	3	0
MIR169H_M2	46	0
MIR169I_M2	5	0
MIR169J_M2	0	0
MIR169K_M2	5	0
MIR169L_M2	2	0
MIR169M_M2	1	0
MIR169N_LS	0	0
MIR170_LS	1247	15
MIR171A_LS	251	0
MIR171B_M2	241	2
MIR171C_M2	89	0
MIR172A_M2	49	0
MIR172B_M2	47	0
MIR172C_LS	0	0
MIR172D_M2	1	0
MIR172E_M2	20	0
MIR173_LS	38	0
MIR1886_oLS	832	0
MIR1887_oM2	0	0
MIR1888A_oLS	386	0
MIR1888B_oLS	237	0
MIR2111A_M2	0	0
MIR2111B_LS	0	0
MIR2112_oLS	1648	14
MIR2933A_oM2	0	0
MIR2933B_oM2	0	0
MIR2934_oLS	1	0
MIR2936_oLS	825	13
MIR2937_oM2	1	0
MIR2938_oLS	388	0
MIR2939_oM2	0	0
MIR319A_LS	9	0
MIR319B_M2	20	0
MIR319C_LS	22	0
MIR3434_oLS	1954	5
MIR3440B_oLS	89	0
MIR390A_LS	39	0
MIR390B_M2	8	0
MIR391_M2	27	0
MIR3932A_oM2	0	0
MIR3932B_oLS	1010	15
MIR3933_oLS	0	0
MIR393A_M2	125	2
MIR393B_LS	77	0
MIR394A_LS	11	0
MIR394B_LS	51	0
MIR395A_M2	4	0
MIR395B_M2	2	0
MIR395C_M2	1	0
MIR395D_M2	0	0
MIR395E_M2	1	0
MIR395F_M2	4	0
MIR396A_M2	66	0
MIR396B_M2	44	0
MIR397A_M2	1	0
MIR397B_M2	8	0
MIR398A_M2	0	0
MIR398B_M2	374	4
MIR398C_M2	235	1
MIR399A_M2	6	0
MIR399B_M2	3	0
MIR399C_M2	1	0
MIR399D_M2	0	0
MIR399E_M2	0	0
MIR399F_M2	0	0
MIR400_oM2	392	2
MIR401_LS	0	0
MIR402_oM2	670	2
MIR403_LS	83	0
MIR404_LS	0	0
MIR405A_M2	0	0
MIR405B_M2	0	0
MIR405D_M2	0	0
MIR406_LS	0	0
MIR407_M2	2	0
MIR408_LS	139	2
MIR413_LS	87	0
MIR414_M2	166	0
MIR415_oLS	35	0
MIR416_M2	0	0
MIR417_M2	0	0
MIR418_M2	0	0
MIR419_LS	1573	12
MIR420_oLS	30	0
MIR4221_oLS	285	0
MIR4227_oM2	0	0
MIR4228_oLS	780	6
MIR4239_oM2	0	0
MIR4240_oM2	0	0
MIR4243_oM2	0	0
MIR4245_oLS	435	0
MIR426_M2	1	0
MIR447A_LS	553	0
MIR447B_M2	1	0
MIR447C_M2	2	0
MIR472_M2	701	0
MIR5012_oM2	0	0
MIR5013_oM2	0	0
MIR5014A_oLS	2315	23
MIR5014B_oLS	93	0
MIR5015_oLS	0	0
MIR5016_oLS	283	0
MIR5017_oLS	88	0
MIR5018_oM2	0	0
MIR5019_oM2	0	0
MIR5020A_oM2	0	0
MIR5020B_oM2	0	0
MIR5020C_oM2	0	0
MIR5021_oLS	20	0
MIR5022_oM2	0	0
MIR5023_oM2	1	0
MIR5024_oLS	799	2
MIR5025_oM2	0	0
MIR5026_oM2	2496	27
MIR5027_oLS	482	0
MIR5028_oM2	0	0
MIR5029_oLS	1	0
MIR5595A_oM2	4	0
MIR5628_oLS	141	0
MIR5629_oLS	1339	16
MIR5630A_oM2	1	0
MIR5630B_oM2	0	0
MIR5631_oLS	609	0
MIR5632_oLS	851	0
MIR5633_oLS	0	0
MIR5634_oM2	32	1
MIR5635A_oLS	364	0
MIR5635B_oLS	229	0
MIR5635C_oM2	0	0
MIR5635D_oM2	0	0
MIR5636_oLS	266	0
MIR5637_oLS	463	0
MIR5638A_oLS	1	0
MIR5638B_oM2	0	0
MIR5639_oM2	0	0
MIR5640_oLS	1903	1
MIR5641_oM2	8	0
MIR5642A_oLS	791	17
MIR5642B_oLS	206	7
MIR5643A_oM2	0	0
MIR5643B_oM2	0	0
MIR5644_oLS	1	0
MIR5645A_oM2	0	0
MIR5645B_oM2	0	0
MIR5645C_oM2	0	0
MIR5645D_oM2	0	0
MIR5645E_oM2	0	0
MIR5645F_oM2	1	0
MIR5646_oM2	6	0
MIR5647_oM2	1	0
MIR5648_oM2	0	0
MIR5649A_oM2	0	0
MIR5649B_oM2	0	0
MIR5650_oLS	20	0
MIR5651_oLS	581	0
MIR5652_oM2	76	0
MIR5653_oLS	0	0
MIR5654_oLS	392	2
MIR5655_oLS	22	0
MIR5656_oLS	228	0
MIR5657_oM2	176	0
MIR5658_oLS	384	0
MIR5659_oM2	0	0
MIR5660_oM2	0	0
MIR5661_oM2	10	0
MIR5662_oM2	0	0
MIR5663_oM2	45	0
MIR5664_oM2	12	0
MIR5665_oM2	0	0
MIR5666_oM2	0	0
MIR5995B_oM2	4	0
MIR5996_oLS	219	0
MIR5997_oM2	0	0
MIR5998A_oM2	1	0
MIR5998B_oM2	1	0
MIR5999_oM2	0	0
MIR771_M2	2	0
MIR773A_M2	7	0
MIR773B_oM2	12	0
MIR774A_M2	0	0
MIR774B_oM2	0	0
MIR775_oM2	215	3
MIR776_M2	2	0
MIR777_LS	625	1
MIR778_oM2	656	0
MIR779_M2	268	8
MIR780A_LS	0	0
MIR781A_oM2	35	0
MIR781B_oLS	294	0
MIR782_oLS	693	1
MIR783_oM2	8	0
MIR8121_oLS	0	0
MIR8165_oLS	3	0
MIR8166_oLS	525	7
MIR8167A_oLS	0	0
MIR8167B_oLS	0	0
MIR8167C_oLS	0	0
MIR8167D_oLS	0	0
MIR8167E_oLS	0	0
MIR8167F_oLS	0	0
MIR8168_oLS	5	0
MIR8169_oLS	0	0
MIR8170_oLS	472	6
MIR8171_oLS	0	0
MIR8172_oLS	0	0
MIR8173_oLS	7	0
MIR8174_oLS	0	0
MIR8175_oLS	0	0
MIR8176_oLS	225	5
MIR8177_oLS	0	0
MIR8178_oLS	1	0
MIR8179_oLS	222	0
MIR8180_oLS	0	0
MIR8181_oLS	763	6
MIR8182_oLS	12	0
MIR8183_oLS	0	0
MIR8184_oLS	0	0
MIR822_M2	30	0
MIR823_LS	311	0
MIR824_LS	143	0
MIR825_LS	837	7
MIR826_M2	0	0
MIR826B_oLS	0	0
MIR827A_LS	1	0
MIR828_LS	972	7
MIR829_M2	1	0
MIR830A_LS	13	0
MIR831_LS	252	0
MIR832A_LS	0	0
MIR833A_oM2	228	0
MIR833B_oLS	218	0
MIR834_LS	967	2
MIR835_LS	98	0
MIR836_M2	2	0
MIR837_oLS	119	0
MIR838_oLS	1478	2
MIR839A_LS	4	0
MIR840_LS	130	0
MIR841A_M2	7	0
MIR841B_oLS	19	0
MIR842_oM2	23	0
MIR843_M2	3	0
MIR844_oLS	162	0
MIR845A_LS	0	0
MIR845B_LS	0	0
MIR846_M2	23	0
MIR847_M2	17	0
MIR848_oLS	126	0
MIR849_M2	2	0
MIR850_oM2	2496	27
MIR851_M2	2	0
MIR852_oLS	1740	14
MIR853_oLS	250	0
MIR854A_oM2	0	0
MIR854B_oM2	0	0
MIR854C_oM2	0	0
MIR854D_oM2	0	0
MIR854E_oM2	0	0
MIR855_oM2	0	0
MIR856_LS	612	7
MIR857_M2	11	0
MIR858A_oM2	0	0
MIR858B_oLS	8	0
MIR859_M2	0	0
MIR860_LS	1171	13
MIR861_M2	8	0
MIR862_oM2	2611	11
MIR863_LS	1140	11
MIR864_LS	7	0
MIR865_M2	18	0
MIR866_M2	0	0
MIR867_M2	0	0
MIR868_LS	803	0
MIR869A_LS	0	0
MIR870_M2	34	0

### Sheet: Table S19
Table S19: Binding sites of SR34a-GFP on annotated MIRNAs.
BsID	GeneID	chromosome	start	end	strand	score
BsID:BS22465	MIR156A_M2	Chr2	10676391	10676394	-	548021
BsID:BS45997	MIR156C_LS	Chr4	15413568	15413571	-	689881
BsID:BS45998	MIR156C_LS	Chr4	15413726	15413729	-	415764
BsID:BS45999	MIR156C_LS	Chr4	15414065	15414068	-	982887
BsID:BS46000	MIR156C_LS	Chr4	15414168	15414171	-	379048
BsID:BS46001	MIR156C_LS	Chr4	15414408	15414411	-	481323
BsID:BS46002	MIR156C_LS	Chr4	15414411	15414414	-	481302
BsID:BS56493	MIR156D_oLS	Chr5	3456779	3456782	-	545167
BsID:BS56494	MIR156D_oLS	Chr5	3456791	3456794	-	7142
BsID:BS14521	MIR157A_M2	Chr1	24913357	24913360	-	747076
BsID:BS14522	MIR157A_M2	Chr1	24913386	24913389	-	125867
BsID:BS33755	MIR157C_M2	Chr3	6243976	6243979	-	843752
BsID:BS33756	MIR157C_M2	Chr3	6244031	6244034	-	126975
BsID:BS33757	MIR157C_M2	Chr3	6244109	6244112	-	106989
BsID:BS33758	MIR157C_M2	Chr3	6244182	6244185	-	711512
BsID:BS33759	MIR157C_M2	Chr3	6244324	6244327	-	764553
BsID:BS33760	MIR157C_M2	Chr3	6244329	6244332	-	746727
BsID:BS33761	MIR157C_M2	Chr3	6244332	6244335	-	726674
BsID:BS33762	MIR157C_M2	Chr3	6244505	6244508	-	611517
BsID:BS33763	MIR157C_M2	Chr3	6244542	6244545	-	297986
BsID:BS32661	MIR158A_LS	Chr3	3361610	3361613	-	476412
BsID:BS32662	MIR158A_LS	Chr3	3361983	3361986	-	176081
BsID:BS32663	MIR158A_LS	Chr3	3362151	3362154	-	442542
BsID:BS32665	MIR158A_LS	Chr3	3362489	3362492	-	176105
BsID:BS32666	MIR158A_LS	Chr3	3363714	3363717	-	208481
BsID:BS32667	MIR158A_LS	Chr3	3363765	3363768	-	537383
BsID:BS32668	MIR158A_LS	Chr3	3364431	3364434	-	202385
BsID:BS32669	MIR158A_LS	Chr3	3366078	3366081	-	123463
BsID:BS32671	MIR158A_LS	Chr3	3366112	3366115	-	535945
BsID:BS32672	MIR158A_LS	Chr3	3366174	3366177	-	744807
BsID:BS32673	MIR158A_LS	Chr3	3366177	3366180	-	319142
BsID:BS32675	MIR158A_LS	Chr3	3366193	3366196	-	0.163583
BsID:BS32676	MIR158A_LS	Chr3	3366196	3366199	-	504437
BsID:BS32677	MIR158A_LS	Chr3	3366249	3366252	-	768096
BsID:BS32678	MIR158A_LS	Chr3	3366253	3366256	-	12051
BsID:BS32679	MIR158A_LS	Chr3	3366257	3366260	-	114511
BsID:BS32680	MIR158A_LS	Chr3	3366277	3366280	-	36219
BsID:BS32681	MIR158A_LS	Chr3	3366408	3366411	-	291243
BsID:BS32682	MIR158A_LS	Chr3	3366411	3366414	-	744231
BsID:BS32683	MIR158A_LS	Chr3	3366443	3366446	-	584749
BsID:BS32684	MIR158A_LS	Chr3	3366451	3366454	-	288097
BsID:BS32685	MIR158A_LS	Chr3	3366461	3366464	-	418771
BsID:BS32686	MIR158A_LS	Chr3	3366464	3366467	-	659419
BsID:BS15338	MIR159A_LS	Chr1	27713407	27713410	-	526462
BsID:BS2308	MIR159B_M2	Chr1	6220440	6220443	+	133537
BsID:BS2309	MIR159B_M2	Chr1	6221006	6221009	+	367143
BsID:BS4610	MIR161_LS	Chr1	17825662	17825665	+	201664
BsID:BS4611	MIR161_LS	Chr1	17825665	17825668	+	0.962542
BsID:BS55998	MIR162A_LS	Chr5	2632156	2632159	-	172456
BsID:BS55999	MIR162A_LS	Chr5	2632359	2632362	-	143337
BsID:BS56001	MIR162A_LS	Chr5	2632492	2632495	-	633813
BsID:BS56002	MIR162A_LS	Chr5	2632571	2632574	-	425484
BsID:BS56004	MIR162A_LS	Chr5	2632805	2632808	-	218063
BsID:BS56005	MIR162A_LS	Chr5	2632819	2632822	-	666848
BsID:BS56007	MIR162A_LS	Chr5	2633296	2633299	-	15354
BsID:BS56008	MIR162A_LS	Chr5	2633384	2633387	-	341898
BsID:BS56009	MIR162A_LS	Chr5	2633401	2633404	-	859802
BsID:BS56010	MIR162A_LS	Chr5	2633432	2633435	-	107291
BsID:BS56011	MIR162A_LS	Chr5	2634820	2634823	-	159382
BsID:BS6564	MIR163_LS	Chr1	24890572	24890575	+	969668
BsID:BS20682	MIR166A_LS	Chr2	19176141	19176144	+	648415
BsID:BS20683	MIR166A_LS	Chr2	19176579	19176582	+	115692
BsID:BS20684	MIR166A_LS	Chr2	19176741	19176744	+	640108
BsID:BS20685	MIR166A_LS	Chr2	19176822	19176825	+	679306
BsID:BS20686	MIR166A_LS	Chr2	19176841	19176844	+	279266
BsID:BS20687	MIR166A_LS	Chr2	19176921	19176924	+	655617
BsID:BS27898	MIR167A_LS	Chr3	8108515	8108518	+	11421
BsID:BS27899	MIR167A_LS	Chr3	8108656	8108659	+	118773
BsID:BS27901	MIR167A_LS	Chr3	8108665	8108668	+	995812
BsID:BS27902	MIR167A_LS	Chr3	8108756	8108759	+	890225
BsID:BS27903	MIR167A_LS	Chr3	8108933	8108936	+	139114
BsID:BS27904	MIR167A_LS	Chr3	8108973	8108976	+	439483
BsID:BS27905	MIR167A_LS	Chr3	8108978	8108981	+	173991
BsID:BS3782	MIR167D_M2	Chr1	11137807	11137810	+	860808
BsID:BS3783	MIR167D_M2	Chr1	11137810	11137813	+	514991
BsID:BS39521	MIR168A_LS	Chr4	10579200	10579203	+	162456
BsID:BS39522	MIR168A_LS	Chr4	10579329	10579332	+	16821
BsID:BS39524	MIR168A_LS	Chr4	10579423	10579426	+	76319
BsID:BS39525	MIR168A_LS	Chr4	10579454	10579457	+	735296
BsID:BS39526	MIR168A_LS	Chr4	10579457	10579460	+	985082
BsID:BS39527	MIR168A_LS	Chr4	10579461	10579464	+	213454
BsID:BS33069	MIR169A_LS	Chr3	4358573	4358576	-	628708
BsID:BS33070	MIR169A_LS	Chr3	4358613	4358616	-	377629
BsID:BS61796	MIR170_LS	Chr5	26412634	26412637	-	355441
BsID:BS61797	MIR170_LS	Chr5	26412833	26412836	-	232633
BsID:BS61798	MIR170_LS	Chr5	26413294	26413297	-	947822
BsID:BS61799	MIR170_LS	Chr5	26413373	26413376	-	856498
BsID:BS61800	MIR170_LS	Chr5	26413518	26413521	-	526307
BsID:BS61801	MIR170_LS	Chr5	26413535	26413538	-	12395
BsID:BS61802	MIR170_LS	Chr5	26413672	26413675	-	431335
BsID:BS61803	MIR170_LS	Chr5	26413676	26413679	-	803874
BsID:BS61804	MIR170_LS	Chr5	26413702	26413705	-	146583
BsID:BS61805	MIR170_LS	Chr5	26413743	26413746	-	304393
BsID:BS61806	MIR170_LS	Chr5	26413986	26413989	-	9026
BsID:BS61807	MIR170_LS	Chr5	26414000	26414003	-	705012
BsID:BS61808	MIR170_LS	Chr5	26414057	26414060	-	722702
BsID:BS61809	MIR170_LS	Chr5	26414217	26414220	-	117648
BsID:BS61810	MIR170_LS	Chr5	26414221	26414224	-	474195
BsID:BS9998	MIR171B_M2	Chr1	3961464	3961467	-	545197
BsID:BS9999	MIR171B_M2	Chr1	3961606	3961609	-	64437
BsID:BS8697	MIR2112_oLS	Chr1	233447	233450	-	126695
BsID:BS8698	MIR2112_oLS	Chr1	234173	234176	-	59818
BsID:BS8699	MIR2112_oLS	Chr1	234293	234296	-	499801
BsID:BS8700	MIR2112_oLS	Chr1	235216	235219	-	339553
BsID:BS8701	MIR2112_oLS	Chr1	235903	235906	-	33619
BsID:BS8702	MIR2112_oLS	Chr1	236718	236721	-	556433
BsID:BS8703	MIR2112_oLS	Chr1	236901	236904	-	294749
BsID:BS8704	MIR2112_oLS	Chr1	236905	236908	-	149635
BsID:BS8705	MIR2112_oLS	Chr1	236908	236911	-	640412
BsID:BS8706	MIR2112_oLS	Chr1	236924	236927	-	41.75
BsID:BS8707	MIR2112_oLS	Chr1	236938	236941	-	167355
BsID:BS8708	MIR2112_oLS	Chr1	236941	236944	-	648084
BsID:BS8709	MIR2112_oLS	Chr1	237539	237542	-	31811
BsID:BS8710	MIR2112_oLS	Chr1	237568	237571	-	265271
BsID:BS42253	MIR2936_oLS	Chr4	1046331	1046334	-	16098
BsID:BS42254	MIR2936_oLS	Chr4	1046378	1046381	-	281702
BsID:BS42255	MIR2936_oLS	Chr4	1046388	1046391	-	363533
BsID:BS42256	MIR2936_oLS	Chr4	1046391	1046394	-	137568
BsID:BS42257	MIR2936_oLS	Chr4	1046411	1046414	-	938966
BsID:BS42258	MIR2936_oLS	Chr4	1046559	1046562	-	68528
BsID:BS42259	MIR2936_oLS	Chr4	1046571	1046574	-	719894
BsID:BS42260	MIR2936_oLS	Chr4	1046646	1046649	-	150118
BsID:BS42261	MIR2936_oLS	Chr4	1046762	1046765	-	191643
BsID:BS42263	MIR2936_oLS	Chr4	1046768	1046771	-	565399
BsID:BS42264	MIR2936_oLS	Chr4	1046791	1046794	-	156021
BsID:BS42265	MIR2936_oLS	Chr4	1046900	1046903	-	10422
BsID:BS42266	MIR2936_oLS	Chr4	1046993	1046996	-	117783
BsID:BS57790	MIR3434_oLS	Chr5	7582910	7582913	-	123743
BsID:BS57791	MIR3434_oLS	Chr5	7582923	7582926	-	328852
BsID:BS57792	MIR3434_oLS	Chr5	7582944	7582947	-	74702
BsID:BS57793	MIR3434_oLS	Chr5	7583636	7583639	-	100135
BsID:BS57794	MIR3434_oLS	Chr5	7583862	7583865	-	406417
BsID:BS43286	MIR3932B_oLS	Chr4	7892460	7892463	-	744479
BsID:BS43287	MIR3932B_oLS	Chr4	7892463	7892466	-	543162
BsID:BS43288	MIR3932B_oLS	Chr4	7892554	7892557	-	104088
BsID:BS43289	MIR3932B_oLS	Chr4	7892620	7892623	-	228362
BsID:BS43290	MIR3932B_oLS	Chr4	7892954	7892957	-	959718
BsID:BS43291	MIR3932B_oLS	Chr4	7892960	7892963	-	955564
BsID:BS43292	MIR3932B_oLS	Chr4	7893084	7893087	-	114981
BsID:BS43293	MIR3932B_oLS	Chr4	7893093	7893096	-	255149
BsID:BS43294	MIR3932B_oLS	Chr4	7893142	7893145	-	901184
BsID:BS43295	MIR3932B_oLS	Chr4	7893277	7893280	-	113462
BsID:BS43296	MIR3932B_oLS	Chr4	7893292	7893295	-	539331
BsID:BS43297	MIR3932B_oLS	Chr4	7893295	7893298	-	250419
BsID:BS43298	MIR3932B_oLS	Chr4	7893304	7893307	-	275185
BsID:BS43299	MIR3932B_oLS	Chr4	7893441	7893444	-	231871
BsID:BS43300	MIR3932B_oLS	Chr4	7893641	7893644	-	841804
BsID:BS19897	MIR393A_M2	Chr2	16652281	16652284	+	31951
BsID:BS19898	MIR393A_M2	Chr2	16652303	16652306	+	343284
BsID:BS49101	MIR398B_M2	Chr5	4691163	4691166	+	594284
BsID:BS49102	MIR398B_M2	Chr5	4691166	4691169	+	738783
BsID:BS49103	MIR398B_M2	Chr5	4691273	4691276	+	136637
BsID:BS49104	MIR398B_M2	Chr5	4691301	4691304	+	456387
BsID:BS49121	MIR398C_M2	Chr5	4694847	4694850	+	273707
BsID:BS4048	MIR400_oM2	Chr1	11785843	11785846	+	930795
BsID:BS4049	MIR400_oM2	Chr1	11785865	11785868	+	197507
BsID:BS7870	MIR402_oM2	Chr1	29017183	29017186	+	820207
BsID:BS7871	MIR402_oM2	Chr1	29017581	29017584	+	602279
BsID:BS20725	MIR408_LS	Chr2	19319986	19319989	+	107255
BsID:BS20726	MIR408_LS	Chr2	19320000	19320003	+	141136
BsID:BS41049	MIR419_LS	Chr4	15657599	15657602	+	976875
BsID:BS41050	MIR419_LS	Chr4	15658140	15658143	+	286036
BsID:BS41051	MIR419_LS	Chr4	15658596	15658599	+	929955
BsID:BS41052	MIR419_LS	Chr4	15659327	15659330	+	424368
BsID:BS41053	MIR419_LS	Chr4	15659397	15659400	+	43663
BsID:BS41054	MIR419_LS	Chr4	15659451	15659454	+	971812
BsID:BS41055	MIR419_LS	Chr4	15659515	15659518	+	975634
BsID:BS41056	MIR419_LS	Chr4	15659529	15659532	+	358372
BsID:BS41057	MIR419_LS	Chr4	15659589	15659592	+	850848
BsID:BS41058	MIR419_LS	Chr4	15659593	15659596	+	447998
BsID:BS41059	MIR419_LS	Chr4	15660012	15660015	+	753211
BsID:BS41060	MIR419_LS	Chr4	15660034	15660037	+	508439
BsID:BS7830	MIR4228_oLS	Chr1	28889384	28889387	+	111099
BsID:BS7831	MIR4228_oLS	Chr1	28889451	28889454	+	276623
BsID:BS7832	MIR4228_oLS	Chr1	28889458	28889461	+	247667
BsID:BS7833	MIR4228_oLS	Chr1	28889508	28889511	+	517109
BsID:BS7834	MIR4228_oLS	Chr1	28889526	28889529	+	245456
BsID:BS7835	MIR4228_oLS	Chr1	28889820	28889823	+	836742
BsID:BS6512	MIR5014A_oLS	Chr1	24552127	24552130	+	291787
BsID:BS6513	MIR5014A_oLS	Chr1	24552130	24552133	+	610978
BsID:BS6515	MIR5014A_oLS	Chr1	24552144	24552147	+	642217
BsID:BS6516	MIR5014A_oLS	Chr1	24552159	24552162	+	749542
BsID:BS6517	MIR5014A_oLS	Chr1	24552169	24552172	+	441482
BsID:BS6518	MIR5014A_oLS	Chr1	24552272	24552275	+	159175
BsID:BS6519	MIR5014A_oLS	Chr1	24552349	24552352	+	86433
BsID:BS6520	MIR5014A_oLS	Chr1	24552360	24552363	+	86.1
BsID:BS6522	MIR5014A_oLS	Chr1	24552366	24552369	+	637885
BsID:BS6523	MIR5014A_oLS	Chr1	24552412	24552415	+	138461
BsID:BS6524	MIR5014A_oLS	Chr1	24552573	24552576	+	894205
BsID:BS6525	MIR5014A_oLS	Chr1	24552577	24552580	+	502244
BsID:BS6526	MIR5014A_oLS	Chr1	24552680	24552683	+	118926
BsID:BS6527	MIR5014A_oLS	Chr1	24552707	24552710	+	862914
BsID:BS6528	MIR5014A_oLS	Chr1	24552792	24552795	+	143538
BsID:BS6529	MIR5014A_oLS	Chr1	24552927	24552930	+	499806
BsID:BS6530	MIR5014A_oLS	Chr1	24552954	24552957	+	2026-12-17
BsID:BS6531	MIR5014A_oLS	Chr1	24555809	24555812	+	359126
BsID:BS6532	MIR5014A_oLS	Chr1	24556401	24556404	+	151883
BsID:BS6533	MIR5014A_oLS	Chr1	24556478	24556481	+	850204
BsID:BS6534	MIR5014A_oLS	Chr1	24556623	24556626	+	358632
BsID:BS6535	MIR5014A_oLS	Chr1	24557085	24557088	+	95353
BsID:BS6536	MIR5014A_oLS	Chr1	24557346	24557349	+	916757
BsID:BS12543	MIR5024_oLS	Chr1	16765679	16765682	-	582595
BsID:BS12544	MIR5024_oLS	Chr1	16767173	16767176	-	188464
BsID:BS38694	MIR5026_oM2	Chr4	7843217	7843220	+	807708
BsID:BS38695	MIR5026_oM2	Chr4	7843257	7843260	+	171.47
BsID:BS38696	MIR5026_oM2	Chr4	7843260	7843263	+	142859
BsID:BS38697	MIR5026_oM2	Chr4	7843319	7843322	+	138978
BsID:BS38698	MIR5026_oM2	Chr4	7843402	7843405	+	111915
BsID:BS38699	MIR5026_oM2	Chr4	7843411	7843414	+	108993
BsID:BS38700	MIR5026_oM2	Chr4	7843414	7843417	+	110351
BsID:BS38701	MIR5026_oM2	Chr4	7843421	7843424	+	28974
BsID:BS38702	MIR5026_oM2	Chr4	7843424	7843427	+	101021
BsID:BS38703	MIR5026_oM2	Chr4	7843556	7843559	+	185714
BsID:BS38705	MIR5026_oM2	Chr4	7843575	7843578	+	150617
BsID:BS38707	MIR5026_oM2	Chr4	7843775	7843778	+	146704
BsID:BS38708	MIR5026_oM2	Chr4	7843778	7843781	+	248597
BsID:BS38709	MIR5026_oM2	Chr4	7843855	7843858	+	934787
BsID:BS38710	MIR5026_oM2	Chr4	7844077	7844080	+	166024
BsID:BS38711	MIR5026_oM2	Chr4	7844084	7844087	+	186896
BsID:BS38712	MIR5026_oM2	Chr4	7845374	7845377	+	186053
BsID:BS38713	MIR5026_oM2	Chr4	7846244	7846247	+	234771
BsID:BS38714	MIR5026_oM2	Chr4	7846254	7846257	+	139926
BsID:BS38715	MIR5026_oM2	Chr4	7846257	7846260	+	239526
BsID:BS38716	MIR5026_oM2	Chr4	7846260	7846263	+	642892
BsID:BS38717	MIR5026_oM2	Chr4	7846271	7846274	+	174005
BsID:BS38718	MIR5026_oM2	Chr4	7846275	7846278	+	214579
BsID:BS38719	MIR5026_oM2	Chr4	7846530	7846533	+	230404
BsID:BS38721	MIR5026_oM2	Chr4	7846541	7846544	+	647834
BsID:BS38722	MIR5026_oM2	Chr4	7846548	7846551	+	122594
BsID:BS38723	MIR5026_oM2	Chr4	7846588	7846591	+	155804
BsID:BS48727	MIR5629_oLS	Chr5	3799698	3799701	+	441904
BsID:BS48728	MIR5629_oLS	Chr5	3800592	3800595	+	656036
BsID:BS48729	MIR5629_oLS	Chr5	3800615	3800618	+	968535
BsID:BS48730	MIR5629_oLS	Chr5	3800769	3800772	+	91831
BsID:BS48731	MIR5629_oLS	Chr5	3800781	3800784	+	389451
BsID:BS48733	MIR5629_oLS	Chr5	3800803	3800806	+	39189
BsID:BS48734	MIR5629_oLS	Chr5	3800822	3800825	+	465363
BsID:BS48735	MIR5629_oLS	Chr5	3800956	3800959	+	883498
BsID:BS48736	MIR5629_oLS	Chr5	3800994	3800997	+	186926
BsID:BS48737	MIR5629_oLS	Chr5	3801030	3801033	+	77036
BsID:BS48738	MIR5629_oLS	Chr5	3801104	3801107	+	109734
BsID:BS48739	MIR5629_oLS	Chr5	3801445	3801448	+	305736
BsID:BS48740	MIR5629_oLS	Chr5	3801618	3801621	+	47069
BsID:BS48741	MIR5629_oLS	Chr5	3801621	3801624	+	652932
BsID:BS48742	MIR5629_oLS	Chr5	3801624	3801627	+	202759
BsID:BS48743	MIR5629_oLS	Chr5	3802159	3802162	+	500181
BsID:BS40775	MIR5634_oM2	Chr4	14982538	14982541	+	88465
BsID:BS9180	MIR5640_oLS	Chr1	1658042	1658045	-	849341
BsID:BS28736	MIR5642A_oLS	Chr3	14195860	14195863	+	725516
BsID:BS28737	MIR5642A_oLS	Chr3	14195882	14195885	+	386257
BsID:BS28738	MIR5642A_oLS	Chr3	14195896	14195899	+	537458
BsID:BS28739	MIR5642A_oLS	Chr3	14195980	14195983	+	35325
BsID:BS28740	MIR5642A_oLS	Chr3	14196018	14196021	+	451519
BsID:BS28741	MIR5642A_oLS	Chr3	14196021	14196024	+	805236
BsID:BS28742	MIR5642A_oLS	Chr3	14196042	14196045	+	14498
BsID:BS28743	MIR5642A_oLS	Chr3	14196045	14196048	+	796925
BsID:BS28744	MIR5642A_oLS	Chr3	14196477	14196480	+	338129
BsID:BS28745	MIR5642A_oLS	Chr3	14196486	14196489	+	100567
BsID:BS28746	MIR5642A_oLS	Chr3	14196533	14196536	+	972951
BsID:BS28747	MIR5642A_oLS	Chr3	14196596	14196599	+	523268
BsID:BS28748	MIR5642A_oLS	Chr3	14196867	14196870	+	551596
BsID:BS28749	MIR5642A_oLS	Chr3	14196889	14196892	+	924911
BsID:BS28750	MIR5642A_oLS	Chr3	14196895	14196898	+	66715
BsID:BS28751	MIR5642A_oLS	Chr3	14196908	14196911	+	414946
BsID:BS28752	MIR5642A_oLS	Chr3	14197115	14197118	+	101348
BsID:BS16427	MIR5642B_oLS	Chr2	1887	1890	+	189176
BsID:BS16428	MIR5642B_oLS	Chr2	1890	1893	+	192124
BsID:BS16429	MIR5642B_oLS	Chr2	1893	1896	+	597105
BsID:BS16430	MIR5642B_oLS	Chr2	1913	1916	+	958415
BsID:BS16431	MIR5642B_oLS	Chr2	1917	1920	+	157972
BsID:BS16432	MIR5642B_oLS	Chr2	2626	2629	+	377765
BsID:BS16433	MIR5642B_oLS	Chr2	2629	2632	+	484035
BsID:BS4048	MIR5654_oLS	Chr1	11785843	11785846	+	930795
BsID:BS4049	MIR5654_oLS	Chr1	11785865	11785868	+	197507
BsID:BS7980	MIR775_oM2	Chr1	29422297	29422300	+	120852
BsID:BS7981	MIR775_oM2	Chr1	29422300	29422303	+	104675
BsID:BS7982	MIR775_oM2	Chr1	29422318	29422321	+	692209
BsID:BS7099	MIR777_LS	Chr1	26641044	26641047	+	119016
BsID:BS17882	MIR779_M2	Chr2	9560145	9560148	+	263157
BsID:BS17883	MIR779_M2	Chr2	9560149	9560152	+	314315
BsID:BS17884	MIR779_M2	Chr2	9560161	9560164	+	0.157087
BsID:BS17885	MIR779_M2	Chr2	9560175	9560178	+	419872
BsID:BS17886	MIR779_M2	Chr2	9560178	9560181	+	285949
BsID:BS17887	MIR779_M2	Chr2	9560336	9560339	+	210637
BsID:BS17888	MIR779_M2	Chr2	9560345	9560348	+	563802
BsID:BS17889	MIR779_M2	Chr2	9560370	9560373	+	931581
BsID:BS27110	MIR782_oLS	Chr3	5501987	5501990	+	165707
BsID:BS10199	MIR8166_oLS	Chr1	4525684	4525687	-	116456
BsID:BS10200	MIR8166_oLS	Chr1	4525687	4525690	-	215693
BsID:BS10201	MIR8166_oLS	Chr1	4525757	4525760	-	365511
BsID:BS10202	MIR8166_oLS	Chr1	4525900	4525903	-	172081
BsID:BS10203	MIR8166_oLS	Chr1	4525926	4525929	-	167437
BsID:BS10204	MIR8166_oLS	Chr1	4526007	4526010	-	193702
BsID:BS10205	MIR8166_oLS	Chr1	4526010	4526013	-	161569
BsID:BS19146	MIR8170_oLS	Chr2	14098962	14098965	+	978871
BsID:BS19147	MIR8170_oLS	Chr2	14098981	14098984	+	160114
BsID:BS19148	MIR8170_oLS	Chr2	14099600	14099603	+	146802
BsID:BS19149	MIR8170_oLS	Chr2	14100225	14100228	+	957741
BsID:BS19150	MIR8170_oLS	Chr2	14100232	14100235	+	197281
BsID:BS19151	MIR8170_oLS	Chr2	14100360	14100363	+	418771
BsID:BS39867	MIR8176_oLS	Chr4	11795124	11795127	+	309652
BsID:BS39868	MIR8176_oLS	Chr4	11795128	11795131	+	264933
BsID:BS39869	MIR8176_oLS	Chr4	11795180	11795183	+	611064
BsID:BS39870	MIR8176_oLS	Chr4	11795195	11795198	+	100372
BsID:BS39871	MIR8176_oLS	Chr4	11795222	11795225	+	381078
BsID:BS60353	MIR8181_oLS	Chr5	21641455	21641458	-	479839
BsID:BS60354	MIR8181_oLS	Chr5	21641466	21641469	-	285311
BsID:BS60355	MIR8181_oLS	Chr5	21641769	21641772	-	657866
BsID:BS60356	MIR8181_oLS	Chr5	21641786	21641789	-	478402
BsID:BS60357	MIR8181_oLS	Chr5	21641799	21641802	-	858248
BsID:BS60358	MIR8181_oLS	Chr5	21641812	21641815	-	172048
BsID:BS18256	MIR825_LS	Chr2	11157770	11157773	+	574617
BsID:BS18257	MIR825_LS	Chr2	11158047	11158050	+	240744
BsID:BS18258	MIR825_LS	Chr2	11158174	11158177	+	786194
BsID:BS18259	MIR825_LS	Chr2	11158238	11158241	+	470449
BsID:BS18260	MIR825_LS	Chr2	11158326	11158329	+	585783
BsID:BS18261	MIR825_LS	Chr2	11159658	11159661	+	486829
BsID:BS18262	MIR825_LS	Chr2	11159663	11159666	+	928482
BsID:BS40435	MIR828_LS	Chr4	13844501	13844504	+	519968
BsID:BS40436	MIR828_LS	Chr4	13844552	13844555	+	185122
BsID:BS40437	MIR828_LS	Chr4	13844561	13844564	+	273981
BsID:BS40438	MIR828_LS	Chr4	13845028	13845031	+	106068
BsID:BS40439	MIR828_LS	Chr4	13845195	13845198	+	324168
BsID:BS40440	MIR828_LS	Chr4	13845335	13845338	+	124012
BsID:BS40441	MIR828_LS	Chr4	13845338	13845341	+	506082
BsID:BS56012	MIR834_LS	Chr5	2642133	2642136	-	461782
BsID:BS56013	MIR834_LS	Chr5	2642138	2642141	-	396495
BsID:BS1	MIR838_oLS	Chr1	28360	28363	+	167908
BsID:BS2	MIR838_oLS	Chr1	28384	28387	+	166198
BsID:BS38694	MIR850_oM2	Chr4	7843217	7843220	+	807708
BsID:BS38695	MIR850_oM2	Chr4	7843257	7843260	+	171.47
BsID:BS38696	MIR850_oM2	Chr4	7843260	7843263	+	142859
BsID:BS38697	MIR850_oM2	Chr4	7843319	7843322	+	138978
BsID:BS38698	MIR850_oM2	Chr4	7843402	7843405	+	111915
BsID:BS38699	MIR850_oM2	Chr4	7843411	7843414	+	108993
BsID:BS38700	MIR850_oM2	Chr4	7843414	7843417	+	110351
BsID:BS38701	MIR850_oM2	Chr4	7843421	7843424	+	28974
BsID:BS38702	MIR850_oM2	Chr4	7843424	7843427	+	101021
BsID:BS38703	MIR850_oM2	Chr4	7843556	7843559	+	185714
BsID:BS38705	MIR850_oM2	Chr4	7843575	7843578	+	150617
BsID:BS38707	MIR850_oM2	Chr4	7843775	7843778	+	146704
BsID:BS38708	MIR850_oM2	Chr4	7843778	7843781	+	248597
BsID:BS38709	MIR850_oM2	Chr4	7843855	7843858	+	934787
BsID:BS38710	MIR850_oM2	Chr4	7844077	7844080	+	166024
BsID:BS38711	MIR850_oM2	Chr4	7844084	7844087	+	186896
BsID:BS38712	MIR850_oM2	Chr4	7845374	7845377	+	186053
BsID:BS38713	MIR850_oM2	Chr4	7846244	7846247	+	234771
BsID:BS38714	MIR850_oM2	Chr4	7846254	7846257	+	139926
BsID:BS38715	MIR850_oM2	Chr4	7846257	7846260	+	239526
BsID:BS38716	MIR850_oM2	Chr4	7846260	7846263	+	642892
BsID:BS38717	MIR850_oM2	Chr4	7846271	7846274	+	174005
BsID:BS38718	MIR850_oM2	Chr4	7846275	7846278	+	214579
BsID:BS38719	MIR850_oM2	Chr4	7846530	7846533	+	230404
BsID:BS38721	MIR850_oM2	Chr4	7846541	7846544	+	647834
BsID:BS38722	MIR850_oM2	Chr4	7846548	7846551	+	122594
BsID:BS38723	MIR850_oM2	Chr4	7846588	7846591	+	155804
BsID:BS38883	MIR852_oLS	Chr4	8334634	8334637	+	201219
BsID:BS38884	MIR852_oLS	Chr4	8334639	8334642	+	715246
BsID:BS38885	MIR852_oLS	Chr4	8334643	8334646	+	157178
BsID:BS38886	MIR852_oLS	Chr4	8335027	8335030	+	188326
BsID:BS38887	MIR852_oLS	Chr4	8335045	8335048	+	518257
BsID:BS38888	MIR852_oLS	Chr4	8335048	8335051	+	627324
BsID:BS38889	MIR852_oLS	Chr4	8335144	8335147	+	18359
BsID:BS38890	MIR852_oLS	Chr4	8335155	8335158	+	312695
BsID:BS38891	MIR852_oLS	Chr4	8335672	8335675	+	622645
BsID:BS38892	MIR852_oLS	Chr4	8335675	8335678	+	407261
BsID:BS38893	MIR852_oLS	Chr4	8335682	8335685	+	164187
BsID:BS38894	MIR852_oLS	Chr4	8336981	8336984	+	663855
BsID:BS38895	MIR852_oLS	Chr4	8336995	8336998	+	115013
BsID:BS38896	MIR852_oLS	Chr4	8337160	8337163	+	755589
BsID:BS4073	MIR856_LS	Chr1	11956158	11956161	+	148844
BsID:BS4074	MIR856_LS	Chr1	11956205	11956208	+	436469
BsID:BS4075	MIR856_LS	Chr1	11956232	11956235	+	242197
BsID:BS4076	MIR856_LS	Chr1	11956237	11956240	+	226736
BsID:BS4077	MIR856_LS	Chr1	11957044	11957047	+	316807
BsID:BS4079	MIR856_LS	Chr1	11957073	11957076	+	846332
BsID:BS4080	MIR856_LS	Chr1	11957154	11957157	+	762837
BsID:BS50895	MIR860_LS	Chr5	9096588	9096591	+	677369
BsID:BS50896	MIR860_LS	Chr5	9096672	9096675	+	250778
BsID:BS50897	MIR860_LS	Chr5	9096687	9096690	+	39988
BsID:BS50898	MIR860_LS	Chr5	9096775	9096778	+	687052
BsID:BS50899	MIR860_LS	Chr5	9097031	9097034	+	105614
BsID:BS50900	MIR860_LS	Chr5	9097201	9097204	+	425262
BsID:BS50901	MIR860_LS	Chr5	9097249	9097252	+	619714
BsID:BS50902	MIR860_LS	Chr5	9097372	9097375	+	410836
BsID:BS50903	MIR860_LS	Chr5	9097545	9097548	+	257555
BsID:BS50904	MIR860_LS	Chr5	9097704	9097707	+	134444
BsID:BS50905	MIR860_LS	Chr5	9097759	9097762	+	409756
BsID:BS50906	MIR860_LS	Chr5	9098054	9098057	+	144911
BsID:BS50907	MIR860_LS	Chr5	9098491	9098494	+	316952
BsID:BS18153	MIR862_oM2	Chr2	10714460	10714463	+	982494
BsID:BS18154	MIR862_oM2	Chr2	10714664	10714667	+	101063
BsID:BS18155	MIR862_oM2	Chr2	10714750	10714753	+	120262
BsID:BS18156	MIR862_oM2	Chr2	10717558	10717561	+	449497
BsID:BS18157	MIR862_oM2	Chr2	10717706	10717709	+	504947
BsID:BS18158	MIR862_oM2	Chr2	10717710	10717713	+	257732
BsID:BS18159	MIR862_oM2	Chr2	10719669	10719672	+	123294
BsID:BS18160	MIR862_oM2	Chr2	10719673	10719676	+	556435
BsID:BS18161	MIR862_oM2	Chr2	10719676	10719679	+	967074
BsID:BS18162	MIR862_oM2	Chr2	10721286	10721289	+	422629
BsID:BS18163	MIR862_oM2	Chr2	10721799	10721802	+	999023
BsID:BS38712	MIR863_LS	Chr4	7845374	7845377	+	186053
BsID:BS38713	MIR863_LS	Chr4	7846244	7846247	+	234771
BsID:BS38714	MIR863_LS	Chr4	7846254	7846257	+	139926
BsID:BS38715	MIR863_LS	Chr4	7846257	7846260	+	239526
BsID:BS38716	MIR863_LS	Chr4	7846260	7846263	+	642892
BsID:BS38717	MIR863_LS	Chr4	7846271	7846274	+	174005
BsID:BS38718	MIR863_LS	Chr4	7846275	7846278	+	214579
BsID:BS38719	MIR863_LS	Chr4	7846530	7846533	+	230404
BsID:BS38721	MIR863_LS	Chr4	7846541	7846544	+	647834
BsID:BS38722	MIR863_LS	Chr4	7846548	7846551	+	122594
BsID:BS38723	MIR863_LS	Chr4	7846588	7846591	+	155804
